# PepSeA: Peptide Sequence Alignment and Visualization Tools to Enable Lead Optimization

**DOI:** 10.1101/2021.10.26.465927

**Authors:** Javier L. Baylon, Oleg Ursu, Anja Muzdalo, Anne Mai Wassermann, Gregory L Adams, Martin Spale, Petr Mejzlik, Anna Gromek, Viktor Pisarenko, Dzianis Hancharyk, Esteban Jenkins, David Bednar, Charlie Chang, Kamila Clarova, Meir Glick, Danny A. Bitton

**Author notes:** **Corresponding Authors, Javier L. Baylon**, Modeling and Informatics, Merck & Co., Inc. 33 Avenue Louis Pasteur, Boston, MA 02115, USA, **Danny A. Bitton**, Na Valentince 4, FIVE Building, Prague 5 - Smichov, Prague, 150 00, Czech Republic.

## Abstract

Therapeutic peptides offer potential advantages over small molecules in terms of selectivity, affinity, and their ability to target “undruggable” proteins that are associated with a wide range of pathologies. Despite their importance, there are currently no adequate molecular design capabilities that inform medicinal chemistry decisions on peptide programs. More specifically, SAR (Structure-Activity Relationship) analysis and visualization of linear, cyclic, and cross-linked peptides containing non-natural motifs, which are widely used in drug discovery. To bridge this gap, we developed PepSeA (**Pep**tide **Se**quence **A**lignment and Visualization), an open-source, freely available package of sequence-based tools (https://github.com/Merck/PepSeA). PepSeA enables multi-sequence alignment of non-natural amino acids and enhanced HELM (Hierarchical Editing Language for Macromolecules) visualization. Via stepwise SAR analysis of a ChEMBL peptide dataset, we demonstrate PepSeA’s power to accelerate decision making in lead optimization campaigns in pharmaceutical settings. PepSeA represents an initial attempt to expand cheminformatics capabilities for therapeutic peptides and to enable rapid and more efficient design–make–test cycles.
