## Supplementary material for "PepSeA: Peptide Sequence Alignment and Visualization Tools to Enable Lead Optimization": examples_of_chebml28_peptides_with_RCM.xlsx

### Sheet: chebml28_peptides_with_RCM_1026
CHEMBL_ID	SMILES	HELM
CHEMBL191651	c1ccc2cc(ccc2c1)C[C@H]3C(=O)N[C@H](CC/C=C\C[C@@H](C(=O)N[C@H](C(=O)N3)CCCN=C(N)N)NC(=O)CCNC(=N)N)C(=O)N	PEPTIDE1{[[[R2]C(=O)CCNC(=N)N]].[X423].[[[R2]C(=O)[C@H](CCCN=C(N)N)N[R1]]].[Nal].[[R3]CC[C@@H](N[R1])C([R2])=O].[am]}|CHEM1{[cRCM]}$PEPTIDE1,CHEM1,2:R3-1:R1|PEPTIDE1,CHEM1,5:R3-1:R2$$$V2.0
CHEMBL191998	c1ccc2cc(ccc2c1)C[C@H]3C(=O)N[C@H](C/C=C\C[C@@H](C(=O)N[C@H](C(=O)N3)CCCN=C(N)N)NC(=O)CCNC(=N)N)C(=O)NCCc4ccc(cc4)O	PEPTIDE1{[[[R2]C(=O)CCNC(=N)N]].[X423].[[[R2]C(=O)[C@H](CCCN=C(N)N)N[R1]]].[Nal].[X821].[[[R1]NCCc1ccc(cc1)O]]}|CHEM1{[cRCM]}$PEPTIDE1,CHEM1,2:R3-1:R1|PEPTIDE1,CHEM1,5:R3-1:R2$$$V2.0
CHEMBL191949	c1ccc2cc(ccc2c1)C[C@H]3C(=O)N[C@H](CC/C=C\CC[C@@H](C(=O)N[C@H](C(=O)N3)CCCN=C(N)N)NC(=O)CCNC(=N)N)C(=O)N	PEPTIDE1{[[[R2]C(=O)CCNC(=N)N]].[[R3]CC[C@H](N[R1])C([R2])=O].[[[R2]C(=O)[C@H](CCCN=C(N)N)N[R1]]].[Nal].[[R3]CC[C@@H](N[R1])C([R2])=O].[am]}|CHEM1{[cRCM]}$PEPTIDE1,CHEM1,2:R3-1:R1|PEPTIDE1,CHEM1,5:R3-1:R2$$$V2.0
CHEMBL4447089	CC(C)C[C@H]1C(=O)N[C@H](C(=O)N[C@](CCC/C=C\CCC[C@](C(=O)N[C@H](C(=O)N1)CCC(=O)N)(C)NC(=O)[C@H](CCCNC(=N)N)NC(=O)[C@H](CO)NC(=O)[C@H](Cc2ccc(cc2)O)NC(=O)[C@H](CCCNC(=N)N)NC(=O)[C@H](CCCCN)NC(=O)[C@H](CCCCN)NC(=O)C)(C)C(=O)N[C@@H](CC(C)C)C(=O)N)CC(C)C	PEPTIDE1{[ac].K.K.R.Y.S.R.[X450].Q.L.L.[X450].L.[am]}|CHEM1{[cRCM]}$PEPTIDE1,CHEM1,8:R3-1:R1|PEPTIDE1,CHEM1,12:R3-1:R2$$$V2.0
CHEMBL220219	c1ccc(cc1)C[C@H]2C(=O)N[C@H](C/C=C/C[C@H](C(=O)NCC(=O)N2)NC(=O)[C@H](Cc3ccc(cc3)O)N)C(=O)N	PEPTIDE1{Y.[X821].G.F.[X821].[am]}|CHEM1{[tRCM]}$PEPTIDE1,CHEM1,2:R3-1:R1|PEPTIDE1,CHEM1,5:R3-1:R2$$$V2.0
CHEMBL223244	c1ccc(cc1)C[C@H]2C(=O)N[C@@H](C/C=C/C[C@H](C(=O)NCC(=O)N2)NC(=O)[C@H](Cc3ccc(cc3)O)N)C(=O)N	PEPTIDE1{Y.[X821].G.F.[X423].[am]}|CHEM1{[tRCM]}$PEPTIDE1,CHEM1,2:R3-1:R1|PEPTIDE1,CHEM1,5:R3-1:R2$$$V2.0
CHEMBL229440	c1ccc(cc1)C[C@H]2C(=O)N[C@H](C/C=C/C[C@H](C(=O)NCC(=O)N2)NC(=O)[C@H](Cc3ccc(cc3)O)N)C(=O)O	PEPTIDE1{Y.[X821].G.F.[X821]}|CHEM1{[tRCM]}$PEPTIDE1,CHEM1,2:R3-1:R1|PEPTIDE1,CHEM1,5:R3-1:R2$$$V2.0
CHEMBL254210	C[C@H]([C@@H](CO)NC(=O)[C@@H]1C/C=C\C[C@@H](C(=O)N[C@H](C(=O)N[C@@H](C(=O)N[C@H](C(=O)N[C@H](C(=O)N1)Cc2ccccc2)CCCCN)Cc3c[nH]c4c3cccc4)Cc5ccccc5)NC(=O)[C@@H](Cc6ccccc6)N)O	PEPTIDE1{[dF].[X423].F.[dW].K.F.[X423].[[[R1]N[C@H](CO)[C@@H](C)O]]}|CHEM1{[cRCM]}$PEPTIDE1,CHEM1,2:R3-1:R1|PEPTIDE1,CHEM1,7:R3-1:R2$$$V2.0
CHEMBL364014	c1ccc2cc(ccc2c1)C[C@H]3C(=O)N[C@H](C/C=C\C[C@@H](C(=O)N[C@H](C(=O)N3)CCCNC(=N)N)NC(=O)CCNC(=N)N)C(=O)N	PEPTIDE1{[[[R2]C(=O)CCNC(=N)N]].[X423].R.[Nal].[X821].[am]}|CHEM1{[cRCM]}$PEPTIDE1,CHEM1,2:R3-1:R1|PEPTIDE1,CHEM1,5:R3-1:R2$$$V2.0
CHEMBL375025	c1ccc(cc1)C[C@H]2C(=O)N[C@H](C/C=C\C[C@H](C(=O)NCC(=O)N2)NC(=O)[C@H](Cc3ccc(cc3)O)N)C(=O)O	PEPTIDE1{Y.[X821].G.F.[X821]}|CHEM1{[cRCM]}$PEPTIDE1,CHEM1,2:R3-1:R1|PEPTIDE1,CHEM1,5:R3-1:R2$$$V2.0
CHEMBL373796	c1ccc(cc1)C[C@H]2C(=O)N[C@H](C/C=C\C[C@H](C(=O)NCC(=O)N2)NC(=O)[C@H](Cc3ccc(cc3)O)N)C(=O)N	PEPTIDE1{Y.[X821].G.F.[X821].[am]}|CHEM1{[cRCM]}$PEPTIDE1,CHEM1,2:R3-1:R1|PEPTIDE1,CHEM1,5:R3-1:R2$$$V2.0
CHEMBL3355196	c1cc(ccc1C[C@H]2C(=O)N[C@H](C(=O)N[C@@H](CSSC[C@H]3C(=O)N[C@H](C(=O)N[C@H](C(=O)N4CCC[C@H]4C(=O)N[C@H](C(=O)N[C@@H](C/C=C\C[C@@H](C(=O)N3)NC(=O)CN)C(=O)N[C@H](C(=O)N2)CCCNC(=N)N)CCCNC(=N)N)CC(=O)O)CO)C(=O)N[C@@H](CCCNC(=N)N)C(=O)O)CCCNC(=N)N)O	PEPTIDE1{G.[X423].C.S.D.P.R.[X423].R.Y.R.C.R}|CHEM1{[cRCM]}$PEPTIDE1,PEPTIDE1,3:R3-12:R3|PEPTIDE1,CHEM1,2:R3-1:R1|PEPTIDE1,CHEM1,8:R3-1:R2$$$V2.0
CHEMBL3355197	c1cc(ccc1C[C@H]2C(=O)N[C@H](C(=O)N[C@@H](CSSC[C@H]3C(=O)N[C@H](C(=O)N[C@H](C(=O)N4CCC[C@H]4C(=O)N[C@H](C(=O)N[C@@H](C/C=C/C[C@@H](C(=O)N3)NC(=O)CN)C(=O)N[C@H](C(=O)N2)CCCNC(=N)N)CCCNC(=N)N)CC(=O)O)CO)C(=O)N[C@@H](CCCNC(=N)N)C(=O)O)CCCNC(=N)N)O	PEPTIDE1{G.[X423].C.S.D.P.R.[X423].R.Y.R.C.R}|CHEM1{[tRCM]}$PEPTIDE1,PEPTIDE1,3:R3-12:R3|PEPTIDE1,CHEM1,2:R3-1:R1|PEPTIDE1,CHEM1,8:R3-1:R2$$$V2.0
CHEMBL3355198	c1cc(ccc1C[C@H]2C(=O)N[C@H](C(=O)N[C@@H](C/C=C\C[C@H]3C(=O)N[C@H](C(=O)N[C@H](C(=O)N4CCC[C@H]4C(=O)N[C@H](C(=O)N[C@@H](CSSC[C@@H](C(=O)N3)NC(=O)CN)C(=O)N[C@H](C(=O)N2)CCCNC(=N)N)CCCNC(=N)N)CC(=O)O)CO)C(=O)N[C@@H](CCCNC(=N)N)C(=O)O)CCCNC(=N)N)O	PEPTIDE1{G.C.[X423].S.D.P.R.C.R.Y.R.[X423].R}|CHEM1{[cRCM]}$PEPTIDE1,CHEM1,3:R3-1:R1|PEPTIDE1,CHEM1,12:R3-1:R2|PEPTIDE1,PEPTIDE1,2:R3-8:R3$$$V2.0
CHEMBL3355199	c1cc(ccc1C[C@H]2C(=O)N[C@H](C(=O)N[C@@H](C/C=C/C[C@H]3C(=O)N[C@H](C(=O)N[C@H](C(=O)N4CCC[C@H]4C(=O)N[C@H](C(=O)N[C@@H](CSSC[C@@H](C(=O)N3)NC(=O)CN)C(=O)N[C@H](C(=O)N2)CCCNC(=N)N)CCCNC(=N)N)CC(=O)O)CO)C(=O)N[C@@H](CCCNC(=N)N)C(=O)O)CCCNC(=N)N)O	PEPTIDE1{G.C.[X423].S.D.P.R.C.R.Y.R.[X423].R}|CHEM1{[tRCM]}$PEPTIDE1,CHEM1,3:R3-1:R1|PEPTIDE1,CHEM1,12:R3-1:R2|PEPTIDE1,PEPTIDE1,2:R3-8:R3$$$V2.0
CHEMBL503472	C[C@H]([C@@H](CO)NC(=O)[C@@H]1C/C=C/C[C@@H](C(=O)N[C@H](C(=O)N[C@@H](C(=O)N[C@H](C(=O)N[C@H](C(=O)N1)Cc2ccc(cc2)OCc3ccccc3)CCCCN)Cc4c[nH]c5c4cccc5)Cc6ccccc6)NC(=O)[C@@H](Cc7ccccc7)N)O	PEPTIDE1{[dF].[X423].F.[dW].K.[Tyr(Bzl)].[X423].[[[R1]N[C@H](CO)[C@@H](C)O]]}|CHEM1{[tRCM]}$PEPTIDE1,CHEM1,2:R3-1:R1|PEPTIDE1,CHEM1,7:R3-1:R2$$$V2.0
CHEMBL4550774	CC[C@H](C)[C@@H](C(=O)N[C@@H]([C@@H](C)CC)C(=O)N[C@@H](Cc1ccc(cc1)O)C(=O)N[C@@H](CC(=O)O)C(=O)N[C@@H](CCCNC(=N)N)C(=O)N[C@]2(CCC/C=C\CCC[C@@](NC(=O)[C@@H](NC(=O)[C@@H](NC(=O)[C@@H](NC2=O)Cc3ccccc3)C)C)(C)C(=O)N[C@@H](CS)C(=O)N[C@@H](CCCNC(=N)N)C(=O)N[C@@H](CC(=O)N)C(=O)N)C)NC(=O)[C@H](CCCNC(=N)N)NC(=O)[C@H]([C@@H](C)O)NC(=O)CNC(=O)C	PEPTIDE1{[ac].G.T.R.I.I.Y.D.R.[X450].F.A.A.[X450].C.R.N.[am]}|CHEM1{[cRCM]}$PEPTIDE1,CHEM1,10:R3-1:R1|PEPTIDE1,CHEM1,14:R3-1:R2$$$V2.0
CHEMBL4558213	CC(C)C[C@H]1C(=O)N[C@H](C(=O)N[C@](CCC/C=C\CCC[C@](C(=O)N[C@H](C(=O)N1)Cc2ccccc2)(C)NC(=O)[C@H](CCCNC(=N)N)NC(=O)[C@H](CC(=O)O)NC(=O)[C@H](Cc3ccc(cc3)O)NC(=O)[C@H](CCCNC(=N)N)NC(=O)[C@H](CCCCN)NC(=O)[C@H](CCCCN)NC(=O)C)(C)C(=O)N[C@@H](Cc4ccccc4)C(=O)N[C@@H](CCC(=O)N)C(=O)N[C@@H](Cc5ccccc5)C(=O)N)CC(C)C	PEPTIDE1{[ac].K.K.R.Y.D.R.[X450].F.L.L.[X450].F.Q.F.[am]}|CHEM1{[cRCM]}$PEPTIDE1,CHEM1,8:R3-1:R1|PEPTIDE1,CHEM1,12:R3-1:R2$$$V2.0
CHEMBL553657	CC[C@H](C)[C@@H](C(=O)N[C@@H](CCCNC(=N)N)C(=O)N1CCC[C@H]1C(=O)N[C@@H](CCCCN)C(=O)N)NC(=O)[C@H](CCCNC(=N)N)NC(=O)[C@H](CCCNC(=N)N)NC(=O)[C@@H]2C/C=C\C[C@@H](C(=O)NCC(=O)N[C@H](C(=O)N2)Cc3ccccc3)NC(=O)[C@H](Cc4ccc(cc4)O)N	PEPTIDE1{Y.[X423].G.F.[X423].R.R.I.R.P.K.[am]}|CHEM1{[cRCM]}$PEPTIDE1,CHEM1,2:R3-1:R1|PEPTIDE1,CHEM1,5:R3-1:R2$$$V2.0
CHEMBL554841	CC[C@H](C)[C@@H](C(=O)N[C@@H](CCCNC(=N)N)C(=O)N1CCC[C@H]1C(=O)N[C@@H](CCCCN)C(=O)N)NC(=O)[C@H](CCCNC(=N)N)NC(=O)[C@H](CCCNC(=N)N)NC(=O)[C@@H]2C/C=C/C[C@@H](C(=O)NCC(=O)N[C@H](C(=O)N2)Cc3ccccc3)NC(=O)[C@H](Cc4ccc(cc4)O)N	PEPTIDE1{Y.[X423].G.F.[X423].R.R.I.R.P.K.[am]}|CHEM1{[tRCM]}$PEPTIDE1,CHEM1,2:R3-1:R1|PEPTIDE1,CHEM1,5:R3-1:R2$$$V2.0
CHEMBL550968	CC[C@H](C)[C@@H](C(=O)N[C@@H](CCCNC(=N)N)C(=O)N1CCC[C@H]1C(=O)N[C@@H](CCCCN)C(=O)N)NC(=O)[C@H](CCCNC(=N)N)NC(=O)[C@H](CCCNC(=N)N)NC(=O)[C@@H]2C/C=C\C[C@H](C(=O)NCC(=O)N[C@H](C(=O)N2)Cc3ccccc3)NC(=O)[C@H](Cc4ccc(cc4)O)N	PEPTIDE1{Y.[X821].G.F.[X423].R.R.I.R.P.K.[am]}|CHEM1{[cRCM]}$PEPTIDE1,CHEM1,2:R3-1:R1|PEPTIDE1,CHEM1,5:R3-1:R2$$$V2.0
CHEMBL564095	c1ccc(cc1)C[C@@H](C(=O)N[C@H]2C/C=C\C[C@H](NC(=O)[C@@H](NC(=O)[C@@H](NC2=O)CCCNC(=N)N)CCCNC(=N)N)C(=O)N[C@@H](CCCNC(=N)N)C(=O)N3CCC[C@H]3C(=O)N[C@@H](CCCCN)C(=O)N)NC(=O)CNC(=O)CNC(=O)[C@H](Cc4ccc(cc4)O)N	PEPTIDE1{Y.G.G.F.[X423].R.R.[X423].R.P.K.[am]}|CHEM1{[cRCM]}$PEPTIDE1,CHEM1,5:R3-1:R1|PEPTIDE1,CHEM1,8:R3-1:R2$$$V2.0
CHEMBL4585947	C[C@H]1C(=O)N[C@H](C(=O)N[C@H](C(=O)N[C@](CCC/C=C\CCCCCC[C@](C(=O)N[C@H](C(=O)N[C@H](C(=O)N[C@H](C(=O)N1)Cc2c[nH]c3c2cccc3)Cc4ccc(cc4)O)CCC(=O)O)(C)NC(=O)[C@H](Cc5ccccc5)NC(=O)[C@@H]([C@@H](C)O)NC(=O)[C@H](CC(C)C)NC(=O)C)(C)C(=O)N[C@@H](CO)C(=O)N[C@@H](C)C(=O)N[C@@H](C)C(=O)N)CC6CCC6)CCC(=O)N	PEPTIDE1{[ac].L.[[[R2]C(=O)[C@@H]([C@@H](C)O)N[R1]]].F.[[R3]CCCCCC[C@@](N[R1])(C)C([R2])=O].E.Y.W.A.Q.[[R1]N[C@H](C([R2])=O)CC1CCC1].[X450].S.A.A.[am]}|CHEM1{[cRCM]}$PEPTIDE1,CHEM1,5:R3-1:R1|PEPTIDE1,CHEM1,12:R3-1:R2$$$V2.0
CHEMBL583313	c1cc(c(cc1C[C@H]2C(=O)NCC(=O)N3C[C@@H](C[C@H]3C(=O)N[C@H](C(=O)N[C@H](C/C=C/C[C@H](C(=O)N[C@@H](C(=O)NCC(=O)N2)CC(=O)O)N)C(=O)N)CC(=O)N)O)[N+](=O)[O-])O	PEPTIDE1{[X821].[dD].G.[[[R2]C(=O)[C@H](Cc1ccc(c(c1)[N+](=O)[O-])O)N[R1]]].G.[Hyp].N.[X821].[am]}|CHEM1{[tRCM]}$PEPTIDE1,CHEM1,1:R3-1:R1|PEPTIDE1,CHEM1,8:R3-1:R2$$$V2.0
CHEMBL252355	C[C@H]([C@H]1C(=O)N[C@@H](C/C=C\C[C@@H](C(=O)N[C@H](C(=O)N[C@@H](C(=O)N[C@H](C(=O)N1)CCCCN)Cc2c[nH]c3c2cccc3)Cc4ccccc4)NC(=O)[C@@H](Cc5ccccc5)N)C(=O)N[C@H](CO)[C@@H](C)O)O	PEPTIDE1{[dF].[X423].F.[dW].K.T.[X423].[[[R1]N[C@H](CO)[C@@H](C)O]]}|CHEM1{[cRCM]}$PEPTIDE1,CHEM1,2:R3-1:R1|PEPTIDE1,CHEM1,7:R3-1:R2$$$V2.0
CHEMBL555959	c1ccc(cc1)C[C@@H](C(=O)N[C@H]2C/C=C/C[C@H](NC(=O)[C@@H](NC(=O)[C@@H](NC2=O)CCCNC(=N)N)CCCNC(=N)N)C(=O)N[C@@H](CCCNC(=N)N)C(=O)N3CCC[C@H]3C(=O)N[C@@H](CCCCN)C(=O)N)NC(=O)CNC(=O)CNC(=O)[C@H](Cc4ccc(cc4)O)N	PEPTIDE1{Y.G.G.F.[X423].R.R.[X423].R.P.K.[am]}|CHEM1{[tRCM]}$PEPTIDE1,CHEM1,5:R3-1:R1|PEPTIDE1,CHEM1,8:R3-1:R2$$$V2.0
CHEMBL220333	c1ccc(cc1)C[C@H]2C(=O)N[C@@H](C/C=C\C[C@H](C(=O)NCC(=O)N2)NC(=O)[C@H](Cc3ccc(cc3)O)N)C(=O)N	PEPTIDE1{Y.[X821].G.F.[X423].[am]}|CHEM1{[cRCM]}$PEPTIDE1,CHEM1,2:R3-1:R1|PEPTIDE1,CHEM1,5:R3-1:R2$$$V2.0
CHEMBL1684371	CC[C@H](C)[C@H]1C(=O)N[C@@H](C(=O)N2CCC[C@H]2C(=O)N[C@H](C(=O)NCC(=O)N[C@H](C(=O)N[C@@H](C/C=C/C[C@@H](C(=O)N1)NC(=O)[C@H](CCSC)NC(=O)C)C(=O)N[C@@H]([C@@H](C)CC)C(=O)N)CCC(=O)N)Cc3c[nH]cn3)CCCCN	PEPTIDE1{[ac].M.[X423].I.[dK].P.H.G.Q.[X423].I.[am]}|CHEM1{[tRCM]}$PEPTIDE1,CHEM1,3:R3-1:R1|PEPTIDE1,CHEM1,10:R3-1:R2$$$V2.0
CHEMBL1684367	CC[C@H](C)[C@H]1C(=O)N[C@H](C(=O)N2CCC[C@H]2C(=O)N[C@H](C(=O)N[C@H](C(=O)NCC(=O)N[C@H](C(=O)N[C@@H](C/C=C/C[C@@H](C(=O)N1)NC(=O)[C@H](CCSC)NC(=O)C)C(=O)N[C@@H]([C@@H](C)CC)C(=O)N)CCC(=O)N)CCC(=O)N)Cc3c[nH]cn3)CCCCN	PEPTIDE1{[ac].M.[X423].I.K.P.H.Q.G.Q.[X423].I.[am]}|CHEM1{[tRCM]}$PEPTIDE1,CHEM1,3:R3-1:R1|PEPTIDE1,CHEM1,11:R3-1:R2$$$V2.0
CHEMBL1684368	CC[C@H](C)[C@H]1C(=O)N[C@H](C(=O)N2CCC[C@H]2C(=O)N[C@H](C(=O)N[C@H](C(=O)NCC(=O)N[C@H](C(=O)N[C@@H](C/C=C\C[C@@H](C(=O)N1)NC(=O)[C@H](CCSC)NC(=O)C)C(=O)N[C@@H]([C@@H](C)CC)C(=O)N)CCC(=O)N)CCC(=O)N)Cc3c[nH]cn3)CCCCN	PEPTIDE1{[ac].M.[X423].I.K.P.H.Q.G.Q.[X423].I.[am]}|CHEM1{[cRCM]}$PEPTIDE1,CHEM1,3:R3-1:R1|PEPTIDE1,CHEM1,11:R3-1:R2$$$V2.0
CHEMBL1917213	CCCCCOc1ccc(cc1)c2ccc(cc2)c3ccc(cc3)C(=O)N[C@H]4C/C=C\C[C@H](NC(=O)[C@@H]5C[C@H](CN5C(=O)[C@@H](NC(=O)[C@@H](NC(=O)[C@@H]6C[C@H](CN6C(=O)[C@@H](NC4=O)[C@@H](C)O)O)CCc7ccc(cc7)O)CCCN)O)C(=O)NCCN	PEPTIDE1{[[[R2]C(=O)c1ccc(cc1)c2ccc(cc2)c3ccc(cc3)OCCCCC]].[X423].T.[Hyp].[X831].[Orn].[Hyp].[X423].[[R1]NCCN[R2]]}|CHEM1{[cRCM]}$PEPTIDE1,CHEM1,2:R3-1:R1|PEPTIDE1,CHEM1,8:R3-1:R2$$$V2.0
CHEMBL538705	CC[C@H](C)[C@@H](C(=O)N[C@@H](CCCNC(=N)N)C(=O)N1CCC[C@H]1C(=O)N[C@@H](CCCCN)C(=O)N)NC(=O)[C@H](CCCNC(=N)N)NC(=O)[C@H](CCCNC(=N)N)NC(=O)[C@@H]2C/C=C/C[C@H](C(=O)NCC(=O)N[C@H](C(=O)N2)Cc3ccccc3)NC(=O)[C@H](Cc4ccc(cc4)O)N	PEPTIDE1{Y.[X821].G.F.[X423].R.R.I.R.P.K.[am]}|CHEM1{[tRCM]}$PEPTIDE1,CHEM1,2:R3-1:R1|PEPTIDE1,CHEM1,5:R3-1:R2$$$V2.0
CHEMBL1917063	CCCCCCCCCCCCCCCC(=O)N[C@H]1C/C=C\C[C@H](NC(=O)[C@@H]2C[C@H](CN2C(=O)[C@@H](NC(=O)[C@@H](NC(=O)[C@@H]3C[C@H](CN3C(=O)[C@@H](NC1=O)[C@@H](C)O)O)CCc4ccc(cc4)O)CCCN)O)C(=O)O	PEPTIDE1{[CCCCCCCCCCCCCCCC([R2])=O].[X423].T.[Hyp].[X831].[Orn].[Hyp].[X423]}|CHEM1{[cRCM]}$PEPTIDE1,CHEM1,2:R3-1:R1|PEPTIDE1,CHEM1,8:R3-1:R2$$$V2.0
CHEMBL1917062	CCCCCCCCCCCCCCCC(=O)N[C@H]1C/C=C\C[C@H](NC(=O)[C@@H]2C[C@H](CN2C(=O)[C@@H](NC(=O)[C@@H](NC(=O)[C@@H]3C[C@H](CN3C(=O)[C@@H](NC1=O)[C@@H](C)O)O)CCc4ccc(cc4)O)CCCN)O)C(=O)N	PEPTIDE1{[CCCCCCCCCCCCCCCC([R2])=O].[X423].T.[Hyp].[X831].[Orn].[Hyp].[X423].[am]}|CHEM1{[cRCM]}$PEPTIDE1,CHEM1,2:R3-1:R1|PEPTIDE1,CHEM1,8:R3-1:R2$$$V2.0
CHEMBL1917210	CCCCCOc1ccc(cc1)c2ccc(cc2)c3ccc(cc3)C(=O)N[C@H]4C/C=C\C[C@H](NC(=O)[C@@H]5C[C@H](CN5C(=O)[C@@H](NC(=O)[C@@H](NC(=O)[C@@H]6C[C@H](CN6C(=O)[C@@H](NC4=O)[C@@H](C)O)O)CCc7ccc(cc7)O)CCCN)O)C(=O)O	PEPTIDE1{[[[R2]C(=O)c1ccc(cc1)c2ccc(cc2)c3ccc(cc3)OCCCCC]].[X423].T.[Hyp].[X831].[Orn].[Hyp].[X423]}|CHEM1{[cRCM]}$PEPTIDE1,CHEM1,2:R3-1:R1|PEPTIDE1,CHEM1,8:R3-1:R2$$$V2.0
CHEMBL1917212	CCCCCOc1ccc(cc1)c2ccc(cc2)c3ccc(cc3)C(=O)N[C@H]4C/C=C\C[C@H](NC(=O)[C@@H]5C[C@H](CN5C(=O)[C@@H](NC(=O)[C@@H](NC(=O)[C@@H]6C[C@H](CN6C(=O)[C@@H](NC4=O)[C@@H](C)O)O)CCc7ccc(cc7)O)CCCN)O)C(=O)OC	PEPTIDE1{[[[R2]C(=O)c1ccc(cc1)c2ccc(cc2)c3ccc(cc3)OCCCCC]].[X423].T.[Hyp].[X831].[Orn].[Hyp].[X423].[[R1]OC]}|CHEM1{[cRCM]}$PEPTIDE1,CHEM1,2:R3-1:R1|PEPTIDE1,CHEM1,8:R3-1:R2$$$V2.0
CHEMBL2086947	CC(C)C[C@H]1C(=O)N[C@H](C(=O)NCC(=O)N[C@@H](C/C=C\C[C@H](C(=O)N[C@H](C(=O)N2CCC[C@H]2C(=O)N[C@H](C(=O)N1)CCCNC(=N)N)CCSC)NC(=O)C)C(=O)N)CCCNC(=N)N	PEPTIDE1{[ac].[X821].M.P.R.L.R.G.[X423].[am]}|CHEM1{[cRCM]}$PEPTIDE1,CHEM1,2:R3-1:R1|PEPTIDE1,CHEM1,9:R3-1:R2$$$V2.0
CHEMBL2324951	C[C@@H](C(=O)N[C@@H](CCCNC(=N)N)C(=O)N[C@@H](Cc1c[nH]cn1)C(=O)N[C@@H](Cc2ccc(cc2)O)C(=O)N[C@]3(CCC/C=C/CCC[C@@](NC(=O)[C@@H](NC(=O)[C@@H](NC(=O)[C@@H](NC3=O)CC(=O)N)CC(C)C)CC(C)C)(C)C(=O)N[C@@H](CCCNC(=N)N)C(=O)N[C@@H](CCC(=O)N)C(=O)N[C@@H](CCCNC(=N)N)C(=O)N[C@@H](Cc4ccc(cc4)O)C(=O)N)C)NC(=O)C	PEPTIDE1{[ac].A.R.H.Y.[X450].N.L.L.[X450].R.Q.R.Y.[am]}|CHEM1{[tRCM]}$PEPTIDE1,CHEM1,6:R3-1:R1|PEPTIDE1,CHEM1,10:R3-1:R2$$$V2.0
CHEMBL2398126	C[C@H]1C(=O)N[C@H](C(=O)N[C@H](C(=O)N[C@](CCC/C=C\CCC[C@](C(=O)N1)(C)N)(C)C(=O)N[C@@H](CC(C)C)C(=O)N[C@@H](CCCCN)C(=O)N[C@@H](CC(C)C)C(=O)N[C@@H](C)C(=O)NCC(=O)N[C@@H](CCCNC(=N)N)C(=O)N[C@@H](Cc2c[nH]c3c2cccc3)C(=O)O)Cc4ccccc4)Cc5ccc(cc5)O	PEPTIDE1{[X450].A.Y.F.[X450].L.K.L.A.G.R.W}|CHEM1{[cRCM]}$PEPTIDE1,CHEM1,1:R3-1:R1|PEPTIDE1,CHEM1,5:R3-1:R2$$$V2.0
CHEMBL2398128	C[C@H]([C@@H](C(=O)N[C@@H](C)C(=O)N[C@@H](Cc1ccc(cc1)O)C(=O)N[C@@H](Cc2ccccc2)C(=O)N[C@]3(CCC/C=C\CCC[C@@](NC(=O)[C@@H](NC(=O)[C@@H](NC(=O)[C@@H](NC3=O)CC(C)C)CCCCN)CC(C)C)(C)C(=O)NCC(=O)N[C@@H](CCCNC(=N)N)C(=O)N[C@@H](Cc4c[nH]c5c4cccc5)C(=O)O)C)N)O	PEPTIDE1{T.A.Y.F.[X450].L.K.L.[X450].G.R.W}|CHEM1{[cRCM]}$PEPTIDE1,CHEM1,5:R3-1:R1|PEPTIDE1,CHEM1,9:R3-1:R2$$$V2.0
CHEMBL2398130	C[C@H]1C(=O)NCC(=O)N[C@](CCC/C=C/CCC[C@](C(=O)N[C@H](C(=O)N1)CC(C)C)(C)NC(=O)[C@H](CC(C)C)NC(=O)[C@H](CC(C)C)NC(=O)[C@H](Cc2ccccc2)NC(=O)[C@H](Cc3ccc(cc3)O)NC(=O)[C@H](C)NC(=O)[C@H]([C@@H](C)O)N)(C)C(=O)N[C@@H](Cc4c[nH]c5c4cccc5)C(=O)O	PEPTIDE1{T.A.Y.F.L.L.[X450].L.A.G.[X450].W}|CHEM1{[tRCM]}$PEPTIDE1,CHEM1,7:R3-1:R1|PEPTIDE1,CHEM1,11:R3-1:R2$$$V2.0
CHEMBL2398133	C[C@H]([C@@H](C(=O)N[C@@H](C)C(=O)N[C@@H](Cc1ccc(cc1)O)C(=O)N[C@@H](Cc2ccccc2)C(=O)N[C@]3(CC/C=C/CC[C@@](NC(=O)[C@@H](NC(=O)[C@@H](NC(=O)[C@@H](NC3=O)CC(C)C)CCCCN)CC(C)C)(C)C(=O)NCC(=O)N[C@@H](CCCNC(=N)N)C(=O)N[C@@H](Cc4c[nH]c5c4cccc5)C(=O)O)C)N)O	PEPTIDE1{T.A.Y.F.[X799].L.K.L.[X799].G.R.W}|CHEM1{[tRCM]}$PEPTIDE1,CHEM1,5:R3-1:R1|PEPTIDE1,CHEM1,9:R3-1:R2$$$V2.0
CHEMBL2398137	CC[C@H](C)[C@H]1C(=O)N[C@H](C(=O)N[C@](CCC/C=C\CCC[C@](C(=O)N[C@H](C(=O)N1)CC(C)C)(C)NC(=O)[C@H](Cc2ccccc2)NC(=O)[C@H](Cc3ccc(cc3)O)NC(=O)[C@H](C)NC(=O)[C@H]([C@@H](C)O)N)(C)C(=O)NCC(=O)N[C@@H](CCCNC(=N)N)C(=O)N[C@@H](Cc4c[nH]c5c4cccc5)C(=O)O)CC(C)C	PEPTIDE1{T.A.Y.F.[X450].L.I.L.[X450].G.R.W}|CHEM1{[cRCM]}$PEPTIDE1,CHEM1,5:R3-1:R1|PEPTIDE1,CHEM1,9:R3-1:R2$$$V2.0
CHEMBL2392611	CC[C@H](C)[C@H]1C(=O)N[C@H](C(=O)N[C@H](C(=O)N[C@H](C(=O)N[C@H](C(=O)N[C@](CCC/C=C/CCCCCC[C@](C(=O)N[C@H](C(=O)N1)[C@@H](C)CC)(C)NC(=O)[C@H](CO)NC(=O)CNC(=O)[C@H](CO)NC(=O)[C@@H]2CCCN2C(=O)C)(C)C(=O)N[C@@H](CCC(=O)O)C(=O)N[C@@H](CC(=O)O)C(=O)N)Cc3ccccc3)CC(C)C)CC(=O)N)CO	PEPTIDE1{[ac].P.S.G.S.[[R3]CCCCCC[C@@](N[R1])(C)C([R2])=O].I.I.S.N.L.F.[X450].E.D.[am]}|CHEM1{[tRCM]}$PEPTIDE1,CHEM1,6:R3-1:R1|PEPTIDE1,CHEM1,13:R3-1:R2$$$V2.0
CHEMBL2392608	CC[C@H](C)[C@H]1C(=O)N[C@H](C(=O)N[C@H](C(=O)N[C@](CCC/C=C\CCC[C@](C(=O)N1)(C)NC(=O)[C@H](CC(=O)N)NC(=O)[C@H](CO)NC(=O)CNC(=O)[C@H](CO)NC(=O)[C@@H]2CCCN2C(=O)C)(C)C(=O)N[C@@H](Cc3ccccc3)C(=O)N[C@@H](CCCCN)C(=O)N[C@@H](CCC(=O)O)C(=O)N[C@@H](CC(=O)O)C(=O)N)CC(=O)N)CO	PEPTIDE1{[ac].P.S.G.S.N.[X450].I.S.N.[X450].F.K.E.D.[am]}|CHEM1{[cRCM]}$PEPTIDE1,CHEM1,7:R3-1:R1|PEPTIDE1,CHEM1,11:R3-1:R2$$$V2.0
CHEMBL2392609	CC[C@H](C)[C@@H](C(=O)N[C@@H]([C@@H](C)CC)C(=O)N[C@]1(CCC/C=C\CCC[C@@](NC(=O)[C@@H](NC(=O)[C@@H](NC(=O)[C@@H](NC1=O)CC(=O)N)CC(C)C)Cc2ccccc2)(C)C(=O)N[C@@H](CCC(=O)O)C(=O)N[C@@H](CC(=O)O)C(=O)N)C)NC(=O)[C@H](CC(=O)N)NC(=O)[C@H](CO)NC(=O)CNC(=O)[C@H](CO)NC(=O)[C@@H]3CCCN3C(=O)C	PEPTIDE1{[ac].P.S.G.S.N.I.I.[X450].N.L.F.[X450].E.D.[am]}|CHEM1{[cRCM]}$PEPTIDE1,CHEM1,9:R3-1:R1|PEPTIDE1,CHEM1,13:R3-1:R2$$$V2.0
CHEMBL2392610	CC[C@H](C)[C@H]1C(=O)N[C@H](C(=O)N[C@](CCC/C=C\CCC[C@](C(=O)N[C@H](C(=O)N1)CC(=O)N)(C)NC(=O)CNC(=O)[C@H](CO)NC(=O)[C@@H]2CCCN2C(=O)C)(C)C(=O)N[C@@H](CC(=O)N)C(=O)N[C@@H](CC(C)C)C(=O)N[C@@H](Cc3ccccc3)C(=O)N[C@@H](CCCCN)C(=O)N[C@@H](CCC(=O)O)C(=O)N[C@@H](CC(=O)O)C(=O)N)[C@@H](C)CC	PEPTIDE1{[ac].P.S.G.[X450].N.I.I.[X450].N.L.F.K.E.D.[am]}|CHEM1{[cRCM]}$PEPTIDE1,CHEM1,5:R3-1:R1|PEPTIDE1,CHEM1,9:R3-1:R2$$$V2.0
CHEMBL2398135	C[C@H]([C@@H](C(=O)N[C@@H](C)C(=O)N[C@@H](Cc1ccc(cc1)O)C(=O)N[C@@H](Cc2ccccc2)C(=O)N[C@]3(CCCC/C=C/CCCC[C@@](NC(=O)[C@@H](NC(=O)[C@@H](NC(=O)[C@@H](NC3=O)CC(C)C)CCCCN)CC(C)C)(C)C(=O)NCC(=O)N[C@@H](CCCNC(=N)N)C(=O)N[C@@H](Cc4c[nH]c5c4cccc5)C(=O)O)C)N)O	PEPTIDE1{T.A.Y.F.[X1563].L.K.L.[X1563].G.R.W}|CHEM1{[tRCM]}$PEPTIDE1,CHEM1,5:R3-1:R1|PEPTIDE1,CHEM1,9:R3-1:R2$$$V2.0
CHEMBL3098601	C[C@H]([C@H]1C(=O)N[C@H](C(=O)N[C@H](C(=O)N[C@H](C(=O)N[C@@H](C/C=C\C[C@@H](C(=O)N[C@H](C(=O)N[C@H](C(=O)N[C@H](C(=O)N[C@H](C(=O)N[C@H](C(=O)N[C@H](C(=O)N1)CCCCN)Cc2c[nH]c3c2cccc3)Cc4ccccc4)Cc5ccccc5)CC(=O)N)CCCCN)NC(=O)CNC(=O)[C@H](C)N)C(=O)N)CO)[C@@H](C)O)Cc6ccccc6)O	PEPTIDE1{A.G.[X423].K.N.F.F.W.K.T.F.T.S.[X423].[am]}|CHEM1{[cRCM]}$PEPTIDE1,CHEM1,3:R3-1:R1|PEPTIDE1,CHEM1,14:R3-1:R2$$$V2.0
CHEMBL3109566	C[C@H]1C(=O)N[C@H](C(=O)N[C@H](C(=O)N[C@H](C(=O)N[C@H](C(=O)N[C@H](C(=O)N[C@H](C(=O)N[C@H](C(=O)N[C@@H](C/C=C/CCC(=O)N[C@H](C(=O)N[C@H](C(=O)N1)Cc2ccccc2)C(C)C)C(=O)O)C(C)C)CC(C)C)Cc3ccc(cc3)O)CC(=O)O)Cc4ccc(cc4)O)CC(=O)N)Cc5c[nH]cn5	PEPTIDE1{[[R3]CCC([R2])=O].V.F.A.H.N.Y.D.Y.L.V.[X423]}|CHEM1{[tRCM]}$PEPTIDE1,CHEM1,1:R3-1:R1|PEPTIDE1,CHEM1,12:R3-1:R2$$$V2.0
CHEMBL3093263	C[C@H]([C@@H](C(=O)N[C@@H](CC(C)C)C(=O)N[C@@H](CCCCN)C(=O)N[C@@H](CCC(=O)N)C(=O)N[C@@H](Cc1ccccc1)C(=O)N[C@]2(CCC/C=C\CCC[C@H](NC(=O)[C@@H](NC(=O)CNC(=O)[C@@H](NC2=O)CCCCN)Cc3c[nH]c4c3cccc4)C(=O)N[C@@H](CCCCN)C(=O)N[C@@H](CC(=O)O)C(=O)N[C@@H](CC(C)C)C(=O)N[C@@H](C(C)C)C(=O)N[C@@H](CCCCN)C(=O)N)C)NC(=O)C)O	PEPTIDE1{[ac].T.L.K.Q.F.[X450].K.G.W.[X1022].K.D.L.V.K.[am]}|CHEM1{[cRCM]}$PEPTIDE1,CHEM1,7:R3-1:R1|PEPTIDE1,CHEM1,11:R3-1:R2$$$V2.0
CHEMBL3093264	C[C@H]([C@@H](C(=O)N[C@@H](CC(C)C)C(=O)N[C@@H](CCCCN)C(=O)N[C@@H](CCC(=O)N)C(=O)N[C@@H](Cc1c[nH]c2c1cccc2)C(=O)N[C@]3(CCC/C=C\CCC[C@H](NC(=O)[C@@H](NC(=O)CNC(=O)[C@@H](NC3=O)CCCCN)C(C)C)C(=O)N[C@@H](CCCCN)C(=O)N[C@@H](CC(=O)O)C(=O)N[C@@H](CC(C)C)C(=O)N[C@@H](C(C)C)C(=O)N[C@@H](CCCCN)C(=O)N)C)NC(=O)C)O	PEPTIDE1{[ac].T.L.K.Q.W.[X450].K.G.V.[X1022].K.D.L.V.K.[am]}|CHEM1{[cRCM]}$PEPTIDE1,CHEM1,7:R3-1:R1|PEPTIDE1,CHEM1,11:R3-1:R2$$$V2.0
CHEMBL3093265	C[C@H]([C@@H](C(=O)N[C@@H](CC(C)C)C(=O)N[C@@H](CCCCN)C(=O)N[C@@H](CCC(=O)N)C(=O)N[C@@H](Cc1ccccc1)C(=O)N[C@]2(CCC/C=C\CCC[C@H](NC(=O)[C@@H](NC(=O)CNC(=O)[C@@H](NC2=O)CCCCN)C(C)C)C(=O)N[C@@H](CCCCN)C(=O)N[C@@H](Cc3c[nH]c4c3cccc4)C(=O)N[C@@H](CC(C)C)C(=O)N[C@@H](C(C)C)C(=O)N[C@@H](CCCCN)C(=O)N)C)NC(=O)C)O	PEPTIDE1{[ac].T.L.K.Q.F.[X450].K.G.V.[X1022].K.W.L.V.K.[am]}|CHEM1{[cRCM]}$PEPTIDE1,CHEM1,7:R3-1:R1|PEPTIDE1,CHEM1,11:R3-1:R2$$$V2.0
CHEMBL3133366	CC[C@H](C)[C@H]1C(=O)N[C@H](C(=O)N[C@H](C(=O)N[C@H](C(=O)N[C@H]2C/C=C/C[C@@H](C(=O)N1)NC(=O)[C@@H](NC(=O)[C@@H](NC(=O)[C@@H](NC(=O)[C@H](CSSC[C@H](NC(=O)[C@@H](NC(=O)[C@@H](NC2=O)Cc3c[nH]c4c3cccc4)[C@@H](C)O)C(=O)O)N)C(C)C)C)Cc5ccc(cc5)O)Cc6c[nH]cn6)Cc7c[nH]cn7)CCC(=O)O	PEPTIDE1{C.V.A.Y.[X423].I.E.H.H.[X423].W.T.C}|CHEM1{[tRCM]}$PEPTIDE1,PEPTIDE1,1:R3-13:R3|PEPTIDE1,CHEM1,5:R3-1:R1|PEPTIDE1,CHEM1,10:R3-1:R2$$$V2.0
CHEMBL3133365	CC[C@H](C)[C@H]1C(=O)N[C@H](C(=O)N[C@H](C(=O)N[C@H](C(=O)N[C@H]2C/C=C/C[C@@H](C(=O)N1)NC(=O)[C@@H](NC(=O)[C@@H](NC(=O)[C@@H](NC(=O)[C@H](CSSC[C@H](NC(=O)[C@@H](NC(=O)[C@@H](NC2=O)Cc3c[nH]c4c3cccc4)[C@@H](C)O)C(=O)O)N)C(C)C)C)Cc5ccc(cc5)O)Cc6c[nH]cn6)C)C	PEPTIDE1{C.V.A.Y.[X423].I.A.A.H.[X423].W.T.C}|CHEM1{[tRCM]}$PEPTIDE1,PEPTIDE1,1:R3-13:R3|PEPTIDE1,CHEM1,5:R3-1:R1|PEPTIDE1,CHEM1,10:R3-1:R2$$$V2.0
CHEMBL3133367	C[C@H]1C(=O)N[C@H](C(=O)N[C@H]2C/C=C/C[C@@H](C(=O)N[C@H](C(=O)N[C@H](C(=O)N[C@@H](CSSC[C@@H](C(=O)N[C@H](C(=O)N1)C(C)C)N)C(=O)O)[C@@H](C)O)Cc3c[nH]c4c3cccc4)NC(=O)[C@@H](NC(=O)[C@@H](NC(=O)[C@@H](NC(=O)[C@@H](NC2=O)Cc5ccccc5)CCC(=O)O)Cc6c[nH]cn6)Cc7c[nH]cn7)Cc8ccc(cc8)O	PEPTIDE1{C.V.A.Y.[X423].F.E.H.H.[X423].W.T.C}|CHEM1{[tRCM]}$PEPTIDE1,PEPTIDE1,1:R3-13:R3|PEPTIDE1,CHEM1,5:R3-1:R1|PEPTIDE1,CHEM1,10:R3-1:R2$$$V2.0
CHEMBL3133368	CC[C@H](C)[C@H]1C(=O)N[C@H](C(=O)N[C@H](C(=O)N[C@H](C(=O)N[C@@H](C/C=C/C[C@@H](C(=O)N1)NC(=O)[C@H](Cc2ccc(cc2)O)NC(=O)C)C(=O)N[C@@H](Cc3c[nH]c4c3cccc4)C(=O)O)Cc5c[nH]cn5)Cc6c[nH]cn6)CCC(=O)O	PEPTIDE1{[ac].Y.[X423].I.E.H.H.[X423].W}|CHEM1{[tRCM]}$PEPTIDE1,CHEM1,3:R3-1:R1|PEPTIDE1,CHEM1,8:R3-1:R2$$$V2.0
CHEMBL3133369	CC[C@H](C)[C@H]1C(=O)N[C@H](C(=O)N[C@H](C(=O)N[C@H](C(=O)N[C@@H](C/C=C/C[C@@H](C(=O)N1)NC(=O)[C@H](Cc2ccc(cc2)O)NC(=O)C)C(=O)N[C@@H](Cc3c[nH]c4c3cccc4)C(=O)N)Cc5c[nH]cn5)Cc6c[nH]cn6)CCC(=O)O	PEPTIDE1{[ac].Y.[X423].I.E.H.H.[X423].W.[am]}|CHEM1{[tRCM]}$PEPTIDE1,CHEM1,3:R3-1:R1|PEPTIDE1,CHEM1,8:R3-1:R2$$$V2.0
CHEMBL3597504	CC[C@H](C)[C@H]1C(=O)N[C@H](C(=O)N[C@@H](C/C=C/C[C@H](C(=O)N1)NC(=O)[C@H](CCCNC(=N)N)N)C(=O)N[C@@H](CCCNC(=N)N)C(=O)NC(CC(C)(C)C)C(=O)N[C@@H](CC(C)C)C(=O)N[C@@H](CCC(=O)N)C(=O)N)CC(C)C	PEPTIDE1{R.[X821].I.L.[X423].R.[[[R2]C(=O)C(CC(C)(C)C)N[R1]]].L.Q.[am]}|CHEM1{[tRCM]}$PEPTIDE1,CHEM1,2:R3-1:R1|PEPTIDE1,CHEM1,5:R3-1:R2$$$V2.0
CHEMBL3597505	CC[C@H](C)[C@H]1C(=O)N[C@H](C(=O)N[C@@H](C/C=C\C[C@H](C(=O)N1)NC(=O)[C@H](CCCNC(=N)N)N)C(=O)N[C@@H](CCCNC(=N)N)C(=O)NC(CC(C)(C)C)C(=O)N[C@@H](CC(C)C)C(=O)N[C@@H](CCC(=O)N)C(=O)N)CC(C)C	PEPTIDE1{R.[X821].I.L.[X423].R.[[[R2]C(=O)C(CC(C)(C)C)N[R1]]].L.Q.[am]}|CHEM1{[cRCM]}$PEPTIDE1,CHEM1,2:R3-1:R1|PEPTIDE1,CHEM1,5:R3-1:R2$$$V2.0
CHEMBL3951372	C1C[C@H]2C(=O)N[C@H](C(=O)N[C@@H](C/C=C\C[C@@H](C(=O)N[C@H](C(=O)N2C1)CCCCN)N)C(=O)N[C@@H](CCCCN)C(=O)O)CCCCN	PEPTIDE1{[X423].K.P.K.[X423].K}|CHEM1{[cRCM]}$PEPTIDE1,CHEM1,1:R3-1:R1|PEPTIDE1,CHEM1,5:R3-1:R2$$$V2.0
CHEMBL4076140	CCCC[C@@H](C(=O)N1CCC[C@H]1C(=O)N[C@@H](Cc2ccccc2)C(=O)O)NC(=O)[C@@H]3CCCN3C(=O)CNC(=O)[C@H](CCCCN)NC(=O)[C@H](Cc4c[nH]cn4)NC(=O)[C@H](CO)NC(=O)[C@@H]5C/C=C\C[C@@H](C(=O)N[C@H](C(=O)N6CCC[C@H]6C(=O)N[C@H](C(=O)N5)CCCNC(=N)N)CCCNC(=N)N)N	PEPTIDE1{[X423].R.P.R.[X423].S.H.K.G.P.[Nle].P.F}|CHEM1{[cRCM]}$PEPTIDE1,CHEM1,1:R3-1:R1|PEPTIDE1,CHEM1,5:R3-1:R2$$$V2.0
CHEMBL4209132	C[C@H]1C(=O)N[C@H](C(=O)NCC(=O)N[C@](CCC/C=C\CCC[C@](C(=O)N1)(C)NC(=O)[C@H](Cc2ccccc2)NC(=O)CNC(=O)[C@H](C)NC(=O)[C@H](CCCCN)NC(=O)[C@H](CCCCN)NC(=O)[C@H](CCCCN)NC(=O)[C@H](CCCCN)NC(=O)[C@H](CCCCN)NC(=O)[C@H](CCCCN)N)(C)C(=O)N[C@@H](Cc3ccccc3)C(=O)NCC(=O)N[C@@H](C)C(=O)N)Cc4c[nH]c5c4cccc5	PEPTIDE1{K.K.K.K.K.K.A.G.F.[X450].A.W.G.[X450].F.G.A.[am]}|CHEM1{[cRCM]}$PEPTIDE1,CHEM1,10:R3-1:R1|PEPTIDE1,CHEM1,14:R3-1:R2$$$V2.0
CHEMBL4212557	C[C@H]1C(=O)N[C@](CCC/C=C\CCC[C@](C(=O)N[C@H](C(=O)N[C@H](C(=O)N1)Cc2c[nH]c3c2cccc3)C)(C)NC(=O)[C@H](Cc4ccccc4)NC(=O)[C@H](C)NC(=O)[C@H](C)NC(=O)[C@H](CCCCN)NC(=O)[C@H](CCCCN)NC(=O)[C@H](CCCCN)NC(=O)[C@H](CCCCN)NC(=O)[C@H](CCCCN)NC(=O)[C@H](CCCCN)N)(C)C(=O)N[C@@H](Cc5ccccc5)C(=O)N[C@@H](C)C(=O)N[C@@H](C)C(=O)N	PEPTIDE1{K.K.K.K.K.K.A.A.F.[X450].A.W.A.[X450].F.A.A.[am]}|CHEM1{[cRCM]}$PEPTIDE1,CHEM1,10:R3-1:R1|PEPTIDE1,CHEM1,14:R3-1:R2$$$V2.0
CHEMBL4204266	C[C@H]1C(=O)N[C@H](C(=O)NCC(=O)N[C@](CCC/C=C\CCC[C@](C(=O)N1)(C)NC(=O)[C@H](Cc2ccccc2)NC(=O)CNC(=O)[C@H](CC(=O)N)NC(=O)[C@H](CCCCN)NC(=O)[C@H](CCCCN)NC(=O)[C@H](CCCCN)NC(=O)[C@H](CCCCN)NC(=O)[C@H](CCCCN)NC(=O)[C@H](CCCCN)N)(C)C(=O)N[C@@H](Cc3ccccc3)C(=O)NCC(=O)N[C@@H](C)C(=O)N)Cc4c[nH]c5c4cccc5	PEPTIDE1{K.K.K.K.K.K.N.G.F.[X450].A.W.G.[X450].F.G.A.[am]}|CHEM1{[cRCM]}$PEPTIDE1,CHEM1,10:R3-1:R1|PEPTIDE1,CHEM1,14:R3-1:R2$$$V2.0
CHEMBL4207654	C[C@H]1C(=O)N[C@](CCC/C=C\CCC[C@](C(=O)N[C@H](C(=O)N[C@H](C(=O)N1)Cc2c[nH]c3c2cccc3)C)(C)NC(=O)[C@H](Cc4ccccc4)NC(=O)CNC(=O)[C@H](C)NC(=O)[C@H](CCCCN)NC(=O)[C@H](CCCCN)NC(=O)[C@H](CCCCN)NC(=O)[C@H](CCCCN)NC(=O)[C@H](CCCCN)NC(=O)[C@H](CCCCN)N)(C)C(=O)N[C@@H](Cc5ccccc5)C(=O)NCC(=O)N[C@@H](C)C(=O)N	PEPTIDE1{K.K.K.K.K.K.A.G.F.[X450].A.W.A.[X450].F.G.A.[am]}|CHEM1{[cRCM]}$PEPTIDE1,CHEM1,10:R3-1:R1|PEPTIDE1,CHEM1,14:R3-1:R2$$$V2.0
CHEMBL4244200	CC[C@H](C)[C@@H](C(=O)N[C@@H](CC(C)C)C(=O)N[C@@H](Cc1c[nH]cn1)C(=O)N[C@@H](CCC(=O)N)C(=O)N[C@@H](CC(C)C)C(=O)N[C@@H](CC(C)C)C(=O)N[C@@H](CCC(=O)N)C(=O)N[C@@H](CC(=O)O)C(=O)N[C@@H](CO)C(=O)N)NC(=O)[C@H](CCCCN)NC(=O)[C@@]2(CCC/C=C\CCC[C@](C(=O)N[C@H](C(=O)N[C@H](C(=O)N[C@H](C(=O)N2)CCCCN)CCC(=O)O)CCCCN)(C)NC(=O)C)C	PEPTIDE1{[ac].[X450].K.E.K.[X450].K.I.L.H.Q.L.L.Q.D.S.[am]}|CHEM1{[cRCM]}$PEPTIDE1,CHEM1,2:R3-1:R1|PEPTIDE1,CHEM1,6:R3-1:R2$$$V2.0
CHEMBL4247551	CC(C)C[C@H]1C(=O)N[C@H](C(=O)N[C@H](C(=O)N[C@](CCC/C=C\CCC[C@](C(=O)N1)(C)NC(=O)[C@H](CCCCN)NC(=O)[C@H](Cc2c[nH]cn2)NC(=O)C)(C)C(=O)N[C@@H](CC(C)C)C(=O)N[C@@H](CCC(=O)N)C(=O)N[C@@H](CC(=O)O)C(=O)N[C@@H](CO)C(=O)N)CCCNC(=N)N)Cc3c[nH]cn3	PEPTIDE1{[ac].H.K.[X450].L.H.R.[X450].L.Q.D.S.[am]}|CHEM1{[cRCM]}$PEPTIDE1,CHEM1,4:R3-1:R1|PEPTIDE1,CHEM1,8:R3-1:R2$$$V2.0
CHEMBL4243758	CC(C)C[C@H]1C(=O)N[C@H](C(=O)N[C@H](C(=O)N[C@](CCC/C=C\CCC[C@](C(=O)N1)(C)NC(=O)[C@H](CCCCN)NC(=O)[C@H](Cc2c[nH]cn2)NC(=O)C)(C)C(=O)N[C@@H](CC(C)C)C(=O)N[C@@H](CCC(=O)N)C(=O)N[C@@H](CC(=O)O)C(=O)N[C@@H](CO)C(=O)N)CCC(=O)N)Cc3c[nH]cn3	PEPTIDE1{[ac].H.K.[X450].L.H.Q.[X450].L.Q.D.S.[am]}|CHEM1{[cRCM]}$PEPTIDE1,CHEM1,4:R3-1:R1|PEPTIDE1,CHEM1,8:R3-1:R2$$$V2.0
CHEMBL4240793	CC[C@H](C)[C@@H](C(=O)N[C@@H](CC(C)C)C(=O)N[C@]1(CCC/C=C\CCC[C@@](NC(=O)[C@@H](NC(=O)[C@@H](NC(=O)[C@@H](NC1=O)CCCNC(=N)N)CC(C)C)CC(C)C)(C)C(=O)N[C@@H](CC(=O)O)C(=O)N[C@@H](CO)C(=O)N)C)NC(=O)[C@H](CCCCN)NC(=O)[C@H](Cc2c[nH]cn2)NC(=O)[C@H](CCCCN)NC(=O)[C@H](CCC(=O)O)NC(=O)C	PEPTIDE1{[ac].E.K.H.K.I.L.[X450].R.L.L.[X450].D.S.[am]}|CHEM1{[cRCM]}$PEPTIDE1,CHEM1,8:R3-1:R1|PEPTIDE1,CHEM1,12:R3-1:R2$$$V2.0
CHEMBL4247980	CC[C@H](C)[C@@H](C(=O)N[C@@H](CC(C)C)C(=O)N[C@@H](Cc1c[nH]cn1)C(=O)N[C@@H](CCC(=O)N)C(=O)N[C@@H](CC(C)C)C(=O)N[C@@H](CC(C)C)C(=O)N[C@@H](CCC(=O)N)C(=O)N[C@]2(CCC/C=C\CCC[C@@](NC(=O)[C@@H](NC(=O)[C@@H](NC(=O)[C@@H](NC2=O)CO)CO)CO)(C)C(=O)N[C@@H](C(C)C)C(=O)N)C)NC(=O)[C@H](CCCCN)NC(=O)[C@H](Cc3c[nH]cn3)NC(=O)C	PEPTIDE1{[ac].H.K.I.L.H.Q.L.L.Q.[X450].S.S.S.[X450].V.[am]}|CHEM1{[cRCM]}$PEPTIDE1,CHEM1,11:R3-1:R1|PEPTIDE1,CHEM1,15:R3-1:R2$$$V2.0
CHEMBL4247363	CC[C@H](C)[C@H]1C(=O)N[C@H](C(=O)N[C@H](C(=O)N[C@](CCC/C=C\CCC[C@](C(=O)N1)(C)NC(=O)[C@H](Cc2c[nH]cn2)NC(=O)C)(C)C(=O)N[C@@H](CC(C)C)C(=O)N[C@@H](CC(C)C)C(=O)N[C@@H](CCC(=O)N)C(=O)N[C@@H](CC(=O)O)C(=O)N[C@@H](CO)C(=O)N)Cc3c[nH]cn3)CC(C)C	PEPTIDE1{[ac].H.[X450].I.L.H.[X450].L.L.Q.D.S.[am]}|CHEM1{[cRCM]}$PEPTIDE1,CHEM1,3:R3-1:R1|PEPTIDE1,CHEM1,7:R3-1:R2$$$V2.0
CHEMBL4251127	CC(C)C[C@H]1C(=O)N[C@H](C(=O)N[C@H](C(=O)N[C@](CCC/C=C\CCC[C@](C(=O)N1)(C)NC(=O)[C@H](CCCCN)NC(=O)[C@H](CCCNC(=N)N)NC(=O)[C@H](CCCNC(=N)N)NC(=O)[C@H](CCCNC(=N)N)NC(=O)[C@H](CCCNC(=N)N)NC(=O)C)(C)C(=O)N[C@@H](CC(C)C)C(=O)N[C@@H](CCC(=O)N)C(=O)N[C@@H](CC(=O)O)C(=O)N[C@@H](CO)C(=O)N)CCCNC(=N)N)Cc2c[nH]cn2	PEPTIDE1{[ac].R.R.R.R.K.[X450].L.H.R.[X450].L.Q.D.S.[am]}|CHEM1{[cRCM]}$PEPTIDE1,CHEM1,7:R3-1:R1|PEPTIDE1,CHEM1,11:R3-1:R2$$$V2.0
CHEMBL4240553	CC[C@H](C)[C@@H](C(=O)N[C@@H](CC(C)C)C(=O)N[C@@H](Cc1c[nH]cn1)C(=O)N[C@]2(CCC/C=C\CCC[C@@](NC(=O)[C@@H](NC(=O)[C@@H](NC(=O)[C@@H](NC2=O)CC(C)C)CC(C)C)CCC(=O)N)(C)C(=O)N[C@@H](CO)C(=O)N)C)NC(=O)[C@H](CCCCN)NC(=O)[C@H](Cc3c[nH]cn3)NC(=O)C	PEPTIDE1{[ac].H.K.I.L.H.[X450].L.L.Q.[X450].S.[am]}|CHEM1{[cRCM]}$PEPTIDE1,CHEM1,7:R3-1:R1|PEPTIDE1,CHEM1,11:R3-1:R2$$$V2.0
