## Supplementary material for "PepSeA: Peptide Sequence Alignment and Visualization Tools to Enable Lead Optimization": examples_of_peptides_with_14Triazole_10262021.xlsx

### Sheet: chebml28_peptides_with_14Triazo
CHEMBL_ID	SMILES	HELM
CHEMBL3358547	CCCC[C@@H](C(=O)N[C@H]1CCCCn2cc(nn2)C[C@H](NC(=O)[C@@H](NC(=O)[C@@H](NC(=O)[C@H](NC(=O)[C@@H](NC1=O)Cc3c[nH]cn3)Cc4ccccc4)CCCNC(=N)N)Cc5c[nH]c6c5cccc6)C(=O)N)NC(=O)C	PEPTIDE1{[ac].[Nle].[X2081].H.[dF].R.W.[X73].[am]}|CHEM1{[14Triazole]}$PEPTIDE1,CHEM1,3:R3-1:R2|PEPTIDE1,CHEM1,8:R3-1:R1$$$V2.0
CHEMBL3358548	CCCC[C@@H](C(=O)N[C@H]1CCCn2cc(nn2)CC[C@H](NC(=O)[C@@H](NC(=O)[C@@H](NC(=O)[C@H](NC(=O)[C@@H](NC1=O)Cc3c[nH]cn3)Cc4ccccc4)CCCNC(=N)N)Cc5c[nH]c6c5cccc6)C(=O)N)NC(=O)C	PEPTIDE1{[ac].[Nle].[[R3]CCC[C@H](N[R1])C([R2])=O].H.[dF].R.W.[[R3]CC[C@H](N[R1])C([R2])=O].[am]}|CHEM1{[14Triazole]}$PEPTIDE1,CHEM1,3:R3-1:R2|PEPTIDE1,CHEM1,8:R3-1:R1$$$V2.0
CHEMBL3358549	CCCC[C@@H](C(=O)N[C@H]1CCn2cc(nn2)CCC[C@H](NC(=O)[C@@H](NC(=O)[C@@H](NC(=O)[C@H](NC(=O)[C@@H](NC1=O)Cc3c[nH]cn3)Cc4ccccc4)CCCNC(=N)N)Cc5c[nH]c6c5cccc6)C(=O)N)NC(=O)C	PEPTIDE1{[ac].[Nle].[[R3]CC[C@H](N[R1])C([R2])=O].H.[dF].R.W.[[R3]CCC[C@H](N[R1])C([R2])=O].[am]}|CHEM1{[14Triazole]}$PEPTIDE1,CHEM1,3:R3-1:R2|PEPTIDE1,CHEM1,8:R3-1:R1$$$V2.0
CHEMBL3358543	CCCC[C@@H](C(=O)N[C@H]1Cc2cn(nn2)CCCC[C@H](NC(=O)[C@@H](NC(=O)[C@@H](NC(=O)[C@H](NC(=O)[C@@H](NC1=O)Cc3c[nH]cn3)Cc4ccccc4)CCCNC(=N)N)Cc5c[nH]c6c5cccc6)C(=O)N)NC(=O)C	PEPTIDE1{[ac].[Nle].[X73].H.[dF].R.W.[X2081].[am]}|CHEM1{[14Triazole]}$PEPTIDE1,CHEM1,3:R3-1:R1|PEPTIDE1,CHEM1,8:R3-1:R2$$$V2.0
CHEMBL3358544	CCCC[C@@H](C(=O)N[C@H]1CCc2cn(nn2)CCC[C@H](NC(=O)[C@@H](NC(=O)[C@@H](NC(=O)[C@H](NC(=O)[C@@H](NC1=O)Cc3c[nH]cn3)Cc4ccccc4)CCCNC(=N)N)Cc5c[nH]c6c5cccc6)C(=O)N)NC(=O)C	PEPTIDE1{[ac].[Nle].[[R3]CC[C@H](N[R1])C([R2])=O].H.[dF].R.W.[[R3]CCC[C@H](N[R1])C([R2])=O].[am]}|CHEM1{[14Triazole]}$PEPTIDE1,CHEM1,3:R3-1:R1|PEPTIDE1,CHEM1,8:R3-1:R2$$$V2.0
CHEMBL3358545	CCCC[C@@H](C(=O)N[C@H]1CCCc2cn(nn2)CC[C@H](NC(=O)[C@@H](NC(=O)[C@@H](NC(=O)[C@H](NC(=O)[C@@H](NC1=O)Cc3c[nH]cn3)Cc4ccccc4)CCCNC(=N)N)Cc5c[nH]c6c5cccc6)C(=O)N)NC(=O)C	PEPTIDE1{[ac].[Nle].[[R3]CCC[C@H](N[R1])C([R2])=O].H.[dF].R.W.[[R3]CC[C@H](N[R1])C([R2])=O].[am]}|CHEM1{[14Triazole]}$PEPTIDE1,CHEM1,3:R3-1:R1|PEPTIDE1,CHEM1,8:R3-1:R2$$$V2.0
CHEMBL3358551	CCCC[C@@H](C(=O)N[C@H]1CCc2cn(nn2)CC[C@H](NC(=O)[C@@H](NC(=O)[C@@H](NC(=O)[C@H](NC(=O)[C@@H](NC1=O)Cc3c[nH]cn3)Cc4ccccc4)CCCNC(=N)N)Cc5c[nH]c6c5cccc6)C(=O)N)NC(=O)C	PEPTIDE1{[ac].[Nle].[[R3]CC[C@H](N[R1])C([R2])=O].H.[dF].R.W.[[R3]CC[C@H](N[R1])C([R2])=O].[am]}|CHEM1{[14Triazole]}$PEPTIDE1,CHEM1,3:R3-1:R1|PEPTIDE1,CHEM1,8:R3-1:R2$$$V2.0
CHEMBL3358552	CCCC[C@@H](C(=O)N[C@H]1CCn2cc(nn2)CC[C@H](NC(=O)[C@@H](NC(=O)[C@@H](NC(=O)[C@H](NC(=O)[C@@H](NC1=O)Cc3c[nH]cn3)Cc4ccccc4)CCCNC(=N)N)Cc5c[nH]c6c5cccc6)C(=O)N)NC(=O)C	PEPTIDE1{[ac].[Nle].[[R3]CC[C@H](N[R1])C([R2])=O].H.[dF].R.W.[[R3]CC[C@H](N[R1])C([R2])=O].[am]}|CHEM1{[14Triazole]}$PEPTIDE1,CHEM1,3:R3-1:R2|PEPTIDE1,CHEM1,8:R3-1:R1$$$V2.0
CHEMBL4576301	C[C@H]([C@H]1C(=O)N[C@H](Cc2cn(nn2)CCCC[C@H](C(=O)N1)NC(=O)[C@@H](C(C)C)NC(=O)[C@@H](Cc3ccc(cc3)OP(=O)(O)O)NC(=O)C)C(=O)N[C@@H](Cc4ccccc4)C(=O)N)O	PEPTIDE1{[ac].[[[R2]C(=O)[C@@H](Cc1ccc(cc1)OP(=O)(O)O)N[R1]]].[dV].[[R3]CCCC[C@@H](N[R1])C([R2])=O].T.[X603].F.[am]}|CHEM1{[14Triazole]}$PEPTIDE1,CHEM1,4:R3-1:R2|PEPTIDE1,CHEM1,6:R3-1:R1$$$V2.0
CHEMBL2012077	C[C@H]1C(=O)N[C@H](C(=O)N[C@@H](Cn2cc(nn2)C[C@@H](C(=O)N[C@H](C(=O)N[C@H](C(=O)N1)[C@@H](C)O)CC(=O)N)NC(=O)[C@H](CCCCN)N)C(=O)N[C@@H](C)C(=O)N)[C@@H](C)O	PEPTIDE1{K.[X73].N.T.A.T.[[R3]C[C@H](N[R1])C([R2])=O].A.[am]}|CHEM1{[14Triazole]}$PEPTIDE1,CHEM1,2:R3-1:R1|PEPTIDE1,CHEM1,7:R3-1:R2$$$V2.0
CHEMBL2086948	CC(C)C[C@H]1C(=O)N[C@H](C(=O)NCC(=O)N[C@@H](CCn2cc(nn2)C[C@H](C(=O)N[C@H](C(=O)N3CCC[C@H]3C(=O)N[C@H](C(=O)N1)CCCNC(=N)N)CCSC)NC(=O)C)C(=O)N)CCCNC(=N)N	PEPTIDE1{[ac].[X603].M.P.R.L.R.G.[[R3]CC[C@H](N[R1])C([R2])=O].[am]}|CHEM1{[14Triazole]}$PEPTIDE1,CHEM1,2:R3-1:R1|PEPTIDE1,CHEM1,9:R3-1:R2$$$V2.0
CHEMBL2372055	C[C@H]([C@H]1C(=O)N[C@@H](Cc2cn(nn2)CCCC[C@@H](C(=O)N1)NC(=O)[C@H](CC(C)C)NC(=O)[C@H](Cc3ccc(cc3)OP(=O)(O)O)NC(=O)C)C(=O)N[C@@H](Cc4ccccc4)C(=O)N)O	PEPTIDE1{[ac].[X127].L.[X2081].T.[X73].F.[am]}|CHEM1{[14Triazole]}$PEPTIDE1,CHEM1,4:R3-1:R2|PEPTIDE1,CHEM1,6:R3-1:R1$$$V2.0
CHEMBL4299431	CC[C@@H](C)[C@H](C(=O)NCC(=O)N[C@H](CCSC)C(=O)N[C@H](CCSC)C(=O)N[C@H]([C@@H](C)O)C(=O)N[C@H](CC(C)C)C(=O)N[C@H](CCCCN)C(=O)N[C@@H]1CCCCn2cc(nn2)C[C@H](NC(=O)[C@H](NC(=O)[C@H](NC(=O)[C@@H](NC1=O)C)Cc3ccccc3)CCCCN)C(=O)N[C@H](CC(C)C)C(=O)N[C@@H](CO)C(=O)N)NC(=O)[C@@H]([C@@H](C)O)NC(=O)[C@@H]([C@H](C)O)NC(=O)C	PEPTIDE1{[ac].[dT].[[[R2]C(=O)[C@@H]([C@@H](C)O)N[R1]]].[dI].G.[dM].[dM].[[[R2]C(=O)[C@@H]([C@@H](C)O)N[R1]]].[dL].[dK].[[R3]CCCC[C@@H](N[R1])C([R2])=O].A.[dF].[dK].[X73].[dL].S.[am]}|CHEM1{[14Triazole]}$PEPTIDE1,CHEM1,11:R3-1:R2|PEPTIDE1,CHEM1,15:R3-1:R1$$$V2.0
CHEMBL4299459	C[C@@H]1C(=O)N[C@H](C(=O)N[C@@H](C(=O)N[C@@H](Cc2cn(nn2)CCCC[C@H](C(=O)N1)NC(=O)[C@@H](CCCCN)NC(=O)[C@@H](CC(C)C)NC(=O)[C@@H]([C@H](C)O)NC(=O)[C@@H](CCSC)NC(=O)[C@@H](CCSC)NC(=O)CNC(=O)C(Cc3ccc4ccccc4c3)NC(=O)[C@H]([C@H](C)O)NC(=O)[C@H]([C@H](C)O)NC(=O)C)C(=O)N[C@H](CC(C)C)C(=O)N[C@@H](CO)C(=O)N)CCCCN)Cc5ccccc5	PEPTIDE1{[ac].[lalloT].[lalloT].[[[R2]C(=O)C(Cc1ccc2ccccc2c1)N[R1]]].G.[dM].[dM].[dT].[dL].[dK].[[R3]CCCC[C@@H](N[R1])C([R2])=O].[dA].F.[dK].[X73].[dL].S.[am]}|CHEM1{[14Triazole]}$PEPTIDE1,CHEM1,11:R3-1:R2|PEPTIDE1,CHEM1,15:R3-1:R1$$$V2.0
CHEMBL4299460	CC[C@@H](C)[C@@H](C(=O)NCC(=O)N[C@@H](CCSC)C(=O)N[C@@H](CCSC)C(=O)N[C@@H]([C@@H](C)O)C(=O)N[C@@H](CC(C)C)C(=O)N[C@@H](CCCCN)C(=O)N[C@@H]1CCCCn2cc(nn2)C[C@@H](NC(=O)[C@H](NC(=O)[C@H](NC(=O)[C@@H](NC1=O)C)Cc3ccccc3)CCCCN)C(=O)N[C@@H](CC(C)C)C(=O)N[C@H](CO)C(=O)N)NC(=O)[C@H]([C@@H](C)O)NC(=O)[C@H]([C@@H](C)O)NC(=O)C	PEPTIDE1{[ac].T.T.[lalloI].G.M.M.T.L.K.[[R3]CCCC[C@@H](N[R1])C([R2])=O].A.[dF].[dK].[X603].L.[dS].[am]}|CHEM1{[14Triazole]}$PEPTIDE1,CHEM1,11:R3-1:R2|PEPTIDE1,CHEM1,15:R3-1:R1$$$V2.0
CHEMBL3751889	C[C@H]1C(=O)N[C@H](C(=O)N[C@H](C(=O)N[C@H](Cc2cn(nn2)CCCC[C@@H](C(=O)N1)NC(=O)[C@H](CCCCN)NC(=O)[C@H](CC(C)C)NC(=O)[C@H]([C@@H](C)O)NC(=O)[C@H](CCSC)NC(=O)[C@H](CCSC)NC(=O)CNC(=O)C(Cc3ccccc3)NC(=O)[C@H]([C@@H](C)O)NC(=O)[C@H]([C@@H](C)O)NC(=O)C)C(=O)N[C@@H](CC(C)C)C(=O)N[C@@H](CO)C(=O)N)CCCCN)Cc4ccccc4	PEPTIDE1{[ac].T.T.[[R1]NC(C([R2])=O)CC1=CC=CC=C1].G.M.M.T.L.K.[X2081].A.F.K.[X603].L.S.[am]}|CHEM1{[14Triazole]}$PEPTIDE1,CHEM1,11:R3-1:R2|PEPTIDE1,CHEM1,15:R3-1:R1$$$V2.0
CHEMBL3752561	C[C@H]1C(=O)N[C@H](C(=O)N[C@H](C(=O)N[C@H](Cc2cn(nn2)CCCC[C@@H](C(=O)N1)NC(=O)[C@H](CCCCN)NC(=O)[C@H](CC(C)C)NC(=O)[C@H]([C@@H](C)O)NC(=O)[C@H](CCSC)NC(=O)[C@H](CCSC)NC(=O)CNC(=O)C(Cc3ccccc3Cl)NC(=O)[C@H]([C@@H](C)O)NC(=O)[C@H]([C@@H](C)O)NC(=O)C)C(=O)N[C@@H](CC(C)C)C(=O)N[C@@H](CO)C(=O)N)CCCCN)Cc4ccccc4	PEPTIDE1{[ac].T.T.[[[R2]C(=O)C(Cc1ccccc1Cl)N[R1]]].G.M.M.T.L.K.[X2081].A.F.K.[X603].L.S.[am]}|CHEM1{[14Triazole]}$PEPTIDE1,CHEM1,11:R3-1:R2|PEPTIDE1,CHEM1,15:R3-1:R1$$$V2.0
CHEMBL3754019	CC[C@H](C)[C@@H](C(=O)NCC(=O)N[C@@H](CCSC)C(=O)N[C@H]1CCCCn2cc(nn2)C[C@H](NC(=O)[C@@H](NC(=O)[C@@H](NC(=O)[C@@H](NC1=O)[C@@H](C)O)CC(C)C)CCCCN)C(=O)N[C@@H](C)C(=O)N[C@@H](Cc3ccccc3)C(=O)N[C@@H](CCCCN)C(=O)N[C@@H]([C@@H](C)O)C(=O)N[C@@H](CC(C)C)C(=O)N[C@@H](CO)C(=O)N)NC(=O)[C@H]([C@@H](C)O)NC(=O)[C@H]([C@@H](C)O)NC(=O)C	PEPTIDE1{[ac].T.T.I.G.M.[X2081].T.L.K.[X73].A.F.K.T.L.S.[am]}|CHEM1{[14Triazole]}$PEPTIDE1,CHEM1,7:R3-1:R2|PEPTIDE1,CHEM1,11:R3-1:R1$$$V2.0
CHEMBL3754578	C[C@H]1C(=O)N[C@H](C(=O)N[C@H](C(=O)N[C@H](Cc2cn(nn2)CCCC[C@@H](C(=O)N1)NC(=O)[C@H](CCCCN)NC(=O)[C@H](CC(C)C)NC(=O)[C@H]([C@@H](C)O)NC(=O)[C@H](CCSC)NC(=O)[C@H](CCSC)NC(=O)CNC(=O)C(CC(C)(C)C)NC(=O)[C@H]([C@@H](C)O)NC(=O)[C@H]([C@@H](C)O)NC(=O)C)C(=O)N[C@@H](CC(C)C)C(=O)N[C@@H](CO)C(=O)N)CCCCN)Cc3ccccc3	PEPTIDE1{[ac].T.T.[[[R2]C(=O)C(CC(C)(C)C)N[R1]]].G.M.M.T.L.K.[X2081].A.F.K.[X603].L.S.[am]}|CHEM1{[14Triazole]}$PEPTIDE1,CHEM1,11:R3-1:R2|PEPTIDE1,CHEM1,15:R3-1:R1$$$V2.0
CHEMBL3752820	CC[C@H](C)[C@@H](C(=O)NCC(=O)N[C@@H](CCSC)C(=O)N[C@H]1CCCCn2cc(nn2)C[C@@H](NC(=O)[C@@H](NC(=O)[C@@H](NC(=O)[C@@H](NC1=O)[C@@H](C)O)CC(C)C)CCCCN)C(=O)N[C@@H](C)C(=O)N[C@@H](Cc3ccccc3)C(=O)N[C@@H](CCCCN)C(=O)N[C@@H]([C@@H](C)O)C(=O)N[C@@H](CC(C)C)C(=O)N[C@@H](CO)C(=O)N)NC(=O)[C@H]([C@@H](C)O)NC(=O)[C@H]([C@@H](C)O)NC(=O)C	PEPTIDE1{[ac].T.T.I.G.M.[X2081].T.L.K.[X603].A.F.K.T.L.S.[am]}|CHEM1{[14Triazole]}$PEPTIDE1,CHEM1,7:R3-1:R2|PEPTIDE1,CHEM1,11:R3-1:R1$$$V2.0
CHEMBL3752958	C[C@H]1C(=O)N[C@H](C(=O)N[C@H](C(=O)N[C@H](Cc2cn(nn2)CCCC[C@@H](C(=O)N1)NC(=O)[C@H](CCCCN)NC(=O)[C@H](CC(C)C)NC(=O)[C@H]([C@@H](C)O)NC(=O)[C@H](CCSC)NC(=O)[C@H](CCSC)NC(=O)CNC(=O)C(Cc3ccc(cc3)Cl)NC(=O)[C@H]([C@@H](C)O)NC(=O)[C@H]([C@@H](C)O)NC(=O)C)C(=O)N[C@@H](CC(C)C)C(=O)N[C@@H](CO)C(=O)N)CCCCN)Cc4ccccc4	PEPTIDE1{[ac].T.T.[[R1]NC(C([R2])=O)CC1=CC=C(Cl)C=C1].G.M.M.T.L.K.[X2081].A.F.K.[X603].L.S.[am]}|CHEM1{[14Triazole]}$PEPTIDE1,CHEM1,11:R3-1:R2|PEPTIDE1,CHEM1,15:R3-1:R1$$$V2.0
CHEMBL3752264	C[C@H]1C(=O)N[C@H](C(=O)N[C@H](C(=O)N[C@H](Cc2cn(nn2)CCCC[C@@H](C(=O)N1)NC(=O)[C@H](CCCCN)NC(=O)[C@H](CC(C)C)NC(=O)[C@H]([C@@H](C)O)NC(=O)[C@H](CCSC)NC(=O)[C@H](CCSC)NC(=O)CNC(=O)C(CC3CCCCC3)NC(=O)[C@H]([C@@H](C)O)NC(=O)[C@H]([C@@H](C)O)NC(=O)C)C(=O)N[C@@H](CC(C)C)C(=O)N[C@@H](CO)C(=O)N)CCCCN)Cc4ccccc4	PEPTIDE1{[ac].T.T.[[[R2]C(=O)C(CC1CCCCC1)N[R1]]].G.M.M.T.L.K.[X2081].A.F.K.[X603].L.S.[am]}|CHEM1{[14Triazole]}$PEPTIDE1,CHEM1,11:R3-1:R2|PEPTIDE1,CHEM1,15:R3-1:R1$$$V2.0
CHEMBL3752814	C[C@H]1C(=O)N[C@H](C(=O)N[C@H](C(=O)N[C@H](Cc2cn(nn2)CCCC[C@@H](C(=O)N1)NC(=O)[C@H](CCCCN)NC(=O)[C@H](CC(C)C)NC(=O)[C@H]([C@@H](C)O)NC(=O)[C@H](CCSC)NC(=O)[C@H](CCSC)NC(=O)CNC(=O)C(Cc3cccc(c3)Cl)NC(=O)[C@H]([C@@H](C)O)NC(=O)[C@H]([C@@H](C)O)NC(=O)C)C(=O)N[C@@H](CC(C)C)C(=O)N[C@@H](CO)C(=O)N)CCCCN)Cc4ccccc4	PEPTIDE1{[ac].T.T.[[[R2]C(=O)C(Cc1cccc(c1)Cl)N[R1]]].G.M.M.T.L.K.[X2081].A.F.K.[X603].L.S.[am]}|CHEM1{[14Triazole]}$PEPTIDE1,CHEM1,11:R3-1:R2|PEPTIDE1,CHEM1,15:R3-1:R1$$$V2.0
CHEMBL4060816	CSCC[C@@H](C(=O)O)NC(=O)[C@@H]1Cc2cn(nn2)C[C@@H](C(=O)N[C@H](C(=O)N[C@@H](C(=O)N[C@H](C(=O)N[C@H](C(=O)N1)Cc3c[nH]c4c3cccc4)CCCNC(=N)N)Cc5ccccc5)Cc6c[nH]cn6)NC(=O)[C@H](CCCCN)N	PEPTIDE1{K.[[R3]C[C@H](N[R1])C([R2])=O].H.[dF].R.W.[X73].M}|CHEM1{[14Triazole]}$PEPTIDE1,CHEM1,2:R3-1:R2|PEPTIDE1,CHEM1,7:R3-1:R1$$$V2.0
CHEMBL4062443	CSCC[C@@H](C(=O)O)NC(=O)[C@@H]1Cc2cn(nn2)C[C@@H](C(=O)N[C@H](C(=O)N[C@H](C(=O)N[C@H](C(=O)N[C@H](C(=O)N1)Cc3c[nH]c4c3cccc4)CCCNC(=N)N)Cc5ccccc5)Cc6c[nH]cn6)NC(=O)[C@H](CCCCN)N	PEPTIDE1{K.[[R3]C[C@H](N[R1])C([R2])=O].H.F.R.W.[X73].M}|CHEM1{[14Triazole]}$PEPTIDE1,CHEM1,2:R3-1:R2|PEPTIDE1,CHEM1,7:R3-1:R1$$$V2.0
CHEMBL4064777	C[C@H]1C(=O)N[C@@H](C(=O)N[C@H](C(=O)N[C@H](C(=O)N[C@@H](Cc2cn(nn2)C[C@@H](C(=O)N1)NC(=O)[C@H](CCCCN)N)C(=O)N[C@@H](CCSC)C(=O)O)Cc3c[nH]c4c3cccc4)CCCNC(=N)N)Cc5ccccc5	PEPTIDE1{K.[[R3]C[C@H](N[R1])C([R2])=O].A.[dF].R.W.[X73].M}|CHEM1{[14Triazole]}$PEPTIDE1,CHEM1,2:R3-1:R2|PEPTIDE1,CHEM1,7:R3-1:R1$$$V2.0
CHEMBL4070639	C[C@@H](C(=O)N[C@H]1Cn2cc(nn2)C[C@H](NC(=O)[C@@H](NC(=O)[C@@H](NC(=O)[C@H](NC(=O)[C@@H](NC1=O)Cc3c[nH]cn3)Cc4ccccc4)CCCNC(=N)N)Cc5c[nH]c6c5cccc6)C(=O)N[C@@H](CCSC)C(=O)O)N	PEPTIDE1{A.[[R3]C[C@H](N[R1])C([R2])=O].H.[dF].R.W.[X73].M}|CHEM1{[14Triazole]}$PEPTIDE1,CHEM1,2:R3-1:R2|PEPTIDE1,CHEM1,7:R3-1:R1$$$V2.0
CHEMBL4089119	CSCC[C@@H](C(=O)O)NC(=O)[C@@H]1Cc2cn(nn2)CCC[C@@H](C(=O)N[C@H](C(=O)N[C@@H](C(=O)N[C@H](C(=O)N[C@H](C(=O)N1)Cc3c[nH]c4c3cccc4)CCCNC(=N)N)Cc5ccccc5)Cc6c[nH]cn6)N	PEPTIDE1{[[R3]CCC[C@H](N[R1])C([R2])=O].H.[dF].R.W.[X73].M}|CHEM1{[14Triazole]}$PEPTIDE1,CHEM1,1:R3-1:R2|PEPTIDE1,CHEM1,6:R3-1:R1$$$V2.0
CHEMBL4087072	CSCC[C@@H](C(=O)O)NC(=O)[C@@H]1Cc2cn(nn2)C[C@@H](C(=O)N[C@H](C(=O)N[C@@H](C(=O)N[C@H](C(=O)N[C@H](C(=O)N1)Cc3c[nH]c4c3cccc4)CCCN)Cc5ccccc5)Cc6c[nH]cn6)NC(=O)[C@H](CCCCN)N	PEPTIDE1{K.[[R3]C[C@H](N[R1])C([R2])=O].H.[dF].[Orn].W.[X73].M}|CHEM1{[14Triazole]}$PEPTIDE1,CHEM1,2:R3-1:R2|PEPTIDE1,CHEM1,7:R3-1:R1$$$V2.0
CHEMBL4090425	CSCC[C@@H](C(=O)O)NC(=O)[C@@H]1Cc2cn(nn2)C[C@@H](C(=O)N[C@H](C(=O)N[C@@H](C(=O)N[C@H](C(=O)N[C@H](C(=O)N1)Cc3c[nH]c4c3cccc4)CCCCN)Cc5ccccc5)Cc6c[nH]cn6)NC(=O)[C@H](CCCCN)N	PEPTIDE1{K.[[R3]C[C@H](N[R1])C([R2])=O].H.[dF].K.W.[X73].M}|CHEM1{[14Triazole]}$PEPTIDE1,CHEM1,2:R3-1:R2|PEPTIDE1,CHEM1,7:R3-1:R1$$$V2.0
CHEMBL4083755	CSCC[C@@H](C(=O)O)NC(=O)[C@@H]1Cc2cn(nn2)C[C@@H](C(=O)N[C@H](C(=O)N[C@@H](C(=O)N[C@H](C(=O)N[C@H](C(=O)N1)Cc3ccc4ccccc4c3)CCCNC(=N)N)Cc5ccccc5)Cc6c[nH]cn6)NC(=O)[C@H](CCCCN)N	PEPTIDE1{K.[[R3]C[C@H](N[R1])C([R2])=O].H.[dF].R.[Nal].[X73].M}|CHEM1{[14Triazole]}$PEPTIDE1,CHEM1,2:R3-1:R2|PEPTIDE1,CHEM1,7:R3-1:R1$$$V2.0
CHEMBL4082585	CSCC[C@@H](C(=O)O)NC(=O)[C@@H]1Cc2cn(nn2)C[C@@H](C(=O)N[C@H](C(=O)N[C@@H](C(=O)N[C@H](C(=O)N[C@H](C(=O)N1)Cc3csc4c3cccc4)CCCNC(=N)N)Cc5ccccc5)Cc6c[nH]cn6)NC(=O)[C@H](CCCCN)N	PEPTIDE1{K.[[R3]C[C@H](N[R1])C([R2])=O].H.[dF].R.[X613].[X73].M}|CHEM1{[14Triazole]}$PEPTIDE1,CHEM1,2:R3-1:R2|PEPTIDE1,CHEM1,7:R3-1:R1$$$V2.0
CHEMBL4077331	C[C@H]1C(=O)N[C@H](C(=O)N[C@@H](Cc2cn(nn2)C[C@@H](C(=O)N[C@H](C(=O)N[C@@H](C(=O)N1)Cc3ccccc3)Cc4c[nH]cn4)NC(=O)[C@H](CCCCN)N)C(=O)N[C@@H](CCSC)C(=O)O)Cc5c[nH]c6c5cccc6	PEPTIDE1{K.[[R3]C[C@H](N[R1])C([R2])=O].H.[dF].A.W.[X73].M}|CHEM1{[14Triazole]}$PEPTIDE1,CHEM1,2:R3-1:R2|PEPTIDE1,CHEM1,7:R3-1:R1$$$V2.0
CHEMBL4074680	CSCC[C@@H](C(=O)O)NC(=O)[C@@H]1Cc2cn(nn2)C[C@@H](C(=O)N[C@H](C(=O)N[C@@H](C(=O)N[C@H](C(=O)N[C@H](C(=O)N1)Cc3c[nH]cn3)CCCNC(=N)N)Cc4ccccc4)Cc5c[nH]c6c5cccc6)NC(=O)[C@H](CCCCN)N	PEPTIDE1{K.[[R3]C[C@H](N[R1])C([R2])=O].W.[dF].R.H.[X73].M}|CHEM1{[14Triazole]}$PEPTIDE1,CHEM1,2:R3-1:R2|PEPTIDE1,CHEM1,7:R3-1:R1$$$V2.0
CHEMBL4091536	CC[C@@H](C)[C@@H]1C(=O)N[C@H](C(=O)N[C@H](C(=O)N[C@@H](Cc2cn(nn2)C[C@@H](C(=O)N[C@H](C(=O)N1)Cc3c[nH]cn3)NC(=O)[C@H](CCCCN)N)C(=O)N[C@@H](CCSC)C(=O)O)Cc4c[nH]c5c4cccc5)CCCNC(=N)N	PEPTIDE1{K.[[R3]C[C@H](N[R1])C([R2])=O].H.[dI].R.W.[X73].M}|CHEM1{[14Triazole]}$PEPTIDE1,CHEM1,2:R3-1:R2|PEPTIDE1,CHEM1,7:R3-1:R1$$$V2.0
CHEMBL4092477	C[C@@H]1C(=O)N[C@H](C(=O)N[C@H](C(=O)N[C@@H](Cc2cn(nn2)C[C@@H](C(=O)N[C@H](C(=O)N1)Cc3c[nH]cn3)NC(=O)[C@H](CCCCN)N)C(=O)N[C@@H](CCSC)C(=O)O)Cc4c[nH]c5c4cccc5)CCCNC(=N)N	PEPTIDE1{K.[[R3]C[C@H](N[R1])C([R2])=O].H.[dA].R.W.[X73].M}|CHEM1{[14Triazole]}$PEPTIDE1,CHEM1,2:R3-1:R2|PEPTIDE1,CHEM1,7:R3-1:R1$$$V2.0
CHEMBL4104927	CSCC[C@@H](C(=O)O)NC(=O)[C@@H]1Cc2cn(nn2)C[C@@H](C(=O)N[C@H](C(=O)N[C@@H](C(=O)N[C@H](C(=O)N[C@H](C(=O)N1)Cc3c[nH]c4c3cccc4)CCCNC(=N)N)Cc5ccccc5)Cc6c[nH]cn6)NC(=O)[C@H](CCCNC(=N)N)N	PEPTIDE1{R.[[R3]C[C@H](N[R1])C([R2])=O].H.[dF].R.W.[X73].M}|CHEM1{[14Triazole]}$PEPTIDE1,CHEM1,2:R3-1:R2|PEPTIDE1,CHEM1,7:R3-1:R1$$$V2.0
CHEMBL4100221	C[C@H]1C(=O)N[C@@H](Cc2cn(nn2)C[C@@H](C(=O)N[C@H](C(=O)N[C@@H](C(=O)N[C@H](C(=O)N1)CCCNC(=N)N)Cc3ccccc3)Cc4c[nH]cn4)NC(=O)[C@H](CCCCN)N)C(=O)N[C@@H](CCSC)C(=O)O	PEPTIDE1{K.[[R3]C[C@H](N[R1])C([R2])=O].H.[dF].R.A.[X73].M}|CHEM1{[14Triazole]}$PEPTIDE1,CHEM1,2:R3-1:R2|PEPTIDE1,CHEM1,7:R3-1:R1$$$V2.0
CHEMBL4100598	C[C@@H](C(=O)O)NC(=O)[C@@H]1Cc2cn(nn2)C[C@@H](C(=O)N[C@H](C(=O)N[C@@H](C(=O)N[C@H](C(=O)N[C@H](C(=O)N1)Cc3c[nH]c4c3cccc4)CCCNC(=N)N)Cc5ccccc5)Cc6c[nH]cn6)NC(=O)[C@H](CCCCN)N	PEPTIDE1{K.[[R3]C[C@H](N[R1])C([R2])=O].H.[dF].R.W.[X73].A}|CHEM1{[14Triazole]}$PEPTIDE1,CHEM1,2:R3-1:R2|PEPTIDE1,CHEM1,7:R3-1:R1$$$V2.0
CHEMBL4176213	CC[C@H](C)[C@H]1C(=O)N[C@H](C(=O)N[C@H](C(=O)N[C@@H](Cn2cc(nn2)C[C@@H](C(=O)N[C@H](C(=O)N[C@H](C(=O)NCC(=O)N[C@H](C(=O)N[C@H](C(=O)N[C@H](C(=O)N[C@H](C(=O)N1)CCC(=O)O)CC(C)C)Cc3ccc(cc3)O)CCCNC(=N)N)CCC(=O)O)CCCCN)NC(=O)C)C(=O)N[C@@H](CC(C)C)C(=O)N)Cc4ccccc4)CCC(=O)O	PEPTIDE1{[ac].[X73].K.E.G.R.Y.L.E.I.E.F.[[R3]C[C@H](N[R1])C([R2])=O].L.[am]}|CHEM1{[14Triazole]}$PEPTIDE1,CHEM1,2:R3-1:R1|PEPTIDE1,CHEM1,13:R3-1:R2$$$V2.0
