## Supplementary material for "PepSeA: Peptide Sequence Alignment and Visualization Tools to Enable Lead Optimization": LASSO_FIT_COEFF_from_heatmap.csv

MONOMER	POSITION	COEF	POSITION_ID	KEY	Partial_SMILES
3-Pal	PEPTIDE1_2	-0.587617232628177	2	PEPTIDE1_2.3-Pal	N[C@@H](Cc1cccnc1)C(=O)O
A	PEPTIDE1_2	-2.11405765455205	2	PEPTIDE1_2.A	C[C@H](N)C(=O)O
Cha	PEPTIDE1_2	0.389973022668612	2	PEPTIDE1_2.Cha	N[C@@H](CC1CCCCC1)C(=O)O
Dab	PEPTIDE1_8	-0.0218229137222973	8	PEPTIDE1_8.Dab	NCC[C@H](N)C(=O)O
Dpr	PEPTIDE1_8	-1.17677282565627	8	PEPTIDE1_8.Dpr	NC[C@H](N)C(=O)O
F	PEPTIDE1_2	0.567403036306645	2	PEPTIDE1_2.F	N[C@@H](Cc1ccccc1)C(=O)O
F	PEPTIDE1_3	0.239437182108297	3	PEPTIDE1_3.F	N[C@@H](Cc1ccccc1)C(=O)O
H	PEPTIDE1_2	-1.82284335128188	2	PEPTIDE1_2.H	N[C@@H](Cc1cnc[nH]1)C(=O)O
L	PEPTIDE1_2	-0.221097323797333	2	PEPTIDE1_2.L	CC(C)C[C@H](N)C(=O)O
N	PEPTIDE1_4	-0.295118452711025	4	PEPTIDE1_4.N	N[C@@H](CC(=O)N)C(=O)O
Q	PEPTIDE1_4	0.175067004933656	4	PEPTIDE1_4.Q	N[C@@H](CCC(=O)N)C(=O)O
Tza	PEPTIDE1_2	-0.388446325081394	2	PEPTIDE1_2.Tza	N[C@@H](Cc1cscn1)C(=O)O
X274	PEPTIDE1_2	-0.149887172951716	2	PEPTIDE1_2.X274	CC(C)(C)C[C@H](N)C(=O)O
X613	PEPTIDE1_2	-2.11405740402343	2	PEPTIDE1_2.X613	N[C@@H](Cc1csc2ccccc12)C(=O)O
Y	PEPTIDE1_2	0.36210690163885	2	PEPTIDE1_2.Y	N[C@@H](Cc1ccc(O)cc1)C(=O)O
