## Supplementary material for "PepSeA: Peptide Sequence Alignment and Visualization Tools to Enable Lead Optimization": MUTATION_CLIFFS_data_from_heatmap.csv

TEMPLATE_MONOMER	MONOMER	POSITION	COMPOUND_ID	RATIO	POSITION_ID	MONOMER_SMILES	TEMPLATE_MONOMER_SMILES	KEY
C	C	PEPTIDE1_1	CHEMBL1817692	0.166748681898067	1	N[C@@H](CS)C(=O)O	N[C@@H](CS)C(=O)O	PEPTIDE1_1.C
C	C	PEPTIDE1_1	CHEMBL1817703	0.00797176945051252	1	N[C@@H](CS)C(=O)O	N[C@@H](CS)C(=O)O	PEPTIDE1_1.C
C	C	PEPTIDE1_1	CHEMBL1817704	0.624046303604315	1	N[C@@H](CS)C(=O)O	N[C@@H](CS)C(=O)O	PEPTIDE1_1.C
C	C	PEPTIDE1_1	CHEMBL1817705	0.907074569789675	1	N[C@@H](CS)C(=O)O	N[C@@H](CS)C(=O)O	PEPTIDE1_1.C
C	C	PEPTIDE1_1	CHEMBL1817706	1.13248985438052	1	N[C@@H](CS)C(=O)O	N[C@@H](CS)C(=O)O	PEPTIDE1_1.C
C	C	PEPTIDE1_1	CHEMBL1817707	0.414178452942204	1	N[C@@H](CS)C(=O)O	N[C@@H](CS)C(=O)O	PEPTIDE1_1.C
C	C	PEPTIDE1_1	CHEMBL1817708	0.290543851053405	1	N[C@@H](CS)C(=O)O	N[C@@H](CS)C(=O)O	PEPTIDE1_1.C
C	C	PEPTIDE1_1	CHEMBL1817749	0.0820193637621024	1	N[C@@H](CS)C(=O)O	N[C@@H](CS)C(=O)O	PEPTIDE1_1.C
C	C	PEPTIDE1_1	CHEMBL1817752	0.172571844307021	1	N[C@@H](CS)C(=O)O	N[C@@H](CS)C(=O)O	PEPTIDE1_1.C
C	C	PEPTIDE1_1	CHEMBL1817753	0.0988539279016462	1	N[C@@H](CS)C(=O)O	N[C@@H](CS)C(=O)O	PEPTIDE1_1.C
C	C	PEPTIDE1_1	CHEMBL1817754	0.238391959798995	1	N[C@@H](CS)C(=O)O	N[C@@H](CS)C(=O)O	PEPTIDE1_1.C
C	C	PEPTIDE1_1	CHEMBL1817755	0.157398805573988	1	N[C@@H](CS)C(=O)O	N[C@@H](CS)C(=O)O	PEPTIDE1_1.C
C	C	PEPTIDE1_1	CHEMBL1817756	0.0907074569789675	1	N[C@@H](CS)C(=O)O	N[C@@H](CS)C(=O)O	PEPTIDE1_1.C
C	C	PEPTIDE1_1	CHEMBL1817757	0.02372	1	N[C@@H](CS)C(=O)O	N[C@@H](CS)C(=O)O	PEPTIDE1_1.C
C	C	PEPTIDE1_1	CHEMBL1817758	0.0155591997376189	1	N[C@@H](CS)C(=O)O	N[C@@H](CS)C(=O)O	PEPTIDE1_1.C
C	C	PEPTIDE1_1	CHEMBL1817759	0.0166748681898067	1	N[C@@H](CS)C(=O)O	N[C@@H](CS)C(=O)O	PEPTIDE1_1.C
C	C	PEPTIDE1_1	CHEMBL1817760	0.0161086587436333	1	N[C@@H](CS)C(=O)O	N[C@@H](CS)C(=O)O	PEPTIDE1_1.C
C	C	PEPTIDE1_1	CHEMBL1817761	0.343320306846143	1	N[C@@H](CS)C(=O)O	N[C@@H](CS)C(=O)O	PEPTIDE1_1.C
C	C	PEPTIDE1_1	CHEMBL1817762	0.0202044293015332	1	N[C@@H](CS)C(=O)O	N[C@@H](CS)C(=O)O	PEPTIDE1_1.C
C	C	PEPTIDE1_1	CHEMBL1817763	0.0170647482014388	1	N[C@@H](CS)C(=O)O	N[C@@H](CS)C(=O)O	PEPTIDE1_1.C
C	C	PEPTIDE1_1	CHEMBL1817764	0.0326182618261826	1	N[C@@H](CS)C(=O)O	N[C@@H](CS)C(=O)O	PEPTIDE1_1.C
C	C	PEPTIDE1_1	CHEMBL1817765	0.032025923175589	1	N[C@@H](CS)C(=O)O	N[C@@H](CS)C(=O)O	PEPTIDE1_1.C
C	C	PEPTIDE1_1	CHEMBL1817766	0.0299438237707505	1	N[C@@H](CS)C(=O)O	N[C@@H](CS)C(=O)O	PEPTIDE1_1.C
C	C	PEPTIDE1_1	CHEMBL1817767	0.019522633744856	1	N[C@@H](CS)C(=O)O	N[C@@H](CS)C(=O)O	PEPTIDE1_1.C
C	C	PEPTIDE1_1	CHEMBL1817768	0.0306816711938947	1	N[C@@H](CS)C(=O)O	N[C@@H](CS)C(=O)O	PEPTIDE1_1.C
C	C	PEPTIDE1_1	CHEMBL1817769	0.0220959478341872	1	N[C@@H](CS)C(=O)O	N[C@@H](CS)C(=O)O	PEPTIDE1_1.C
C	C	PEPTIDE1_1	CHEMBL1817770	0.168645574120156	1	N[C@@H](CS)C(=O)O	N[C@@H](CS)C(=O)O	PEPTIDE1_1.C
C	C	PEPTIDE1_1	CHEMBL1817771	0.0737103791174643	1	N[C@@H](CS)C(=O)O	N[C@@H](CS)C(=O)O	PEPTIDE1_1.C
C	C	PEPTIDE1_1	CHEMBL1817772	0.14894819466248	1	N[C@@H](CS)C(=O)O	N[C@@H](CS)C(=O)O	PEPTIDE1_1.C
C	C	PEPTIDE1_1	CHEMBL1819440	0.343320306846143	1	N[C@@H](CS)C(=O)O	N[C@@H](CS)C(=O)O	PEPTIDE1_1.C
C	C	PEPTIDE1_1	CHEMBL1819441	1.55591997376189	1	N[C@@H](CS)C(=O)O	N[C@@H](CS)C(=O)O	PEPTIDE1_1.C
C	C	PEPTIDE1_1	CHEMBL1819540	1.68645574120156	1	N[C@@H](CS)C(=O)O	N[C@@H](CS)C(=O)O	PEPTIDE1_1.C
C	C	PEPTIDE1_1	CHEMBL1819541	1.02153316106804	1	N[C@@H](CS)C(=O)O	N[C@@H](CS)C(=O)O	PEPTIDE1_1.C
C	C	PEPTIDE1_1	CHEMBL1819542	0.879821958456973	1	N[C@@H](CS)C(=O)O	N[C@@H](CS)C(=O)O	PEPTIDE1_1.C
C	C	PEPTIDE1_1	CHEMBL1819543	0.479288745201051	1	N[C@@H](CS)C(=O)O	N[C@@H](CS)C(=O)O	PEPTIDE1_1.C
C	C	PEPTIDE1_1	CHEMBL1819544	0.000463797587157578	1	N[C@@H](CS)C(=O)O	N[C@@H](CS)C(=O)O	PEPTIDE1_1.C
C	C	PEPTIDE1_1	CHEMBL1819545	0.00797176945051252	1	N[C@@H](CS)C(=O)O	N[C@@H](CS)C(=O)O	PEPTIDE1_1.C
C	C	PEPTIDE1_1	CHEMBL1819546	0.0002372	1	N[C@@H](CS)C(=O)O	N[C@@H](CS)C(=O)O	PEPTIDE1_1.C
C	C	PEPTIDE1_1	CHEMBL1819547	0.0126103136629452	1	N[C@@H](CS)C(=O)O	N[C@@H](CS)C(=O)O	PEPTIDE1_1.C
C	C	PEPTIDE1_1	CHEMBL1819548	0.440482822655525	1	N[C@@H](CS)C(=O)O	N[C@@H](CS)C(=O)O	PEPTIDE1_1.C
C	C	PEPTIDE1_1	CHEMBL1819549	0.386760150008153	1	N[C@@H](CS)C(=O)O	N[C@@H](CS)C(=O)O	PEPTIDE1_1.C
C	C	PEPTIDE1_1	CHEMBL1819550	0.10687091687317	1	N[C@@H](CS)C(=O)O	N[C@@H](CS)C(=O)O	PEPTIDE1_1.C
C	C	PEPTIDE1_1	CHEMBL1819551	0.0002372	1	N[C@@H](CS)C(=O)O	N[C@@H](CS)C(=O)O	PEPTIDE1_1.C
C	C	PEPTIDE1_1	CHEMBL1819552	0.021841620626151	1	N[C@@H](CS)C(=O)O	N[C@@H](CS)C(=O)O	PEPTIDE1_1.C
C	C	PEPTIDE1_1	CHEMBL1819553	0.0185384915982806	1	N[C@@H](CS)C(=O)O	N[C@@H](CS)C(=O)O	PEPTIDE1_1.C
C	C	PEPTIDE1_1	CHEMBL1819554	0.297560057705576	1	N[C@@H](CS)C(=O)O	N[C@@H](CS)C(=O)O	PEPTIDE1_1.C
C	C	PEPTIDE1_1	CHEMBL1819555	0.946528332003192	1	N[C@@H](CS)C(=O)O	N[C@@H](CS)C(=O)O	PEPTIDE1_1.C
C	C	PEPTIDE1_1	CHEMBL1819556	0.253242940265841	1	N[C@@H](CS)C(=O)O	N[C@@H](CS)C(=O)O	PEPTIDE1_1.C
C	C	PEPTIDE1_1	CHEMBL373742	1	1	N[C@@H](CS)C(=O)O	N[C@@H](CS)C(=O)O	PEPTIDE1_1.C
C	C	PEPTIDE1_6	CHEMBL1817692	0.166748681898067	6	N[C@@H](CS)C(=O)O	N[C@@H](CS)C(=O)O	PEPTIDE1_6.C
C	C	PEPTIDE1_6	CHEMBL1817703	0.00797176945051252	6	N[C@@H](CS)C(=O)O	N[C@@H](CS)C(=O)O	PEPTIDE1_6.C
C	C	PEPTIDE1_6	CHEMBL1817704	0.624046303604315	6	N[C@@H](CS)C(=O)O	N[C@@H](CS)C(=O)O	PEPTIDE1_6.C
C	C	PEPTIDE1_6	CHEMBL1817705	0.907074569789675	6	N[C@@H](CS)C(=O)O	N[C@@H](CS)C(=O)O	PEPTIDE1_6.C
C	C	PEPTIDE1_6	CHEMBL1817706	1.13248985438052	6	N[C@@H](CS)C(=O)O	N[C@@H](CS)C(=O)O	PEPTIDE1_6.C
C	C	PEPTIDE1_6	CHEMBL1817707	0.414178452942204	6	N[C@@H](CS)C(=O)O	N[C@@H](CS)C(=O)O	PEPTIDE1_6.C
C	C	PEPTIDE1_6	CHEMBL1817708	0.290543851053405	6	N[C@@H](CS)C(=O)O	N[C@@H](CS)C(=O)O	PEPTIDE1_6.C
C	C	PEPTIDE1_6	CHEMBL1817749	0.0820193637621024	6	N[C@@H](CS)C(=O)O	N[C@@H](CS)C(=O)O	PEPTIDE1_6.C
C	C	PEPTIDE1_6	CHEMBL1817752	0.172571844307021	6	N[C@@H](CS)C(=O)O	N[C@@H](CS)C(=O)O	PEPTIDE1_6.C
C	C	PEPTIDE1_6	CHEMBL1817753	0.0988539279016462	6	N[C@@H](CS)C(=O)O	N[C@@H](CS)C(=O)O	PEPTIDE1_6.C
C	C	PEPTIDE1_6	CHEMBL1817754	0.238391959798995	6	N[C@@H](CS)C(=O)O	N[C@@H](CS)C(=O)O	PEPTIDE1_6.C
C	C	PEPTIDE1_6	CHEMBL1817755	0.157398805573988	6	N[C@@H](CS)C(=O)O	N[C@@H](CS)C(=O)O	PEPTIDE1_6.C
C	C	PEPTIDE1_6	CHEMBL1817756	0.0907074569789675	6	N[C@@H](CS)C(=O)O	N[C@@H](CS)C(=O)O	PEPTIDE1_6.C
C	C	PEPTIDE1_6	CHEMBL1817757	0.02372	6	N[C@@H](CS)C(=O)O	N[C@@H](CS)C(=O)O	PEPTIDE1_6.C
C	C	PEPTIDE1_6	CHEMBL1817758	0.0155591997376189	6	N[C@@H](CS)C(=O)O	N[C@@H](CS)C(=O)O	PEPTIDE1_6.C
C	C	PEPTIDE1_6	CHEMBL1817759	0.0166748681898067	6	N[C@@H](CS)C(=O)O	N[C@@H](CS)C(=O)O	PEPTIDE1_6.C
C	C	PEPTIDE1_6	CHEMBL1817760	0.0161086587436333	6	N[C@@H](CS)C(=O)O	N[C@@H](CS)C(=O)O	PEPTIDE1_6.C
C	C	PEPTIDE1_6	CHEMBL1817761	0.343320306846143	6	N[C@@H](CS)C(=O)O	N[C@@H](CS)C(=O)O	PEPTIDE1_6.C
C	C	PEPTIDE1_6	CHEMBL1817762	0.0202044293015332	6	N[C@@H](CS)C(=O)O	N[C@@H](CS)C(=O)O	PEPTIDE1_6.C
C	C	PEPTIDE1_6	CHEMBL1817763	0.0170647482014388	6	N[C@@H](CS)C(=O)O	N[C@@H](CS)C(=O)O	PEPTIDE1_6.C
C	C	PEPTIDE1_6	CHEMBL1817764	0.0326182618261826	6	N[C@@H](CS)C(=O)O	N[C@@H](CS)C(=O)O	PEPTIDE1_6.C
C	C	PEPTIDE1_6	CHEMBL1817765	0.032025923175589	6	N[C@@H](CS)C(=O)O	N[C@@H](CS)C(=O)O	PEPTIDE1_6.C
C	C	PEPTIDE1_6	CHEMBL1817766	0.0299438237707505	6	N[C@@H](CS)C(=O)O	N[C@@H](CS)C(=O)O	PEPTIDE1_6.C
C	C	PEPTIDE1_6	CHEMBL1817767	0.019522633744856	6	N[C@@H](CS)C(=O)O	N[C@@H](CS)C(=O)O	PEPTIDE1_6.C
C	C	PEPTIDE1_6	CHEMBL1817768	0.0306816711938947	6	N[C@@H](CS)C(=O)O	N[C@@H](CS)C(=O)O	PEPTIDE1_6.C
C	C	PEPTIDE1_6	CHEMBL1817769	0.0220959478341872	6	N[C@@H](CS)C(=O)O	N[C@@H](CS)C(=O)O	PEPTIDE1_6.C
C	C	PEPTIDE1_6	CHEMBL1817770	0.168645574120156	6	N[C@@H](CS)C(=O)O	N[C@@H](CS)C(=O)O	PEPTIDE1_6.C
C	C	PEPTIDE1_6	CHEMBL1817771	0.0737103791174643	6	N[C@@H](CS)C(=O)O	N[C@@H](CS)C(=O)O	PEPTIDE1_6.C
C	C	PEPTIDE1_6	CHEMBL1817772	0.14894819466248	6	N[C@@H](CS)C(=O)O	N[C@@H](CS)C(=O)O	PEPTIDE1_6.C
C	C	PEPTIDE1_6	CHEMBL1819440	0.343320306846143	6	N[C@@H](CS)C(=O)O	N[C@@H](CS)C(=O)O	PEPTIDE1_6.C
C	C	PEPTIDE1_6	CHEMBL1819441	1.55591997376189	6	N[C@@H](CS)C(=O)O	N[C@@H](CS)C(=O)O	PEPTIDE1_6.C
C	C	PEPTIDE1_6	CHEMBL1819540	1.68645574120156	6	N[C@@H](CS)C(=O)O	N[C@@H](CS)C(=O)O	PEPTIDE1_6.C
C	C	PEPTIDE1_6	CHEMBL1819541	1.02153316106804	6	N[C@@H](CS)C(=O)O	N[C@@H](CS)C(=O)O	PEPTIDE1_6.C
C	C	PEPTIDE1_6	CHEMBL1819542	0.879821958456973	6	N[C@@H](CS)C(=O)O	N[C@@H](CS)C(=O)O	PEPTIDE1_6.C
C	C	PEPTIDE1_6	CHEMBL1819543	0.479288745201051	6	N[C@@H](CS)C(=O)O	N[C@@H](CS)C(=O)O	PEPTIDE1_6.C
C	C	PEPTIDE1_6	CHEMBL1819544	0.000463797587157578	6	N[C@@H](CS)C(=O)O	N[C@@H](CS)C(=O)O	PEPTIDE1_6.C
C	C	PEPTIDE1_6	CHEMBL1819545	0.00797176945051252	6	N[C@@H](CS)C(=O)O	N[C@@H](CS)C(=O)O	PEPTIDE1_6.C
C	C	PEPTIDE1_6	CHEMBL1819546	0.0002372	6	N[C@@H](CS)C(=O)O	N[C@@H](CS)C(=O)O	PEPTIDE1_6.C
C	C	PEPTIDE1_6	CHEMBL1819547	0.0126103136629452	6	N[C@@H](CS)C(=O)O	N[C@@H](CS)C(=O)O	PEPTIDE1_6.C
C	C	PEPTIDE1_6	CHEMBL1819548	0.440482822655525	6	N[C@@H](CS)C(=O)O	N[C@@H](CS)C(=O)O	PEPTIDE1_6.C
C	C	PEPTIDE1_6	CHEMBL1819549	0.386760150008153	6	N[C@@H](CS)C(=O)O	N[C@@H](CS)C(=O)O	PEPTIDE1_6.C
C	C	PEPTIDE1_6	CHEMBL1819550	0.10687091687317	6	N[C@@H](CS)C(=O)O	N[C@@H](CS)C(=O)O	PEPTIDE1_6.C
C	C	PEPTIDE1_6	CHEMBL1819551	0.0002372	6	N[C@@H](CS)C(=O)O	N[C@@H](CS)C(=O)O	PEPTIDE1_6.C
C	C	PEPTIDE1_6	CHEMBL1819552	0.021841620626151	6	N[C@@H](CS)C(=O)O	N[C@@H](CS)C(=O)O	PEPTIDE1_6.C
C	C	PEPTIDE1_6	CHEMBL1819553	0.0185384915982806	6	N[C@@H](CS)C(=O)O	N[C@@H](CS)C(=O)O	PEPTIDE1_6.C
C	C	PEPTIDE1_6	CHEMBL1819554	0.297560057705576	6	N[C@@H](CS)C(=O)O	N[C@@H](CS)C(=O)O	PEPTIDE1_6.C
C	C	PEPTIDE1_6	CHEMBL1819555	0.946528332003192	6	N[C@@H](CS)C(=O)O	N[C@@H](CS)C(=O)O	PEPTIDE1_6.C
C	C	PEPTIDE1_6	CHEMBL1819556	0.253242940265841	6	N[C@@H](CS)C(=O)O	N[C@@H](CS)C(=O)O	PEPTIDE1_6.C
C	C	PEPTIDE1_6	CHEMBL373742	1	6	N[C@@H](CS)C(=O)O	N[C@@H](CS)C(=O)O	PEPTIDE1_6.C
F	F	PEPTIDE1_3	CHEMBL1819440	0.343320306846143	3	N[C@@H](Cc1ccccc1)C(=O)O	N[C@@H](Cc1ccccc1)C(=O)O	PEPTIDE1_3.F
F	F	PEPTIDE1_3	CHEMBL1819441	1.55591997376189	3	N[C@@H](Cc1ccccc1)C(=O)O	N[C@@H](Cc1ccccc1)C(=O)O	PEPTIDE1_3.F
F	F	PEPTIDE1_3	CHEMBL1819540	1.68645574120156	3	N[C@@H](Cc1ccccc1)C(=O)O	N[C@@H](Cc1ccccc1)C(=O)O	PEPTIDE1_3.F
F	F	PEPTIDE1_3	CHEMBL373742	1	3	N[C@@H](Cc1ccccc1)C(=O)O	N[C@@H](Cc1ccccc1)C(=O)O	PEPTIDE1_3.F
F	I	PEPTIDE1_3	CHEMBL1817692	0.166748681898067	3	CC[C@H](C)[C@H](N)C(=O)O	N[C@@H](Cc1ccccc1)C(=O)O	PEPTIDE1_3.I
F	I	PEPTIDE1_3	CHEMBL1817703	0.00797176945051252	3	CC[C@H](C)[C@H](N)C(=O)O	N[C@@H](Cc1ccccc1)C(=O)O	PEPTIDE1_3.I
F	I	PEPTIDE1_3	CHEMBL1817704	0.624046303604315	3	CC[C@H](C)[C@H](N)C(=O)O	N[C@@H](Cc1ccccc1)C(=O)O	PEPTIDE1_3.I
F	I	PEPTIDE1_3	CHEMBL1817705	0.907074569789675	3	CC[C@H](C)[C@H](N)C(=O)O	N[C@@H](Cc1ccccc1)C(=O)O	PEPTIDE1_3.I
F	I	PEPTIDE1_3	CHEMBL1817706	1.13248985438052	3	CC[C@H](C)[C@H](N)C(=O)O	N[C@@H](Cc1ccccc1)C(=O)O	PEPTIDE1_3.I
F	I	PEPTIDE1_3	CHEMBL1817707	0.414178452942204	3	CC[C@H](C)[C@H](N)C(=O)O	N[C@@H](Cc1ccccc1)C(=O)O	PEPTIDE1_3.I
F	I	PEPTIDE1_3	CHEMBL1817708	0.290543851053405	3	CC[C@H](C)[C@H](N)C(=O)O	N[C@@H](Cc1ccccc1)C(=O)O	PEPTIDE1_3.I
F	I	PEPTIDE1_3	CHEMBL1817749	0.0820193637621024	3	CC[C@H](C)[C@H](N)C(=O)O	N[C@@H](Cc1ccccc1)C(=O)O	PEPTIDE1_3.I
F	I	PEPTIDE1_3	CHEMBL1817752	0.172571844307021	3	CC[C@H](C)[C@H](N)C(=O)O	N[C@@H](Cc1ccccc1)C(=O)O	PEPTIDE1_3.I
F	I	PEPTIDE1_3	CHEMBL1817753	0.0988539279016462	3	CC[C@H](C)[C@H](N)C(=O)O	N[C@@H](Cc1ccccc1)C(=O)O	PEPTIDE1_3.I
F	I	PEPTIDE1_3	CHEMBL1817754	0.238391959798995	3	CC[C@H](C)[C@H](N)C(=O)O	N[C@@H](Cc1ccccc1)C(=O)O	PEPTIDE1_3.I
F	I	PEPTIDE1_3	CHEMBL1817755	0.157398805573988	3	CC[C@H](C)[C@H](N)C(=O)O	N[C@@H](Cc1ccccc1)C(=O)O	PEPTIDE1_3.I
F	I	PEPTIDE1_3	CHEMBL1817756	0.0907074569789675	3	CC[C@H](C)[C@H](N)C(=O)O	N[C@@H](Cc1ccccc1)C(=O)O	PEPTIDE1_3.I
F	I	PEPTIDE1_3	CHEMBL1817757	0.02372	3	CC[C@H](C)[C@H](N)C(=O)O	N[C@@H](Cc1ccccc1)C(=O)O	PEPTIDE1_3.I
F	I	PEPTIDE1_3	CHEMBL1817758	0.0155591997376189	3	CC[C@H](C)[C@H](N)C(=O)O	N[C@@H](Cc1ccccc1)C(=O)O	PEPTIDE1_3.I
F	I	PEPTIDE1_3	CHEMBL1817759	0.0166748681898067	3	CC[C@H](C)[C@H](N)C(=O)O	N[C@@H](Cc1ccccc1)C(=O)O	PEPTIDE1_3.I
F	I	PEPTIDE1_3	CHEMBL1817760	0.0161086587436333	3	CC[C@H](C)[C@H](N)C(=O)O	N[C@@H](Cc1ccccc1)C(=O)O	PEPTIDE1_3.I
F	I	PEPTIDE1_3	CHEMBL1817761	0.343320306846143	3	CC[C@H](C)[C@H](N)C(=O)O	N[C@@H](Cc1ccccc1)C(=O)O	PEPTIDE1_3.I
F	I	PEPTIDE1_3	CHEMBL1817762	0.0202044293015332	3	CC[C@H](C)[C@H](N)C(=O)O	N[C@@H](Cc1ccccc1)C(=O)O	PEPTIDE1_3.I
F	I	PEPTIDE1_3	CHEMBL1817763	0.0170647482014388	3	CC[C@H](C)[C@H](N)C(=O)O	N[C@@H](Cc1ccccc1)C(=O)O	PEPTIDE1_3.I
F	I	PEPTIDE1_3	CHEMBL1817764	0.0326182618261826	3	CC[C@H](C)[C@H](N)C(=O)O	N[C@@H](Cc1ccccc1)C(=O)O	PEPTIDE1_3.I
F	I	PEPTIDE1_3	CHEMBL1817765	0.032025923175589	3	CC[C@H](C)[C@H](N)C(=O)O	N[C@@H](Cc1ccccc1)C(=O)O	PEPTIDE1_3.I
F	I	PEPTIDE1_3	CHEMBL1817766	0.0299438237707505	3	CC[C@H](C)[C@H](N)C(=O)O	N[C@@H](Cc1ccccc1)C(=O)O	PEPTIDE1_3.I
F	I	PEPTIDE1_3	CHEMBL1817767	0.019522633744856	3	CC[C@H](C)[C@H](N)C(=O)O	N[C@@H](Cc1ccccc1)C(=O)O	PEPTIDE1_3.I
F	I	PEPTIDE1_3	CHEMBL1817768	0.0306816711938947	3	CC[C@H](C)[C@H](N)C(=O)O	N[C@@H](Cc1ccccc1)C(=O)O	PEPTIDE1_3.I
F	I	PEPTIDE1_3	CHEMBL1817769	0.0220959478341872	3	CC[C@H](C)[C@H](N)C(=O)O	N[C@@H](Cc1ccccc1)C(=O)O	PEPTIDE1_3.I
F	I	PEPTIDE1_3	CHEMBL1817770	0.168645574120156	3	CC[C@H](C)[C@H](N)C(=O)O	N[C@@H](Cc1ccccc1)C(=O)O	PEPTIDE1_3.I
F	I	PEPTIDE1_3	CHEMBL1817771	0.0737103791174643	3	CC[C@H](C)[C@H](N)C(=O)O	N[C@@H](Cc1ccccc1)C(=O)O	PEPTIDE1_3.I
F	I	PEPTIDE1_3	CHEMBL1817772	0.14894819466248	3	CC[C@H](C)[C@H](N)C(=O)O	N[C@@H](Cc1ccccc1)C(=O)O	PEPTIDE1_3.I
F	I	PEPTIDE1_3	CHEMBL1819541	1.02153316106804	3	CC[C@H](C)[C@H](N)C(=O)O	N[C@@H](Cc1ccccc1)C(=O)O	PEPTIDE1_3.I
F	I	PEPTIDE1_3	CHEMBL1819542	0.879821958456973	3	CC[C@H](C)[C@H](N)C(=O)O	N[C@@H](Cc1ccccc1)C(=O)O	PEPTIDE1_3.I
F	I	PEPTIDE1_3	CHEMBL1819543	0.479288745201051	3	CC[C@H](C)[C@H](N)C(=O)O	N[C@@H](Cc1ccccc1)C(=O)O	PEPTIDE1_3.I
F	I	PEPTIDE1_3	CHEMBL1819544	0.000463797587157578	3	CC[C@H](C)[C@H](N)C(=O)O	N[C@@H](Cc1ccccc1)C(=O)O	PEPTIDE1_3.I
F	I	PEPTIDE1_3	CHEMBL1819545	0.00797176945051252	3	CC[C@H](C)[C@H](N)C(=O)O	N[C@@H](Cc1ccccc1)C(=O)O	PEPTIDE1_3.I
F	I	PEPTIDE1_3	CHEMBL1819546	0.0002372	3	CC[C@H](C)[C@H](N)C(=O)O	N[C@@H](Cc1ccccc1)C(=O)O	PEPTIDE1_3.I
F	I	PEPTIDE1_3	CHEMBL1819547	0.0126103136629452	3	CC[C@H](C)[C@H](N)C(=O)O	N[C@@H](Cc1ccccc1)C(=O)O	PEPTIDE1_3.I
F	I	PEPTIDE1_3	CHEMBL1819548	0.440482822655525	3	CC[C@H](C)[C@H](N)C(=O)O	N[C@@H](Cc1ccccc1)C(=O)O	PEPTIDE1_3.I
F	I	PEPTIDE1_3	CHEMBL1819549	0.386760150008153	3	CC[C@H](C)[C@H](N)C(=O)O	N[C@@H](Cc1ccccc1)C(=O)O	PEPTIDE1_3.I
F	I	PEPTIDE1_3	CHEMBL1819550	0.10687091687317	3	CC[C@H](C)[C@H](N)C(=O)O	N[C@@H](Cc1ccccc1)C(=O)O	PEPTIDE1_3.I
F	I	PEPTIDE1_3	CHEMBL1819551	0.0002372	3	CC[C@H](C)[C@H](N)C(=O)O	N[C@@H](Cc1ccccc1)C(=O)O	PEPTIDE1_3.I
F	I	PEPTIDE1_3	CHEMBL1819552	0.021841620626151	3	CC[C@H](C)[C@H](N)C(=O)O	N[C@@H](Cc1ccccc1)C(=O)O	PEPTIDE1_3.I
F	I	PEPTIDE1_3	CHEMBL1819553	0.0185384915982806	3	CC[C@H](C)[C@H](N)C(=O)O	N[C@@H](Cc1ccccc1)C(=O)O	PEPTIDE1_3.I
F	I	PEPTIDE1_3	CHEMBL1819554	0.297560057705576	3	CC[C@H](C)[C@H](N)C(=O)O	N[C@@H](Cc1ccccc1)C(=O)O	PEPTIDE1_3.I
F	I	PEPTIDE1_3	CHEMBL1819555	0.946528332003192	3	CC[C@H](C)[C@H](N)C(=O)O	N[C@@H](Cc1ccccc1)C(=O)O	PEPTIDE1_3.I
F	I	PEPTIDE1_3	CHEMBL1819556	0.253242940265841	3	CC[C@H](C)[C@H](N)C(=O)O	N[C@@H](Cc1ccccc1)C(=O)O	PEPTIDE1_3.I
G	G	PEPTIDE1_9	CHEMBL1817692	0.166748681898067	9	NCC(=O)O	NCC(=O)O	PEPTIDE1_9.G
G	G	PEPTIDE1_9	CHEMBL1817703	0.00797176945051252	9	NCC(=O)O	NCC(=O)O	PEPTIDE1_9.G
G	G	PEPTIDE1_9	CHEMBL1817704	0.624046303604315	9	NCC(=O)O	NCC(=O)O	PEPTIDE1_9.G
G	G	PEPTIDE1_9	CHEMBL1817705	0.907074569789675	9	NCC(=O)O	NCC(=O)O	PEPTIDE1_9.G
G	G	PEPTIDE1_9	CHEMBL1817706	1.13248985438052	9	NCC(=O)O	NCC(=O)O	PEPTIDE1_9.G
G	G	PEPTIDE1_9	CHEMBL1817707	0.414178452942204	9	NCC(=O)O	NCC(=O)O	PEPTIDE1_9.G
G	G	PEPTIDE1_9	CHEMBL1817708	0.290543851053405	9	NCC(=O)O	NCC(=O)O	PEPTIDE1_9.G
G	G	PEPTIDE1_9	CHEMBL1817749	0.0820193637621024	9	NCC(=O)O	NCC(=O)O	PEPTIDE1_9.G
G	G	PEPTIDE1_9	CHEMBL1817752	0.172571844307021	9	NCC(=O)O	NCC(=O)O	PEPTIDE1_9.G
G	G	PEPTIDE1_9	CHEMBL1817753	0.0988539279016462	9	NCC(=O)O	NCC(=O)O	PEPTIDE1_9.G
G	G	PEPTIDE1_9	CHEMBL1817754	0.238391959798995	9	NCC(=O)O	NCC(=O)O	PEPTIDE1_9.G
G	G	PEPTIDE1_9	CHEMBL1817755	0.157398805573988	9	NCC(=O)O	NCC(=O)O	PEPTIDE1_9.G
G	G	PEPTIDE1_9	CHEMBL1817756	0.0907074569789675	9	NCC(=O)O	NCC(=O)O	PEPTIDE1_9.G
G	G	PEPTIDE1_9	CHEMBL1817757	0.02372	9	NCC(=O)O	NCC(=O)O	PEPTIDE1_9.G
G	G	PEPTIDE1_9	CHEMBL1817758	0.0155591997376189	9	NCC(=O)O	NCC(=O)O	PEPTIDE1_9.G
G	G	PEPTIDE1_9	CHEMBL1817759	0.0166748681898067	9	NCC(=O)O	NCC(=O)O	PEPTIDE1_9.G
G	G	PEPTIDE1_9	CHEMBL1817760	0.0161086587436333	9	NCC(=O)O	NCC(=O)O	PEPTIDE1_9.G
G	G	PEPTIDE1_9	CHEMBL1817761	0.343320306846143	9	NCC(=O)O	NCC(=O)O	PEPTIDE1_9.G
G	G	PEPTIDE1_9	CHEMBL1817762	0.0202044293015332	9	NCC(=O)O	NCC(=O)O	PEPTIDE1_9.G
G	G	PEPTIDE1_9	CHEMBL1817763	0.0170647482014388	9	NCC(=O)O	NCC(=O)O	PEPTIDE1_9.G
G	G	PEPTIDE1_9	CHEMBL1817764	0.0326182618261826	9	NCC(=O)O	NCC(=O)O	PEPTIDE1_9.G
G	G	PEPTIDE1_9	CHEMBL1817765	0.032025923175589	9	NCC(=O)O	NCC(=O)O	PEPTIDE1_9.G
G	G	PEPTIDE1_9	CHEMBL1817766	0.0299438237707505	9	NCC(=O)O	NCC(=O)O	PEPTIDE1_9.G
G	G	PEPTIDE1_9	CHEMBL1817767	0.019522633744856	9	NCC(=O)O	NCC(=O)O	PEPTIDE1_9.G
G	G	PEPTIDE1_9	CHEMBL1817768	0.0306816711938947	9	NCC(=O)O	NCC(=O)O	PEPTIDE1_9.G
G	G	PEPTIDE1_9	CHEMBL1817769	0.0220959478341872	9	NCC(=O)O	NCC(=O)O	PEPTIDE1_9.G
G	G	PEPTIDE1_9	CHEMBL1817770	0.168645574120156	9	NCC(=O)O	NCC(=O)O	PEPTIDE1_9.G
G	G	PEPTIDE1_9	CHEMBL1817771	0.0737103791174643	9	NCC(=O)O	NCC(=O)O	PEPTIDE1_9.G
G	G	PEPTIDE1_9	CHEMBL1817772	0.14894819466248	9	NCC(=O)O	NCC(=O)O	PEPTIDE1_9.G
G	G	PEPTIDE1_9	CHEMBL1819440	0.343320306846143	9	NCC(=O)O	NCC(=O)O	PEPTIDE1_9.G
G	G	PEPTIDE1_9	CHEMBL1819441	1.55591997376189	9	NCC(=O)O	NCC(=O)O	PEPTIDE1_9.G
G	G	PEPTIDE1_9	CHEMBL1819540	1.68645574120156	9	NCC(=O)O	NCC(=O)O	PEPTIDE1_9.G
G	G	PEPTIDE1_9	CHEMBL1819541	1.02153316106804	9	NCC(=O)O	NCC(=O)O	PEPTIDE1_9.G
G	G	PEPTIDE1_9	CHEMBL1819542	0.879821958456973	9	NCC(=O)O	NCC(=O)O	PEPTIDE1_9.G
G	G	PEPTIDE1_9	CHEMBL1819543	0.479288745201051	9	NCC(=O)O	NCC(=O)O	PEPTIDE1_9.G
G	G	PEPTIDE1_9	CHEMBL1819544	0.000463797587157578	9	NCC(=O)O	NCC(=O)O	PEPTIDE1_9.G
G	G	PEPTIDE1_9	CHEMBL1819545	0.00797176945051252	9	NCC(=O)O	NCC(=O)O	PEPTIDE1_9.G
G	G	PEPTIDE1_9	CHEMBL1819546	0.0002372	9	NCC(=O)O	NCC(=O)O	PEPTIDE1_9.G
G	G	PEPTIDE1_9	CHEMBL1819547	0.0126103136629452	9	NCC(=O)O	NCC(=O)O	PEPTIDE1_9.G
G	G	PEPTIDE1_9	CHEMBL1819548	0.440482822655525	9	NCC(=O)O	NCC(=O)O	PEPTIDE1_9.G
G	G	PEPTIDE1_9	CHEMBL1819549	0.386760150008153	9	NCC(=O)O	NCC(=O)O	PEPTIDE1_9.G
G	G	PEPTIDE1_9	CHEMBL1819550	0.10687091687317	9	NCC(=O)O	NCC(=O)O	PEPTIDE1_9.G
G	G	PEPTIDE1_9	CHEMBL1819551	0.0002372	9	NCC(=O)O	NCC(=O)O	PEPTIDE1_9.G
G	G	PEPTIDE1_9	CHEMBL1819552	0.021841620626151	9	NCC(=O)O	NCC(=O)O	PEPTIDE1_9.G
G	G	PEPTIDE1_9	CHEMBL1819553	0.0185384915982806	9	NCC(=O)O	NCC(=O)O	PEPTIDE1_9.G
G	G	PEPTIDE1_9	CHEMBL1819554	0.297560057705576	9	NCC(=O)O	NCC(=O)O	PEPTIDE1_9.G
G	G	PEPTIDE1_9	CHEMBL1819555	0.946528332003192	9	NCC(=O)O	NCC(=O)O	PEPTIDE1_9.G
G	G	PEPTIDE1_9	CHEMBL1819556	0.253242940265841	9	NCC(=O)O	NCC(=O)O	PEPTIDE1_9.G
G	G	PEPTIDE1_9	CHEMBL373742	1	9	NCC(=O)O	NCC(=O)O	PEPTIDE1_9.G
N	N	PEPTIDE1_5	CHEMBL1817692	0.166748681898067	5	N[C@@H](CC(=O)N)C(=O)O	N[C@@H](CC(=O)N)C(=O)O	PEPTIDE1_5.N
N	N	PEPTIDE1_5	CHEMBL1817703	0.00797176945051252	5	N[C@@H](CC(=O)N)C(=O)O	N[C@@H](CC(=O)N)C(=O)O	PEPTIDE1_5.N
N	N	PEPTIDE1_5	CHEMBL1817704	0.624046303604315	5	N[C@@H](CC(=O)N)C(=O)O	N[C@@H](CC(=O)N)C(=O)O	PEPTIDE1_5.N
N	N	PEPTIDE1_5	CHEMBL1817705	0.907074569789675	5	N[C@@H](CC(=O)N)C(=O)O	N[C@@H](CC(=O)N)C(=O)O	PEPTIDE1_5.N
N	N	PEPTIDE1_5	CHEMBL1817706	1.13248985438052	5	N[C@@H](CC(=O)N)C(=O)O	N[C@@H](CC(=O)N)C(=O)O	PEPTIDE1_5.N
N	N	PEPTIDE1_5	CHEMBL1817707	0.414178452942204	5	N[C@@H](CC(=O)N)C(=O)O	N[C@@H](CC(=O)N)C(=O)O	PEPTIDE1_5.N
N	N	PEPTIDE1_5	CHEMBL1817708	0.290543851053405	5	N[C@@H](CC(=O)N)C(=O)O	N[C@@H](CC(=O)N)C(=O)O	PEPTIDE1_5.N
N	N	PEPTIDE1_5	CHEMBL1817749	0.0820193637621024	5	N[C@@H](CC(=O)N)C(=O)O	N[C@@H](CC(=O)N)C(=O)O	PEPTIDE1_5.N
N	N	PEPTIDE1_5	CHEMBL1817752	0.172571844307021	5	N[C@@H](CC(=O)N)C(=O)O	N[C@@H](CC(=O)N)C(=O)O	PEPTIDE1_5.N
N	N	PEPTIDE1_5	CHEMBL1817753	0.0988539279016462	5	N[C@@H](CC(=O)N)C(=O)O	N[C@@H](CC(=O)N)C(=O)O	PEPTIDE1_5.N
N	N	PEPTIDE1_5	CHEMBL1817754	0.238391959798995	5	N[C@@H](CC(=O)N)C(=O)O	N[C@@H](CC(=O)N)C(=O)O	PEPTIDE1_5.N
N	N	PEPTIDE1_5	CHEMBL1817755	0.157398805573988	5	N[C@@H](CC(=O)N)C(=O)O	N[C@@H](CC(=O)N)C(=O)O	PEPTIDE1_5.N
N	N	PEPTIDE1_5	CHEMBL1817756	0.0907074569789675	5	N[C@@H](CC(=O)N)C(=O)O	N[C@@H](CC(=O)N)C(=O)O	PEPTIDE1_5.N
N	N	PEPTIDE1_5	CHEMBL1817757	0.02372	5	N[C@@H](CC(=O)N)C(=O)O	N[C@@H](CC(=O)N)C(=O)O	PEPTIDE1_5.N
N	N	PEPTIDE1_5	CHEMBL1817758	0.0155591997376189	5	N[C@@H](CC(=O)N)C(=O)O	N[C@@H](CC(=O)N)C(=O)O	PEPTIDE1_5.N
N	N	PEPTIDE1_5	CHEMBL1817759	0.0166748681898067	5	N[C@@H](CC(=O)N)C(=O)O	N[C@@H](CC(=O)N)C(=O)O	PEPTIDE1_5.N
N	N	PEPTIDE1_5	CHEMBL1817760	0.0161086587436333	5	N[C@@H](CC(=O)N)C(=O)O	N[C@@H](CC(=O)N)C(=O)O	PEPTIDE1_5.N
N	N	PEPTIDE1_5	CHEMBL1817761	0.343320306846143	5	N[C@@H](CC(=O)N)C(=O)O	N[C@@H](CC(=O)N)C(=O)O	PEPTIDE1_5.N
N	N	PEPTIDE1_5	CHEMBL1817762	0.0202044293015332	5	N[C@@H](CC(=O)N)C(=O)O	N[C@@H](CC(=O)N)C(=O)O	PEPTIDE1_5.N
N	N	PEPTIDE1_5	CHEMBL1817763	0.0170647482014388	5	N[C@@H](CC(=O)N)C(=O)O	N[C@@H](CC(=O)N)C(=O)O	PEPTIDE1_5.N
N	N	PEPTIDE1_5	CHEMBL1817764	0.0326182618261826	5	N[C@@H](CC(=O)N)C(=O)O	N[C@@H](CC(=O)N)C(=O)O	PEPTIDE1_5.N
N	N	PEPTIDE1_5	CHEMBL1817765	0.032025923175589	5	N[C@@H](CC(=O)N)C(=O)O	N[C@@H](CC(=O)N)C(=O)O	PEPTIDE1_5.N
N	N	PEPTIDE1_5	CHEMBL1817766	0.0299438237707505	5	N[C@@H](CC(=O)N)C(=O)O	N[C@@H](CC(=O)N)C(=O)O	PEPTIDE1_5.N
N	N	PEPTIDE1_5	CHEMBL1817767	0.019522633744856	5	N[C@@H](CC(=O)N)C(=O)O	N[C@@H](CC(=O)N)C(=O)O	PEPTIDE1_5.N
N	N	PEPTIDE1_5	CHEMBL1817768	0.0306816711938947	5	N[C@@H](CC(=O)N)C(=O)O	N[C@@H](CC(=O)N)C(=O)O	PEPTIDE1_5.N
N	N	PEPTIDE1_5	CHEMBL1817769	0.0220959478341872	5	N[C@@H](CC(=O)N)C(=O)O	N[C@@H](CC(=O)N)C(=O)O	PEPTIDE1_5.N
N	N	PEPTIDE1_5	CHEMBL1817770	0.168645574120156	5	N[C@@H](CC(=O)N)C(=O)O	N[C@@H](CC(=O)N)C(=O)O	PEPTIDE1_5.N
N	N	PEPTIDE1_5	CHEMBL1817771	0.0737103791174643	5	N[C@@H](CC(=O)N)C(=O)O	N[C@@H](CC(=O)N)C(=O)O	PEPTIDE1_5.N
N	N	PEPTIDE1_5	CHEMBL1817772	0.14894819466248	5	N[C@@H](CC(=O)N)C(=O)O	N[C@@H](CC(=O)N)C(=O)O	PEPTIDE1_5.N
N	N	PEPTIDE1_5	CHEMBL1819440	0.343320306846143	5	N[C@@H](CC(=O)N)C(=O)O	N[C@@H](CC(=O)N)C(=O)O	PEPTIDE1_5.N
N	N	PEPTIDE1_5	CHEMBL1819441	1.55591997376189	5	N[C@@H](CC(=O)N)C(=O)O	N[C@@H](CC(=O)N)C(=O)O	PEPTIDE1_5.N
N	N	PEPTIDE1_5	CHEMBL1819540	1.68645574120156	5	N[C@@H](CC(=O)N)C(=O)O	N[C@@H](CC(=O)N)C(=O)O	PEPTIDE1_5.N
N	N	PEPTIDE1_5	CHEMBL1819541	1.02153316106804	5	N[C@@H](CC(=O)N)C(=O)O	N[C@@H](CC(=O)N)C(=O)O	PEPTIDE1_5.N
N	N	PEPTIDE1_5	CHEMBL1819542	0.879821958456973	5	N[C@@H](CC(=O)N)C(=O)O	N[C@@H](CC(=O)N)C(=O)O	PEPTIDE1_5.N
N	N	PEPTIDE1_5	CHEMBL1819543	0.479288745201051	5	N[C@@H](CC(=O)N)C(=O)O	N[C@@H](CC(=O)N)C(=O)O	PEPTIDE1_5.N
N	N	PEPTIDE1_5	CHEMBL1819544	0.000463797587157578	5	N[C@@H](CC(=O)N)C(=O)O	N[C@@H](CC(=O)N)C(=O)O	PEPTIDE1_5.N
N	N	PEPTIDE1_5	CHEMBL1819545	0.00797176945051252	5	N[C@@H](CC(=O)N)C(=O)O	N[C@@H](CC(=O)N)C(=O)O	PEPTIDE1_5.N
N	N	PEPTIDE1_5	CHEMBL1819546	0.0002372	5	N[C@@H](CC(=O)N)C(=O)O	N[C@@H](CC(=O)N)C(=O)O	PEPTIDE1_5.N
N	N	PEPTIDE1_5	CHEMBL1819547	0.0126103136629452	5	N[C@@H](CC(=O)N)C(=O)O	N[C@@H](CC(=O)N)C(=O)O	PEPTIDE1_5.N
N	N	PEPTIDE1_5	CHEMBL1819548	0.440482822655525	5	N[C@@H](CC(=O)N)C(=O)O	N[C@@H](CC(=O)N)C(=O)O	PEPTIDE1_5.N
N	N	PEPTIDE1_5	CHEMBL1819549	0.386760150008153	5	N[C@@H](CC(=O)N)C(=O)O	N[C@@H](CC(=O)N)C(=O)O	PEPTIDE1_5.N
N	N	PEPTIDE1_5	CHEMBL1819550	0.10687091687317	5	N[C@@H](CC(=O)N)C(=O)O	N[C@@H](CC(=O)N)C(=O)O	PEPTIDE1_5.N
N	N	PEPTIDE1_5	CHEMBL1819551	0.0002372	5	N[C@@H](CC(=O)N)C(=O)O	N[C@@H](CC(=O)N)C(=O)O	PEPTIDE1_5.N
N	N	PEPTIDE1_5	CHEMBL1819552	0.021841620626151	5	N[C@@H](CC(=O)N)C(=O)O	N[C@@H](CC(=O)N)C(=O)O	PEPTIDE1_5.N
N	N	PEPTIDE1_5	CHEMBL1819553	0.0185384915982806	5	N[C@@H](CC(=O)N)C(=O)O	N[C@@H](CC(=O)N)C(=O)O	PEPTIDE1_5.N
N	N	PEPTIDE1_5	CHEMBL1819554	0.297560057705576	5	N[C@@H](CC(=O)N)C(=O)O	N[C@@H](CC(=O)N)C(=O)O	PEPTIDE1_5.N
N	N	PEPTIDE1_5	CHEMBL1819555	0.946528332003192	5	N[C@@H](CC(=O)N)C(=O)O	N[C@@H](CC(=O)N)C(=O)O	PEPTIDE1_5.N
N	N	PEPTIDE1_5	CHEMBL1819556	0.253242940265841	5	N[C@@H](CC(=O)N)C(=O)O	N[C@@H](CC(=O)N)C(=O)O	PEPTIDE1_5.N
N	N	PEPTIDE1_5	CHEMBL373742	1	5	N[C@@H](CC(=O)N)C(=O)O	N[C@@H](CC(=O)N)C(=O)O	PEPTIDE1_5.N
P	P	PEPTIDE1_7	CHEMBL1817692	0.166748681898067	7	OC(=O)[C@@H]1CCCN1	OC(=O)[C@@H]1CCCN1	PEPTIDE1_7.P
P	P	PEPTIDE1_7	CHEMBL1817703	0.00797176945051252	7	OC(=O)[C@@H]1CCCN1	OC(=O)[C@@H]1CCCN1	PEPTIDE1_7.P
P	P	PEPTIDE1_7	CHEMBL1817704	0.624046303604315	7	OC(=O)[C@@H]1CCCN1	OC(=O)[C@@H]1CCCN1	PEPTIDE1_7.P
P	P	PEPTIDE1_7	CHEMBL1817705	0.907074569789675	7	OC(=O)[C@@H]1CCCN1	OC(=O)[C@@H]1CCCN1	PEPTIDE1_7.P
P	P	PEPTIDE1_7	CHEMBL1817706	1.13248985438052	7	OC(=O)[C@@H]1CCCN1	OC(=O)[C@@H]1CCCN1	PEPTIDE1_7.P
P	P	PEPTIDE1_7	CHEMBL1817707	0.414178452942204	7	OC(=O)[C@@H]1CCCN1	OC(=O)[C@@H]1CCCN1	PEPTIDE1_7.P
P	P	PEPTIDE1_7	CHEMBL1817708	0.290543851053405	7	OC(=O)[C@@H]1CCCN1	OC(=O)[C@@H]1CCCN1	PEPTIDE1_7.P
P	P	PEPTIDE1_7	CHEMBL1817749	0.0820193637621024	7	OC(=O)[C@@H]1CCCN1	OC(=O)[C@@H]1CCCN1	PEPTIDE1_7.P
P	P	PEPTIDE1_7	CHEMBL1817752	0.172571844307021	7	OC(=O)[C@@H]1CCCN1	OC(=O)[C@@H]1CCCN1	PEPTIDE1_7.P
P	P	PEPTIDE1_7	CHEMBL1817753	0.0988539279016462	7	OC(=O)[C@@H]1CCCN1	OC(=O)[C@@H]1CCCN1	PEPTIDE1_7.P
P	P	PEPTIDE1_7	CHEMBL1817754	0.238391959798995	7	OC(=O)[C@@H]1CCCN1	OC(=O)[C@@H]1CCCN1	PEPTIDE1_7.P
P	P	PEPTIDE1_7	CHEMBL1817755	0.157398805573988	7	OC(=O)[C@@H]1CCCN1	OC(=O)[C@@H]1CCCN1	PEPTIDE1_7.P
P	P	PEPTIDE1_7	CHEMBL1817756	0.0907074569789675	7	OC(=O)[C@@H]1CCCN1	OC(=O)[C@@H]1CCCN1	PEPTIDE1_7.P
P	P	PEPTIDE1_7	CHEMBL1817757	0.02372	7	OC(=O)[C@@H]1CCCN1	OC(=O)[C@@H]1CCCN1	PEPTIDE1_7.P
P	P	PEPTIDE1_7	CHEMBL1817758	0.0155591997376189	7	OC(=O)[C@@H]1CCCN1	OC(=O)[C@@H]1CCCN1	PEPTIDE1_7.P
P	P	PEPTIDE1_7	CHEMBL1817759	0.0166748681898067	7	OC(=O)[C@@H]1CCCN1	OC(=O)[C@@H]1CCCN1	PEPTIDE1_7.P
P	P	PEPTIDE1_7	CHEMBL1817760	0.0161086587436333	7	OC(=O)[C@@H]1CCCN1	OC(=O)[C@@H]1CCCN1	PEPTIDE1_7.P
P	P	PEPTIDE1_7	CHEMBL1817761	0.343320306846143	7	OC(=O)[C@@H]1CCCN1	OC(=O)[C@@H]1CCCN1	PEPTIDE1_7.P
P	P	PEPTIDE1_7	CHEMBL1817762	0.0202044293015332	7	OC(=O)[C@@H]1CCCN1	OC(=O)[C@@H]1CCCN1	PEPTIDE1_7.P
P	P	PEPTIDE1_7	CHEMBL1817763	0.0170647482014388	7	OC(=O)[C@@H]1CCCN1	OC(=O)[C@@H]1CCCN1	PEPTIDE1_7.P
P	P	PEPTIDE1_7	CHEMBL1817764	0.0326182618261826	7	OC(=O)[C@@H]1CCCN1	OC(=O)[C@@H]1CCCN1	PEPTIDE1_7.P
P	P	PEPTIDE1_7	CHEMBL1817765	0.032025923175589	7	OC(=O)[C@@H]1CCCN1	OC(=O)[C@@H]1CCCN1	PEPTIDE1_7.P
P	P	PEPTIDE1_7	CHEMBL1817766	0.0299438237707505	7	OC(=O)[C@@H]1CCCN1	OC(=O)[C@@H]1CCCN1	PEPTIDE1_7.P
P	P	PEPTIDE1_7	CHEMBL1817767	0.019522633744856	7	OC(=O)[C@@H]1CCCN1	OC(=O)[C@@H]1CCCN1	PEPTIDE1_7.P
P	P	PEPTIDE1_7	CHEMBL1817768	0.0306816711938947	7	OC(=O)[C@@H]1CCCN1	OC(=O)[C@@H]1CCCN1	PEPTIDE1_7.P
P	P	PEPTIDE1_7	CHEMBL1817769	0.0220959478341872	7	OC(=O)[C@@H]1CCCN1	OC(=O)[C@@H]1CCCN1	PEPTIDE1_7.P
P	P	PEPTIDE1_7	CHEMBL1817770	0.168645574120156	7	OC(=O)[C@@H]1CCCN1	OC(=O)[C@@H]1CCCN1	PEPTIDE1_7.P
P	P	PEPTIDE1_7	CHEMBL1817771	0.0737103791174643	7	OC(=O)[C@@H]1CCCN1	OC(=O)[C@@H]1CCCN1	PEPTIDE1_7.P
P	P	PEPTIDE1_7	CHEMBL1817772	0.14894819466248	7	OC(=O)[C@@H]1CCCN1	OC(=O)[C@@H]1CCCN1	PEPTIDE1_7.P
P	P	PEPTIDE1_7	CHEMBL1819440	0.343320306846143	7	OC(=O)[C@@H]1CCCN1	OC(=O)[C@@H]1CCCN1	PEPTIDE1_7.P
P	P	PEPTIDE1_7	CHEMBL1819441	1.55591997376189	7	OC(=O)[C@@H]1CCCN1	OC(=O)[C@@H]1CCCN1	PEPTIDE1_7.P
P	P	PEPTIDE1_7	CHEMBL1819540	1.68645574120156	7	OC(=O)[C@@H]1CCCN1	OC(=O)[C@@H]1CCCN1	PEPTIDE1_7.P
P	P	PEPTIDE1_7	CHEMBL1819541	1.02153316106804	7	OC(=O)[C@@H]1CCCN1	OC(=O)[C@@H]1CCCN1	PEPTIDE1_7.P
P	P	PEPTIDE1_7	CHEMBL1819542	0.879821958456973	7	OC(=O)[C@@H]1CCCN1	OC(=O)[C@@H]1CCCN1	PEPTIDE1_7.P
P	P	PEPTIDE1_7	CHEMBL1819543	0.479288745201051	7	OC(=O)[C@@H]1CCCN1	OC(=O)[C@@H]1CCCN1	PEPTIDE1_7.P
P	P	PEPTIDE1_7	CHEMBL1819544	0.000463797587157578	7	OC(=O)[C@@H]1CCCN1	OC(=O)[C@@H]1CCCN1	PEPTIDE1_7.P
P	P	PEPTIDE1_7	CHEMBL1819545	0.00797176945051252	7	OC(=O)[C@@H]1CCCN1	OC(=O)[C@@H]1CCCN1	PEPTIDE1_7.P
P	P	PEPTIDE1_7	CHEMBL1819546	0.0002372	7	OC(=O)[C@@H]1CCCN1	OC(=O)[C@@H]1CCCN1	PEPTIDE1_7.P
P	P	PEPTIDE1_7	CHEMBL1819547	0.0126103136629452	7	OC(=O)[C@@H]1CCCN1	OC(=O)[C@@H]1CCCN1	PEPTIDE1_7.P
P	P	PEPTIDE1_7	CHEMBL1819548	0.440482822655525	7	OC(=O)[C@@H]1CCCN1	OC(=O)[C@@H]1CCCN1	PEPTIDE1_7.P
P	P	PEPTIDE1_7	CHEMBL1819549	0.386760150008153	7	OC(=O)[C@@H]1CCCN1	OC(=O)[C@@H]1CCCN1	PEPTIDE1_7.P
P	P	PEPTIDE1_7	CHEMBL1819550	0.10687091687317	7	OC(=O)[C@@H]1CCCN1	OC(=O)[C@@H]1CCCN1	PEPTIDE1_7.P
P	P	PEPTIDE1_7	CHEMBL1819551	0.0002372	7	OC(=O)[C@@H]1CCCN1	OC(=O)[C@@H]1CCCN1	PEPTIDE1_7.P
P	P	PEPTIDE1_7	CHEMBL1819552	0.021841620626151	7	OC(=O)[C@@H]1CCCN1	OC(=O)[C@@H]1CCCN1	PEPTIDE1_7.P
P	P	PEPTIDE1_7	CHEMBL1819553	0.0185384915982806	7	OC(=O)[C@@H]1CCCN1	OC(=O)[C@@H]1CCCN1	PEPTIDE1_7.P
P	P	PEPTIDE1_7	CHEMBL1819554	0.297560057705576	7	OC(=O)[C@@H]1CCCN1	OC(=O)[C@@H]1CCCN1	PEPTIDE1_7.P
P	P	PEPTIDE1_7	CHEMBL1819555	0.946528332003192	7	OC(=O)[C@@H]1CCCN1	OC(=O)[C@@H]1CCCN1	PEPTIDE1_7.P
P	P	PEPTIDE1_7	CHEMBL1819556	0.253242940265841	7	OC(=O)[C@@H]1CCCN1	OC(=O)[C@@H]1CCCN1	PEPTIDE1_7.P
P	P	PEPTIDE1_7	CHEMBL373742	1	7	OC(=O)[C@@H]1CCCN1	OC(=O)[C@@H]1CCCN1	PEPTIDE1_7.P
Q	N	PEPTIDE1_4	CHEMBL1817692	0.166748681898067	4	N[C@@H](CC(=O)N)C(=O)O	N[C@@H](CCC(=O)N)C(=O)O	PEPTIDE1_4.N
Q	N	PEPTIDE1_4	CHEMBL1817749	0.0820193637621024	4	N[C@@H](CC(=O)N)C(=O)O	N[C@@H](CCC(=O)N)C(=O)O	PEPTIDE1_4.N
Q	N	PEPTIDE1_4	CHEMBL1817752	0.172571844307021	4	N[C@@H](CC(=O)N)C(=O)O	N[C@@H](CCC(=O)N)C(=O)O	PEPTIDE1_4.N
Q	N	PEPTIDE1_4	CHEMBL1817753	0.0988539279016462	4	N[C@@H](CC(=O)N)C(=O)O	N[C@@H](CCC(=O)N)C(=O)O	PEPTIDE1_4.N
Q	N	PEPTIDE1_4	CHEMBL1817754	0.238391959798995	4	N[C@@H](CC(=O)N)C(=O)O	N[C@@H](CCC(=O)N)C(=O)O	PEPTIDE1_4.N
Q	N	PEPTIDE1_4	CHEMBL1817755	0.157398805573988	4	N[C@@H](CC(=O)N)C(=O)O	N[C@@H](CCC(=O)N)C(=O)O	PEPTIDE1_4.N
Q	N	PEPTIDE1_4	CHEMBL1817757	0.02372	4	N[C@@H](CC(=O)N)C(=O)O	N[C@@H](CCC(=O)N)C(=O)O	PEPTIDE1_4.N
Q	N	PEPTIDE1_4	CHEMBL1817758	0.0155591997376189	4	N[C@@H](CC(=O)N)C(=O)O	N[C@@H](CCC(=O)N)C(=O)O	PEPTIDE1_4.N
Q	N	PEPTIDE1_4	CHEMBL1817759	0.0166748681898067	4	N[C@@H](CC(=O)N)C(=O)O	N[C@@H](CCC(=O)N)C(=O)O	PEPTIDE1_4.N
Q	N	PEPTIDE1_4	CHEMBL1817760	0.0161086587436333	4	N[C@@H](CC(=O)N)C(=O)O	N[C@@H](CCC(=O)N)C(=O)O	PEPTIDE1_4.N
Q	N	PEPTIDE1_4	CHEMBL1817762	0.0202044293015332	4	N[C@@H](CC(=O)N)C(=O)O	N[C@@H](CCC(=O)N)C(=O)O	PEPTIDE1_4.N
Q	N	PEPTIDE1_4	CHEMBL1817763	0.0170647482014388	4	N[C@@H](CC(=O)N)C(=O)O	N[C@@H](CCC(=O)N)C(=O)O	PEPTIDE1_4.N
Q	N	PEPTIDE1_4	CHEMBL1817764	0.0326182618261826	4	N[C@@H](CC(=O)N)C(=O)O	N[C@@H](CCC(=O)N)C(=O)O	PEPTIDE1_4.N
Q	N	PEPTIDE1_4	CHEMBL1817765	0.032025923175589	4	N[C@@H](CC(=O)N)C(=O)O	N[C@@H](CCC(=O)N)C(=O)O	PEPTIDE1_4.N
Q	N	PEPTIDE1_4	CHEMBL1817766	0.0299438237707505	4	N[C@@H](CC(=O)N)C(=O)O	N[C@@H](CCC(=O)N)C(=O)O	PEPTIDE1_4.N
Q	N	PEPTIDE1_4	CHEMBL1817767	0.019522633744856	4	N[C@@H](CC(=O)N)C(=O)O	N[C@@H](CCC(=O)N)C(=O)O	PEPTIDE1_4.N
Q	N	PEPTIDE1_4	CHEMBL1817768	0.0306816711938947	4	N[C@@H](CC(=O)N)C(=O)O	N[C@@H](CCC(=O)N)C(=O)O	PEPTIDE1_4.N
Q	N	PEPTIDE1_4	CHEMBL1817769	0.0220959478341872	4	N[C@@H](CC(=O)N)C(=O)O	N[C@@H](CCC(=O)N)C(=O)O	PEPTIDE1_4.N
Q	N	PEPTIDE1_4	CHEMBL1817770	0.168645574120156	4	N[C@@H](CC(=O)N)C(=O)O	N[C@@H](CCC(=O)N)C(=O)O	PEPTIDE1_4.N
Q	N	PEPTIDE1_4	CHEMBL1817771	0.0737103791174643	4	N[C@@H](CC(=O)N)C(=O)O	N[C@@H](CCC(=O)N)C(=O)O	PEPTIDE1_4.N
Q	N	PEPTIDE1_4	CHEMBL1817772	0.14894819466248	4	N[C@@H](CC(=O)N)C(=O)O	N[C@@H](CCC(=O)N)C(=O)O	PEPTIDE1_4.N
Q	Q	PEPTIDE1_4	CHEMBL1817703	0.00797176945051252	4	N[C@@H](CCC(=O)N)C(=O)O	N[C@@H](CCC(=O)N)C(=O)O	PEPTIDE1_4.Q
Q	Q	PEPTIDE1_4	CHEMBL1817704	0.624046303604315	4	N[C@@H](CCC(=O)N)C(=O)O	N[C@@H](CCC(=O)N)C(=O)O	PEPTIDE1_4.Q
Q	Q	PEPTIDE1_4	CHEMBL1817705	0.907074569789675	4	N[C@@H](CCC(=O)N)C(=O)O	N[C@@H](CCC(=O)N)C(=O)O	PEPTIDE1_4.Q
Q	Q	PEPTIDE1_4	CHEMBL1817706	1.13248985438052	4	N[C@@H](CCC(=O)N)C(=O)O	N[C@@H](CCC(=O)N)C(=O)O	PEPTIDE1_4.Q
Q	Q	PEPTIDE1_4	CHEMBL1817707	0.414178452942204	4	N[C@@H](CCC(=O)N)C(=O)O	N[C@@H](CCC(=O)N)C(=O)O	PEPTIDE1_4.Q
Q	Q	PEPTIDE1_4	CHEMBL1817708	0.290543851053405	4	N[C@@H](CCC(=O)N)C(=O)O	N[C@@H](CCC(=O)N)C(=O)O	PEPTIDE1_4.Q
Q	Q	PEPTIDE1_4	CHEMBL1817756	0.0907074569789675	4	N[C@@H](CCC(=O)N)C(=O)O	N[C@@H](CCC(=O)N)C(=O)O	PEPTIDE1_4.Q
Q	Q	PEPTIDE1_4	CHEMBL1817761	0.343320306846143	4	N[C@@H](CCC(=O)N)C(=O)O	N[C@@H](CCC(=O)N)C(=O)O	PEPTIDE1_4.Q
Q	Q	PEPTIDE1_4	CHEMBL1819440	0.343320306846143	4	N[C@@H](CCC(=O)N)C(=O)O	N[C@@H](CCC(=O)N)C(=O)O	PEPTIDE1_4.Q
Q	Q	PEPTIDE1_4	CHEMBL1819441	1.55591997376189	4	N[C@@H](CCC(=O)N)C(=O)O	N[C@@H](CCC(=O)N)C(=O)O	PEPTIDE1_4.Q
Q	Q	PEPTIDE1_4	CHEMBL1819540	1.68645574120156	4	N[C@@H](CCC(=O)N)C(=O)O	N[C@@H](CCC(=O)N)C(=O)O	PEPTIDE1_4.Q
Q	Q	PEPTIDE1_4	CHEMBL1819541	1.02153316106804	4	N[C@@H](CCC(=O)N)C(=O)O	N[C@@H](CCC(=O)N)C(=O)O	PEPTIDE1_4.Q
Q	Q	PEPTIDE1_4	CHEMBL1819542	0.879821958456973	4	N[C@@H](CCC(=O)N)C(=O)O	N[C@@H](CCC(=O)N)C(=O)O	PEPTIDE1_4.Q
Q	Q	PEPTIDE1_4	CHEMBL1819543	0.479288745201051	4	N[C@@H](CCC(=O)N)C(=O)O	N[C@@H](CCC(=O)N)C(=O)O	PEPTIDE1_4.Q
Q	Q	PEPTIDE1_4	CHEMBL1819544	0.000463797587157578	4	N[C@@H](CCC(=O)N)C(=O)O	N[C@@H](CCC(=O)N)C(=O)O	PEPTIDE1_4.Q
Q	Q	PEPTIDE1_4	CHEMBL1819545	0.00797176945051252	4	N[C@@H](CCC(=O)N)C(=O)O	N[C@@H](CCC(=O)N)C(=O)O	PEPTIDE1_4.Q
Q	Q	PEPTIDE1_4	CHEMBL1819546	0.0002372	4	N[C@@H](CCC(=O)N)C(=O)O	N[C@@H](CCC(=O)N)C(=O)O	PEPTIDE1_4.Q
Q	Q	PEPTIDE1_4	CHEMBL1819547	0.0126103136629452	4	N[C@@H](CCC(=O)N)C(=O)O	N[C@@H](CCC(=O)N)C(=O)O	PEPTIDE1_4.Q
Q	Q	PEPTIDE1_4	CHEMBL1819548	0.440482822655525	4	N[C@@H](CCC(=O)N)C(=O)O	N[C@@H](CCC(=O)N)C(=O)O	PEPTIDE1_4.Q
Q	Q	PEPTIDE1_4	CHEMBL1819549	0.386760150008153	4	N[C@@H](CCC(=O)N)C(=O)O	N[C@@H](CCC(=O)N)C(=O)O	PEPTIDE1_4.Q
Q	Q	PEPTIDE1_4	CHEMBL1819550	0.10687091687317	4	N[C@@H](CCC(=O)N)C(=O)O	N[C@@H](CCC(=O)N)C(=O)O	PEPTIDE1_4.Q
Q	Q	PEPTIDE1_4	CHEMBL1819551	0.0002372	4	N[C@@H](CCC(=O)N)C(=O)O	N[C@@H](CCC(=O)N)C(=O)O	PEPTIDE1_4.Q
Q	Q	PEPTIDE1_4	CHEMBL1819552	0.021841620626151	4	N[C@@H](CCC(=O)N)C(=O)O	N[C@@H](CCC(=O)N)C(=O)O	PEPTIDE1_4.Q
Q	Q	PEPTIDE1_4	CHEMBL1819553	0.0185384915982806	4	N[C@@H](CCC(=O)N)C(=O)O	N[C@@H](CCC(=O)N)C(=O)O	PEPTIDE1_4.Q
Q	Q	PEPTIDE1_4	CHEMBL1819554	0.297560057705576	4	N[C@@H](CCC(=O)N)C(=O)O	N[C@@H](CCC(=O)N)C(=O)O	PEPTIDE1_4.Q
Q	Q	PEPTIDE1_4	CHEMBL1819555	0.946528332003192	4	N[C@@H](CCC(=O)N)C(=O)O	N[C@@H](CCC(=O)N)C(=O)O	PEPTIDE1_4.Q
Q	Q	PEPTIDE1_4	CHEMBL1819556	0.253242940265841	4	N[C@@H](CCC(=O)N)C(=O)O	N[C@@H](CCC(=O)N)C(=O)O	PEPTIDE1_4.Q
Q	Q	PEPTIDE1_4	CHEMBL373742	1	4	N[C@@H](CCC(=O)N)C(=O)O	N[C@@H](CCC(=O)N)C(=O)O	PEPTIDE1_4.Q
R	Dab	PEPTIDE1_8	CHEMBL1817749	0.0820193637621024	8	NCC[C@H](N)C(=O)O	N[C@@H](CCCNC(=N)N)C(=O)O	PEPTIDE1_8.Dab
R	Dab	PEPTIDE1_8	CHEMBL1817759	0.0166748681898067	8	NCC[C@H](N)C(=O)O	N[C@@H](CCCNC(=N)N)C(=O)O	PEPTIDE1_8.Dab
R	Dab	PEPTIDE1_8	CHEMBL1817762	0.0202044293015332	8	NCC[C@H](N)C(=O)O	N[C@@H](CCCNC(=N)N)C(=O)O	PEPTIDE1_8.Dab
R	Dab	PEPTIDE1_8	CHEMBL1817765	0.032025923175589	8	NCC[C@H](N)C(=O)O	N[C@@H](CCCNC(=N)N)C(=O)O	PEPTIDE1_8.Dab
R	Dab	PEPTIDE1_8	CHEMBL1817767	0.019522633744856	8	NCC[C@H](N)C(=O)O	N[C@@H](CCCNC(=N)N)C(=O)O	PEPTIDE1_8.Dab
R	Dab	PEPTIDE1_8	CHEMBL1817769	0.0220959478341872	8	NCC[C@H](N)C(=O)O	N[C@@H](CCCNC(=N)N)C(=O)O	PEPTIDE1_8.Dab
R	Dab	PEPTIDE1_8	CHEMBL1817772	0.14894819466248	8	NCC[C@H](N)C(=O)O	N[C@@H](CCCNC(=N)N)C(=O)O	PEPTIDE1_8.Dab
R	Dab	PEPTIDE1_8	CHEMBL1819543	0.479288745201051	8	NCC[C@H](N)C(=O)O	N[C@@H](CCCNC(=N)N)C(=O)O	PEPTIDE1_8.Dab
R	Dab	PEPTIDE1_8	CHEMBL1819544	0.000463797587157578	8	NCC[C@H](N)C(=O)O	N[C@@H](CCCNC(=N)N)C(=O)O	PEPTIDE1_8.Dab
R	Dab	PEPTIDE1_8	CHEMBL1819545	0.00797176945051252	8	NCC[C@H](N)C(=O)O	N[C@@H](CCCNC(=N)N)C(=O)O	PEPTIDE1_8.Dab
R	Dab	PEPTIDE1_8	CHEMBL1819546	0.0002372	8	NCC[C@H](N)C(=O)O	N[C@@H](CCCNC(=N)N)C(=O)O	PEPTIDE1_8.Dab
R	Dab	PEPTIDE1_8	CHEMBL1819547	0.0126103136629452	8	NCC[C@H](N)C(=O)O	N[C@@H](CCCNC(=N)N)C(=O)O	PEPTIDE1_8.Dab
R	Dab	PEPTIDE1_8	CHEMBL1819548	0.440482822655525	8	NCC[C@H](N)C(=O)O	N[C@@H](CCCNC(=N)N)C(=O)O	PEPTIDE1_8.Dab
R	Dab	PEPTIDE1_8	CHEMBL1819549	0.386760150008153	8	NCC[C@H](N)C(=O)O	N[C@@H](CCCNC(=N)N)C(=O)O	PEPTIDE1_8.Dab
R	Dab	PEPTIDE1_8	CHEMBL1819550	0.10687091687317	8	NCC[C@H](N)C(=O)O	N[C@@H](CCCNC(=N)N)C(=O)O	PEPTIDE1_8.Dab
R	Dab	PEPTIDE1_8	CHEMBL1819551	0.0002372	8	NCC[C@H](N)C(=O)O	N[C@@H](CCCNC(=N)N)C(=O)O	PEPTIDE1_8.Dab
R	Dab	PEPTIDE1_8	CHEMBL1819552	0.021841620626151	8	NCC[C@H](N)C(=O)O	N[C@@H](CCCNC(=N)N)C(=O)O	PEPTIDE1_8.Dab
R	Dab	PEPTIDE1_8	CHEMBL1819553	0.0185384915982806	8	NCC[C@H](N)C(=O)O	N[C@@H](CCCNC(=N)N)C(=O)O	PEPTIDE1_8.Dab
R	Dab	PEPTIDE1_8	CHEMBL1819554	0.297560057705576	8	NCC[C@H](N)C(=O)O	N[C@@H](CCCNC(=N)N)C(=O)O	PEPTIDE1_8.Dab
R	Dab	PEPTIDE1_8	CHEMBL1819555	0.946528332003192	8	NCC[C@H](N)C(=O)O	N[C@@H](CCCNC(=N)N)C(=O)O	PEPTIDE1_8.Dab
R	Dab	PEPTIDE1_8	CHEMBL1819556	0.253242940265841	8	NCC[C@H](N)C(=O)O	N[C@@H](CCCNC(=N)N)C(=O)O	PEPTIDE1_8.Dab
R	Dpr	PEPTIDE1_8	CHEMBL1817703	0.00797176945051252	8	NC[C@H](N)C(=O)O	N[C@@H](CCCNC(=N)N)C(=O)O	PEPTIDE1_8.Dpr
R	Orn	PEPTIDE1_8	CHEMBL1817692	0.166748681898067	8	NCCC[C@H](N)C(=O)O	N[C@@H](CCCNC(=N)N)C(=O)O	PEPTIDE1_8.Orn
R	Orn	PEPTIDE1_8	CHEMBL1817757	0.02372	8	NCCC[C@H](N)C(=O)O	N[C@@H](CCCNC(=N)N)C(=O)O	PEPTIDE1_8.Orn
R	Orn	PEPTIDE1_8	CHEMBL1817760	0.0161086587436333	8	NCCC[C@H](N)C(=O)O	N[C@@H](CCCNC(=N)N)C(=O)O	PEPTIDE1_8.Orn
R	Orn	PEPTIDE1_8	CHEMBL1817764	0.0326182618261826	8	NCCC[C@H](N)C(=O)O	N[C@@H](CCCNC(=N)N)C(=O)O	PEPTIDE1_8.Orn
R	Orn	PEPTIDE1_8	CHEMBL1817766	0.0299438237707505	8	NCCC[C@H](N)C(=O)O	N[C@@H](CCCNC(=N)N)C(=O)O	PEPTIDE1_8.Orn
R	Orn	PEPTIDE1_8	CHEMBL1817768	0.0306816711938947	8	NCCC[C@H](N)C(=O)O	N[C@@H](CCCNC(=N)N)C(=O)O	PEPTIDE1_8.Orn
R	Orn	PEPTIDE1_8	CHEMBL1817771	0.0737103791174643	8	NCCC[C@H](N)C(=O)O	N[C@@H](CCCNC(=N)N)C(=O)O	PEPTIDE1_8.Orn
R	Orn	PEPTIDE1_8	CHEMBL1819440	0.343320306846143	8	NCCC[C@H](N)C(=O)O	N[C@@H](CCCNC(=N)N)C(=O)O	PEPTIDE1_8.Orn
R	Orn	PEPTIDE1_8	CHEMBL1819540	1.68645574120156	8	NCCC[C@H](N)C(=O)O	N[C@@H](CCCNC(=N)N)C(=O)O	PEPTIDE1_8.Orn
R	Orn	PEPTIDE1_8	CHEMBL1819541	1.02153316106804	8	NCCC[C@H](N)C(=O)O	N[C@@H](CCCNC(=N)N)C(=O)O	PEPTIDE1_8.Orn
R	Orn	PEPTIDE1_8	CHEMBL1819542	0.879821958456973	8	NCCC[C@H](N)C(=O)O	N[C@@H](CCCNC(=N)N)C(=O)O	PEPTIDE1_8.Orn
R	R	PEPTIDE1_8	CHEMBL1819441	1.55591997376189	8	N[C@@H](CCCNC(=N)N)C(=O)O	N[C@@H](CCCNC(=N)N)C(=O)O	PEPTIDE1_8.R
R	R	PEPTIDE1_8	CHEMBL373742	1	8	N[C@@H](CCCNC(=N)N)C(=O)O	N[C@@H](CCCNC(=N)N)C(=O)O	PEPTIDE1_8.R
R	X1968	PEPTIDE1_8	CHEMBL1817704	0.624046303604315	8	CC(C)NCCC[C@H](N)C(=O)O	N[C@@H](CCCNC(=N)N)C(=O)O	PEPTIDE1_8.X1968
R	X1968	PEPTIDE1_8	CHEMBL1817752	0.172571844307021	8	CC(C)NCCC[C@H](N)C(=O)O	N[C@@H](CCCNC(=N)N)C(=O)O	PEPTIDE1_8.X1968
R	X1968	PEPTIDE1_8	CHEMBL1817756	0.0907074569789675	8	CC(C)NCCC[C@H](N)C(=O)O	N[C@@H](CCCNC(=N)N)C(=O)O	PEPTIDE1_8.X1968
R	X1968	PEPTIDE1_8	CHEMBL1817758	0.0155591997376189	8	CC(C)NCCC[C@H](N)C(=O)O	N[C@@H](CCCNC(=N)N)C(=O)O	PEPTIDE1_8.X1968
R	X1968	PEPTIDE1_8	CHEMBL1817761	0.343320306846143	8	CC(C)NCCC[C@H](N)C(=O)O	N[C@@H](CCCNC(=N)N)C(=O)O	PEPTIDE1_8.X1968
R	X1968	PEPTIDE1_8	CHEMBL1817763	0.0170647482014388	8	CC(C)NCCC[C@H](N)C(=O)O	N[C@@H](CCCNC(=N)N)C(=O)O	PEPTIDE1_8.X1968
R	X1968	PEPTIDE1_8	CHEMBL1817770	0.168645574120156	8	CC(C)NCCC[C@H](N)C(=O)O	N[C@@H](CCCNC(=N)N)C(=O)O	PEPTIDE1_8.X1968
R	X1976	PEPTIDE1_8	CHEMBL1817706	1.13248985438052	8	CCCNCCC[C@H](N)C(=O)O	N[C@@H](CCCNC(=N)N)C(=O)O	PEPTIDE1_8.X1976
R	X1976	PEPTIDE1_8	CHEMBL1817755	0.157398805573988	8	CCCNCCC[C@H](N)C(=O)O	N[C@@H](CCCNC(=N)N)C(=O)O	PEPTIDE1_8.X1976
R	X2040	PEPTIDE1_8	CHEMBL1817708	0.290543851053405	8	CC(C)CCNCCC[C@H](N)C(=O)O	N[C@@H](CCCNC(=N)N)C(=O)O	PEPTIDE1_8.X2040
R	X2054	PEPTIDE1_8	CHEMBL1817707	0.414178452942204	8	CCNCCC[C@H](N)C(=O)O	N[C@@H](CCCNC(=N)N)C(=O)O	PEPTIDE1_8.X2054
R	X2054	PEPTIDE1_8	CHEMBL1817754	0.238391959798995	8	CCNCCC[C@H](N)C(=O)O	N[C@@H](CCCNC(=N)N)C(=O)O	PEPTIDE1_8.X2054
R	X356	PEPTIDE1_8	CHEMBL1817705	0.907074569789675	8	CNCCC[C@H](N)C(=O)O	N[C@@H](CCCNC(=N)N)C(=O)O	PEPTIDE1_8.X356
R	X356	PEPTIDE1_8	CHEMBL1817753	0.0988539279016462	8	CNCCC[C@H](N)C(=O)O	N[C@@H](CCCNC(=N)N)C(=O)O	PEPTIDE1_8.X356
Y	3-Pal	PEPTIDE1_2	CHEMBL1819545	0.00797176945051252	2	N[C@@H](Cc1cccnc1)C(=O)O	N[C@@H](Cc1ccc(O)cc1)C(=O)O	PEPTIDE1_2.3-Pal
Y	A	PEPTIDE1_2	CHEMBL1819551	0.0002372	2	C[C@H](N)C(=O)O	N[C@@H](Cc1ccc(O)cc1)C(=O)O	PEPTIDE1_2.A
Y	Cha	PEPTIDE1_2	CHEMBL1817770	0.168645574120156	2	N[C@@H](CC1CCCCC1)C(=O)O	N[C@@H](Cc1ccc(O)cc1)C(=O)O	PEPTIDE1_2.Cha
Y	Cha	PEPTIDE1_2	CHEMBL1817771	0.0737103791174643	2	N[C@@H](CC1CCCCC1)C(=O)O	N[C@@H](Cc1ccc(O)cc1)C(=O)O	PEPTIDE1_2.Cha
Y	Cha	PEPTIDE1_2	CHEMBL1817772	0.14894819466248	2	N[C@@H](CC1CCCCC1)C(=O)O	N[C@@H](Cc1ccc(O)cc1)C(=O)O	PEPTIDE1_2.Cha
Y	Cha	PEPTIDE1_2	CHEMBL1819555	0.946528332003192	2	N[C@@H](CC1CCCCC1)C(=O)O	N[C@@H](Cc1ccc(O)cc1)C(=O)O	PEPTIDE1_2.Cha
Y	F	PEPTIDE1_2	CHEMBL1817692	0.166748681898067	2	N[C@@H](Cc1ccccc1)C(=O)O	N[C@@H](Cc1ccc(O)cc1)C(=O)O	PEPTIDE1_2.F
Y	F	PEPTIDE1_2	CHEMBL1817703	0.00797176945051252	2	N[C@@H](Cc1ccccc1)C(=O)O	N[C@@H](Cc1ccc(O)cc1)C(=O)O	PEPTIDE1_2.F
Y	F	PEPTIDE1_2	CHEMBL1817704	0.624046303604315	2	N[C@@H](Cc1ccccc1)C(=O)O	N[C@@H](Cc1ccc(O)cc1)C(=O)O	PEPTIDE1_2.F
Y	F	PEPTIDE1_2	CHEMBL1817705	0.907074569789675	2	N[C@@H](Cc1ccccc1)C(=O)O	N[C@@H](Cc1ccc(O)cc1)C(=O)O	PEPTIDE1_2.F
Y	F	PEPTIDE1_2	CHEMBL1817706	1.13248985438052	2	N[C@@H](Cc1ccccc1)C(=O)O	N[C@@H](Cc1ccc(O)cc1)C(=O)O	PEPTIDE1_2.F
Y	F	PEPTIDE1_2	CHEMBL1817707	0.414178452942204	2	N[C@@H](Cc1ccccc1)C(=O)O	N[C@@H](Cc1ccc(O)cc1)C(=O)O	PEPTIDE1_2.F
Y	F	PEPTIDE1_2	CHEMBL1817708	0.290543851053405	2	N[C@@H](Cc1ccccc1)C(=O)O	N[C@@H](Cc1ccc(O)cc1)C(=O)O	PEPTIDE1_2.F
Y	F	PEPTIDE1_2	CHEMBL1817749	0.0820193637621024	2	N[C@@H](Cc1ccccc1)C(=O)O	N[C@@H](Cc1ccc(O)cc1)C(=O)O	PEPTIDE1_2.F
Y	F	PEPTIDE1_2	CHEMBL1817752	0.172571844307021	2	N[C@@H](Cc1ccccc1)C(=O)O	N[C@@H](Cc1ccc(O)cc1)C(=O)O	PEPTIDE1_2.F
Y	F	PEPTIDE1_2	CHEMBL1817753	0.0988539279016462	2	N[C@@H](Cc1ccccc1)C(=O)O	N[C@@H](Cc1ccc(O)cc1)C(=O)O	PEPTIDE1_2.F
Y	F	PEPTIDE1_2	CHEMBL1817754	0.238391959798995	2	N[C@@H](Cc1ccccc1)C(=O)O	N[C@@H](Cc1ccc(O)cc1)C(=O)O	PEPTIDE1_2.F
Y	F	PEPTIDE1_2	CHEMBL1817755	0.157398805573988	2	N[C@@H](Cc1ccccc1)C(=O)O	N[C@@H](Cc1ccc(O)cc1)C(=O)O	PEPTIDE1_2.F
Y	F	PEPTIDE1_2	CHEMBL1819441	1.55591997376189	2	N[C@@H](Cc1ccccc1)C(=O)O	N[C@@H](Cc1ccc(O)cc1)C(=O)O	PEPTIDE1_2.F
Y	F	PEPTIDE1_2	CHEMBL1819540	1.68645574120156	2	N[C@@H](Cc1ccccc1)C(=O)O	N[C@@H](Cc1ccc(O)cc1)C(=O)O	PEPTIDE1_2.F
Y	F	PEPTIDE1_2	CHEMBL1819542	0.879821958456973	2	N[C@@H](Cc1ccccc1)C(=O)O	N[C@@H](Cc1ccc(O)cc1)C(=O)O	PEPTIDE1_2.F
Y	F	PEPTIDE1_2	CHEMBL1819543	0.479288745201051	2	N[C@@H](Cc1ccccc1)C(=O)O	N[C@@H](Cc1ccc(O)cc1)C(=O)O	PEPTIDE1_2.F
Y	H	PEPTIDE1_2	CHEMBL1819544	0.000463797587157578	2	N[C@@H](Cc1cnc[nH]1)C(=O)O	N[C@@H](Cc1ccc(O)cc1)C(=O)O	PEPTIDE1_2.H
Y	L	PEPTIDE1_2	CHEMBL1819553	0.0185384915982806	2	CC(C)C[C@H](N)C(=O)O	N[C@@H](Cc1ccc(O)cc1)C(=O)O	PEPTIDE1_2.L
Y	Thi	PEPTIDE1_2	CHEMBL1817760	0.0161086587436333	2	N[C@@H](Cc1cccs1)C(=O)O	N[C@@H](Cc1ccc(O)cc1)C(=O)O	PEPTIDE1_2.Thi
Y	Thi	PEPTIDE1_2	CHEMBL1817761	0.343320306846143	2	N[C@@H](Cc1cccs1)C(=O)O	N[C@@H](Cc1ccc(O)cc1)C(=O)O	PEPTIDE1_2.Thi
Y	Thi	PEPTIDE1_2	CHEMBL1817762	0.0202044293015332	2	N[C@@H](Cc1cccs1)C(=O)O	N[C@@H](Cc1ccc(O)cc1)C(=O)O	PEPTIDE1_2.Thi
Y	Thi	PEPTIDE1_2	CHEMBL1817763	0.0170647482014388	2	N[C@@H](Cc1cccs1)C(=O)O	N[C@@H](Cc1ccc(O)cc1)C(=O)O	PEPTIDE1_2.Thi
Y	Thi	PEPTIDE1_2	CHEMBL1819548	0.440482822655525	2	N[C@@H](Cc1cccs1)C(=O)O	N[C@@H](Cc1ccc(O)cc1)C(=O)O	PEPTIDE1_2.Thi
Y	Tza	PEPTIDE1_2	CHEMBL1819547	0.0126103136629452	2	N[C@@H](Cc1cscn1)C(=O)O	N[C@@H](Cc1ccc(O)cc1)C(=O)O	PEPTIDE1_2.Tza
Y	X1977	PEPTIDE1_2	CHEMBL1817768	0.0306816711938947	2	N[C@@H](CC1CCCC1)C(=O)O	N[C@@H](Cc1ccc(O)cc1)C(=O)O	PEPTIDE1_2.X1977
Y	X1977	PEPTIDE1_2	CHEMBL1817769	0.0220959478341872	2	N[C@@H](CC1CCCC1)C(=O)O	N[C@@H](Cc1ccc(O)cc1)C(=O)O	PEPTIDE1_2.X1977
Y	X1977	PEPTIDE1_2	CHEMBL1819554	0.297560057705576	2	N[C@@H](CC1CCCC1)C(=O)O	N[C@@H](Cc1ccc(O)cc1)C(=O)O	PEPTIDE1_2.X1977
Y	X274	PEPTIDE1_2	CHEMBL1819552	0.021841620626151	2	CC(C)(C)C[C@H](N)C(=O)O	N[C@@H](Cc1ccc(O)cc1)C(=O)O	PEPTIDE1_2.X274
Y	X409	PEPTIDE1_2	CHEMBL1817766	0.0299438237707505	2	NC1(CCC1)C(=O)O	N[C@@H](Cc1ccc(O)cc1)C(=O)O	PEPTIDE1_2.X409
Y	X409	PEPTIDE1_2	CHEMBL1817767	0.019522633744856	2	NC1(CCC1)C(=O)O	N[C@@H](Cc1ccc(O)cc1)C(=O)O	PEPTIDE1_2.X409
Y	X409	PEPTIDE1_2	CHEMBL1819556	0.253242940265841	2	NC1(CCC1)C(=O)O	N[C@@H](Cc1ccc(O)cc1)C(=O)O	PEPTIDE1_2.X409
Y	X487	PEPTIDE1_2	CHEMBL1817756	0.0907074569789675	2	N[C@@H](Cc1occc1)C(=O)O	N[C@@H](Cc1ccc(O)cc1)C(=O)O	PEPTIDE1_2.X487
Y	X487	PEPTIDE1_2	CHEMBL1817757	0.02372	2	N[C@@H](Cc1occc1)C(=O)O	N[C@@H](Cc1ccc(O)cc1)C(=O)O	PEPTIDE1_2.X487
Y	X487	PEPTIDE1_2	CHEMBL1817758	0.0155591997376189	2	N[C@@H](Cc1occc1)C(=O)O	N[C@@H](Cc1ccc(O)cc1)C(=O)O	PEPTIDE1_2.X487
Y	X487	PEPTIDE1_2	CHEMBL1817759	0.0166748681898067	2	N[C@@H](Cc1occc1)C(=O)O	N[C@@H](Cc1ccc(O)cc1)C(=O)O	PEPTIDE1_2.X487
Y	X487	PEPTIDE1_2	CHEMBL1819550	0.10687091687317	2	N[C@@H](Cc1occc1)C(=O)O	N[C@@H](Cc1ccc(O)cc1)C(=O)O	PEPTIDE1_2.X487
Y	X613	PEPTIDE1_2	CHEMBL1819546	0.0002372	2	N[C@@H](Cc1csc2ccccc12)C(=O)O	N[C@@H](Cc1ccc(O)cc1)C(=O)O	PEPTIDE1_2.X613
Y	X677	PEPTIDE1_2	CHEMBL1817764	0.0326182618261826	2	N[C@@H](Cc1ccsc1)C(=O)O	N[C@@H](Cc1ccc(O)cc1)C(=O)O	PEPTIDE1_2.X677
Y	X677	PEPTIDE1_2	CHEMBL1817765	0.032025923175589	2	N[C@@H](Cc1ccsc1)C(=O)O	N[C@@H](Cc1ccc(O)cc1)C(=O)O	PEPTIDE1_2.X677
Y	X677	PEPTIDE1_2	CHEMBL1819549	0.386760150008153	2	N[C@@H](Cc1ccsc1)C(=O)O	N[C@@H](Cc1ccc(O)cc1)C(=O)O	PEPTIDE1_2.X677
Y	Y	PEPTIDE1_2	CHEMBL1819440	0.343320306846143	2	N[C@@H](Cc1ccc(O)cc1)C(=O)O	N[C@@H](Cc1ccc(O)cc1)C(=O)O	PEPTIDE1_2.Y
Y	Y	PEPTIDE1_2	CHEMBL1819541	1.02153316106804	2	N[C@@H](Cc1ccc(O)cc1)C(=O)O	N[C@@H](Cc1ccc(O)cc1)C(=O)O	PEPTIDE1_2.Y
Y	Y	PEPTIDE1_2	CHEMBL373742	1	2	N[C@@H](Cc1ccc(O)cc1)C(=O)O	N[C@@H](Cc1ccc(O)cc1)C(=O)O	PEPTIDE1_2.Y
am	am	PEPTIDE1_10	CHEMBL1817671	0.0131049723756906	10	N	N	PEPTIDE1_10.am
am	am	PEPTIDE1_10	CHEMBL1817692	0.166748681898067	10	N	N	PEPTIDE1_10.am
am	am	PEPTIDE1_10	CHEMBL1817702	0.264835594261151	10	N	N	PEPTIDE1_10.am
am	am	PEPTIDE1_10	CHEMBL1817703	0.00797176945051252	10	N	N	PEPTIDE1_10.am
am	am	PEPTIDE1_10	CHEMBL1817704	0.624046303604315	10	N	N	PEPTIDE1_10.am
am	am	PEPTIDE1_10	CHEMBL1817705	0.907074569789675	10	N	N	PEPTIDE1_10.am
am	am	PEPTIDE1_10	CHEMBL1817706	1.13248985438052	10	N	N	PEPTIDE1_10.am
am	am	PEPTIDE1_10	CHEMBL1817707	0.414178452942204	10	N	N	PEPTIDE1_10.am
am	am	PEPTIDE1_10	CHEMBL1817708	0.290543851053405	10	N	N	PEPTIDE1_10.am
am	am	PEPTIDE1_10	CHEMBL1817709	0.0988539279016462	10	N	N	PEPTIDE1_10.am
am	am	PEPTIDE1_10	CHEMBL1817749	0.0820193637621024	10	N	N	PEPTIDE1_10.am
am	am	PEPTIDE1_10	CHEMBL1817752	0.172571844307021	10	N	N	PEPTIDE1_10.am
am	am	PEPTIDE1_10	CHEMBL1817753	0.0988539279016462	10	N	N	PEPTIDE1_10.am
am	am	PEPTIDE1_10	CHEMBL1817754	0.238391959798995	10	N	N	PEPTIDE1_10.am
am	am	PEPTIDE1_10	CHEMBL1817755	0.157398805573988	10	N	N	PEPTIDE1_10.am
am	am	PEPTIDE1_10	CHEMBL1817756	0.0907074569789675	10	N	N	PEPTIDE1_10.am
am	am	PEPTIDE1_10	CHEMBL1817757	0.02372	10	N	N	PEPTIDE1_10.am
am	am	PEPTIDE1_10	CHEMBL1817758	0.0155591997376189	10	N	N	PEPTIDE1_10.am
am	am	PEPTIDE1_10	CHEMBL1817759	0.0166748681898067	10	N	N	PEPTIDE1_10.am
am	am	PEPTIDE1_10	CHEMBL1817760	0.0161086587436333	10	N	N	PEPTIDE1_10.am
am	am	PEPTIDE1_10	CHEMBL1817761	0.343320306846143	10	N	N	PEPTIDE1_10.am
am	am	PEPTIDE1_10	CHEMBL1817762	0.0202044293015332	10	N	N	PEPTIDE1_10.am
am	am	PEPTIDE1_10	CHEMBL1817763	0.0170647482014388	10	N	N	PEPTIDE1_10.am
am	am	PEPTIDE1_10	CHEMBL1817764	0.0326182618261826	10	N	N	PEPTIDE1_10.am
am	am	PEPTIDE1_10	CHEMBL1817765	0.032025923175589	10	N	N	PEPTIDE1_10.am
am	am	PEPTIDE1_10	CHEMBL1817766	0.0299438237707505	10	N	N	PEPTIDE1_10.am
am	am	PEPTIDE1_10	CHEMBL1817767	0.019522633744856	10	N	N	PEPTIDE1_10.am
am	am	PEPTIDE1_10	CHEMBL1817768	0.0306816711938947	10	N	N	PEPTIDE1_10.am
am	am	PEPTIDE1_10	CHEMBL1817769	0.0220959478341872	10	N	N	PEPTIDE1_10.am
am	am	PEPTIDE1_10	CHEMBL1817770	0.168645574120156	10	N	N	PEPTIDE1_10.am
am	am	PEPTIDE1_10	CHEMBL1817771	0.0737103791174643	10	N	N	PEPTIDE1_10.am
am	am	PEPTIDE1_10	CHEMBL1817772	0.14894819466248	10	N	N	PEPTIDE1_10.am
am	am	PEPTIDE1_10	CHEMBL1819440	0.343320306846143	10	N	N	PEPTIDE1_10.am
am	am	PEPTIDE1_10	CHEMBL1819441	1.55591997376189	10	N	N	PEPTIDE1_10.am
am	am	PEPTIDE1_10	CHEMBL1819540	1.68645574120156	10	N	N	PEPTIDE1_10.am
am	am	PEPTIDE1_10	CHEMBL1819541	1.02153316106804	10	N	N	PEPTIDE1_10.am
am	am	PEPTIDE1_10	CHEMBL1819542	0.879821958456973	10	N	N	PEPTIDE1_10.am
am	am	PEPTIDE1_10	CHEMBL1819543	0.479288745201051	10	N	N	PEPTIDE1_10.am
am	am	PEPTIDE1_10	CHEMBL1819544	0.000463797587157578	10	N	N	PEPTIDE1_10.am
am	am	PEPTIDE1_10	CHEMBL1819545	0.00797176945051252	10	N	N	PEPTIDE1_10.am
am	am	PEPTIDE1_10	CHEMBL1819546	0.0002372	10	N	N	PEPTIDE1_10.am
am	am	PEPTIDE1_10	CHEMBL1819547	0.0126103136629452	10	N	N	PEPTIDE1_10.am
am	am	PEPTIDE1_10	CHEMBL1819548	0.440482822655525	10	N	N	PEPTIDE1_10.am
am	am	PEPTIDE1_10	CHEMBL1819549	0.386760150008153	10	N	N	PEPTIDE1_10.am
am	am	PEPTIDE1_10	CHEMBL1819550	0.10687091687317	10	N	N	PEPTIDE1_10.am
am	am	PEPTIDE1_10	CHEMBL1819551	0.0002372	10	N	N	PEPTIDE1_10.am
am	am	PEPTIDE1_10	CHEMBL1819552	0.021841620626151	10	N	N	PEPTIDE1_10.am
am	am	PEPTIDE1_10	CHEMBL1819553	0.0185384915982806	10	N	N	PEPTIDE1_10.am
am	am	PEPTIDE1_10	CHEMBL1819554	0.297560057705576	10	N	N	PEPTIDE1_10.am
am	am	PEPTIDE1_10	CHEMBL1819555	0.946528332003192	10	N	N	PEPTIDE1_10.am
am	am	PEPTIDE1_10	CHEMBL1819556	0.253242940265841	10	N	N	PEPTIDE1_10.am
am	am	PEPTIDE1_10	CHEMBL373742	1	10	N	N	PEPTIDE1_10.am
