## Supplementary material for "PepSeA: Peptide Sequence Alignment and Visualization Tools to Enable Lead Optimization": vasopressin_dataset.csv

compound_chembl_id	assay_chembl_id	standard_value	canonical_smiles	standard_type	uM_value	standard_units	assay_description	assay_organism	assay_type	target_chembl_id	organism	pref_name	symbol	helm_notation	merck_HELM	HELM	ID
CHEMBL373742	CHEMBL1819839	0.2372	N=C(N)NCCC[C@H](NC(=O)[C@@H]1CCCN1C(=O)[C@@H]1CSSC[C@H](N)C(=O)N[C@@H](Cc2ccc(O)cc2)C(=O)N[C@@H](Cc2ccccc2)C(=O)N[C@@H](CCC(N)=O)C(=O)N[C@@H](CC(N)=O)C(=O)N1)C(=O)NCC(N)=O	EC50	0.00, 0.00	nM	Agonist activity at recombinant human vasopressin V1a receptor expressed in HEK293 cells by luciferase reporter gene assay	Homo sapiens	F	CHEMBL1889	Homo sapiens	Vasopressin V1a receptor	AVPR1A	PEPTIDE1{C.Y.F.Q.N.C.P.R.G.[am]}$PEPTIDE1,PEPTIDE1,6:R3-1:R3$$$	PEPTIDE1{C.Y.F.Q.N.C.P.R.G.[NH2]}$PEPTIDE1,PEPTIDE1,6:R3-1:R3$$$	PEPTIDE1{C.Y.F.Q.N.C.P.R.G.[am]}$PEPTIDE1,PEPTIDE1,6:R3-1:R3$$$	CHEMBL373742
CHEMBL1819440	CHEMBL1819839	0.6909	NCCC[C@H](NC(=O)[C@@H]1CCCN1C(=O)[C@@H]1CSSC[C@H](N)C(=O)N[C@@H](Cc2ccc(O)cc2)C(=O)N[C@@H](Cc2ccccc2)C(=O)N[C@@H](CCC(N)=O)C(=O)N[C@@H](CC(N)=O)C(=O)N1)C(=O)NCC(N)=O	EC50	0.00, 0.00	nM	Agonist activity at recombinant human vasopressin V1a receptor expressed in HEK293 cells by luciferase reporter gene assay	Homo sapiens	F	CHEMBL1889	Homo sapiens	Vasopressin V1a receptor	AVPR1A	PEPTIDE1{C.Y.F.Q.N.C.P.[Orn].G.[am]}$PEPTIDE1,PEPTIDE1,6:R3-1:R3$$$	PEPTIDE1{C.Y.F.Q.N.C.P.[Orn].G.[NH2]}$PEPTIDE1,PEPTIDE1,6:R3-1:R3$$$	PEPTIDE1{C.Y.F.Q.N.C.P.[Orn].G.[am]}$PEPTIDE1,PEPTIDE1,6:R3-1:R3$$$	CHEMBL1819440
CHEMBL1819441	CHEMBL1819839	0.15245	N=C(N)NCCC[C@H](NC(=O)[C@@H]1CCCN1C(=O)[C@@H]1CSSC[C@H](N)C(=O)N[C@@H](Cc2ccccc2)C(=O)N[C@@H](Cc2ccccc2)C(=O)N[C@@H](CCC(N)=O)C(=O)N[C@@H](CC(N)=O)C(=O)N1)C(=O)NCC(N)=O	EC50	0.00, 0.00	nM	Agonist activity at recombinant human vasopressin V1a receptor expressed in HEK293 cells by luciferase reporter gene assay	Homo sapiens	F	CHEMBL1889	Homo sapiens	Vasopressin V1a receptor	AVPR1A	PEPTIDE1{C.F.F.Q.N.C.P.R.G.[am]}$PEPTIDE1,PEPTIDE1,6:R3-1:R3$$$	PEPTIDE1{C.F.F.Q.N.C.P.R.G.[NH2]}$PEPTIDE1,PEPTIDE1,6:R3-1:R3$$$	PEPTIDE1{C.F.F.Q.N.C.P.R.G.[am]}$PEPTIDE1,PEPTIDE1,6:R3-1:R3$$$	CHEMBL1819441
CHEMBL1819540	CHEMBL1819839	0.14065	NCCC[C@H](NC(=O)[C@@H]1CCCN1C(=O)[C@@H]1CSSC[C@H](N)C(=O)N[C@@H](Cc2ccccc2)C(=O)N[C@@H](Cc2ccccc2)C(=O)N[C@@H](CCC(N)=O)C(=O)N[C@@H](CC(N)=O)C(=O)N1)C(=O)NCC(N)=O	EC50	0.00, 0.00	nM	Agonist activity at recombinant human vasopressin V1a receptor expressed in HEK293 cells by luciferase reporter gene assay	Homo sapiens	F	CHEMBL1889	Homo sapiens	Vasopressin V1a receptor	AVPR1A	PEPTIDE1{C.F.F.Q.N.C.P.[Orn].G.[am]}$PEPTIDE1,PEPTIDE1,6:R3-1:R3$$$	PEPTIDE1{C.F.F.Q.N.C.P.[Orn].G.[NH2]}$PEPTIDE1,PEPTIDE1,6:R3-1:R3$$$	PEPTIDE1{C.F.F.Q.N.C.P.[Orn].G.[am]}$PEPTIDE1,PEPTIDE1,6:R3-1:R3$$$	CHEMBL1819540
CHEMBL1819541	CHEMBL1819839	0.2322	CC[C@H](C)[C@@H]1NC(=O)[C@H](Cc2ccc(O)cc2)NC(=O)[C@@H](N)CSSC[C@@H](C(=O)N2CCC[C@H]2C(=O)N[C@@H](CCCN)C(=O)NCC(N)=O)NC(=O)[C@H](CC(N)=O)NC(=O)[C@H](CCC(N)=O)NC1=O	EC50	0.00, 0.00	nM	Agonist activity at recombinant human vasopressin V1a receptor expressed in HEK293 cells by luciferase reporter gene assay	Homo sapiens	F	CHEMBL1889	Homo sapiens	Vasopressin V1a receptor	AVPR1A	PEPTIDE1{C.Y.I.Q.N.C.P.[Orn].G.[am]}$PEPTIDE1,PEPTIDE1,6:R3-1:R3$$$	PEPTIDE1{C.Y.I.Q.N.C.P.[Orn].G.[NH2]}$PEPTIDE1,PEPTIDE1,6:R3-1:R3$$$	PEPTIDE1{C.Y.I.Q.N.C.P.[Orn].G.[am]}$PEPTIDE1,PEPTIDE1,6:R3-1:R3$$$	CHEMBL1819541
CHEMBL1819542	CHEMBL1819839	0.2696	CC[C@H](C)[C@@H]1NC(=O)[C@H](Cc2ccccc2)NC(=O)[C@@H](N)CSSC[C@@H](C(=O)N2CCC[C@H]2C(=O)N[C@@H](CCCN)C(=O)NCC(N)=O)NC(=O)[C@H](CC(N)=O)NC(=O)[C@H](CCC(N)=O)NC1=O	EC50	0.00, 0.00	nM	Agonist activity at recombinant human vasopressin V1a receptor expressed in HEK293 cells by luciferase reporter gene assay	Homo sapiens	F	CHEMBL1889	Homo sapiens	Vasopressin V1a receptor	AVPR1A	PEPTIDE1{C.F.I.Q.N.C.P.[Orn].G.[am]}$PEPTIDE1,PEPTIDE1,6:R3-1:R3$$$	PEPTIDE1{C.F.I.Q.N.C.P.[Orn].G.[NH2]}$PEPTIDE1,PEPTIDE1,6:R3-1:R3$$$	PEPTIDE1{C.F.I.Q.N.C.P.[Orn].G.[am]}$PEPTIDE1,PEPTIDE1,6:R3-1:R3$$$	CHEMBL1819542
CHEMBL1819543	CHEMBL1819839	0.4949	CC[C@H](C)[C@@H]1NC(=O)[C@H](Cc2ccccc2)NC(=O)[C@@H](N)CSSC[C@@H](C(=O)N2CCC[C@H]2C(=O)N[C@@H](CCN)C(=O)NCC(N)=O)NC(=O)[C@H](CC(N)=O)NC(=O)[C@H](CCC(N)=O)NC1=O	EC50	0.00, 0.00	nM	Agonist activity at recombinant human vasopressin V1a receptor expressed in HEK293 cells by luciferase reporter gene assay	Homo sapiens	F	CHEMBL1889	Homo sapiens	Vasopressin V1a receptor	AVPR1A	PEPTIDE1{C.F.I.Q.N.C.P.[Dab].G.[am]}$PEPTIDE1,PEPTIDE1,6:R3-1:R3$$$	PEPTIDE1{C.F.I.Q.N.C.P.[Dab].G.[NH2]}$PEPTIDE1,PEPTIDE1,6:R3-1:R3$$$	PEPTIDE1{C.F.I.Q.N.C.P.[Dab].G.[am]}$PEPTIDE1,PEPTIDE1,6:R3-1:R3$$$	CHEMBL1819543
CHEMBL1819544	CHEMBL1819839	511.43	CC[C@H](C)[C@@H]1NC(=O)[C@H](Cc2cnc[nH]2)NC(=O)[C@@H](N)CSSC[C@@H](C(=O)N2CCC[C@H]2C(=O)N[C@@H](CCN)C(=O)NCC(N)=O)NC(=O)[C@H](CC(N)=O)NC(=O)[C@H](CCC(N)=O)NC1=O	EC50	0.00, 0.51	nM	Agonist activity at recombinant human vasopressin V1a receptor expressed in HEK293 cells by luciferase reporter gene assay	Homo sapiens	F	CHEMBL1889	Homo sapiens	Vasopressin V1a receptor	AVPR1A	PEPTIDE1{C.H.I.Q.N.C.P.[Dab].G.[am]}$PEPTIDE1,PEPTIDE1,6:R3-1:R3$$$	PEPTIDE1{C.H.I.Q.N.C.P.[Dab].G.[NH2]}$PEPTIDE1,PEPTIDE1,6:R3-1:R3$$$	PEPTIDE1{C.H.I.Q.N.C.P.[Dab].G.[am]}$PEPTIDE1,PEPTIDE1,6:R3-1:R3$$$	CHEMBL1819544
CHEMBL1819545	CHEMBL1819839	29.755	CC[C@H](C)[C@@H]1NC(=O)[C@H](Cc2cccnc2)NC(=O)[C@@H](N)CSSC[C@@H](C(=O)N2CCC[C@H]2C(=O)N[C@@H](CCN)C(=O)NCC(N)=O)NC(=O)[C@H](CC(N)=O)NC(=O)[C@H](CCC(N)=O)NC1=O	EC50	0.00, 0.03	nM	Agonist activity at recombinant human vasopressin V1a receptor expressed in HEK293 cells by luciferase reporter gene assay	Homo sapiens	F	CHEMBL1889	Homo sapiens	Vasopressin V1a receptor	AVPR1A	PEPTIDE1{C.[3-Pal].I.Q.N.C.P.[Dab].G.[am]}$PEPTIDE1,PEPTIDE1,6:R3-1:R3$$$	PEPTIDE1{C.[3Pal].I.Q.N.C.P.[Dab].G.[NH2]}$PEPTIDE1,PEPTIDE1,6:R3-1:R3$$$	PEPTIDE1{C.[3-Pal].I.Q.N.C.P.[Dab].G.[am]}$PEPTIDE1,PEPTIDE1,6:R3-1:R3$$$	CHEMBL1819545
CHEMBL1819546	CHEMBL1819839	1000	CC[C@H](C)[C@@H]1NC(=O)[C@H](Cc2csc3ccccc23)NC(=O)[C@@H](N)CSSC[C@@H](C(=O)N2CCC[C@H]2C(=O)N[C@@H](CCN)C(=O)NCC(N)=O)NC(=O)[C@H](CC(N)=O)NC(=O)[C@H](CCC(N)=O)NC1=O	EC50	1.00	nM	Agonist activity at recombinant human vasopressin V1a receptor expressed in HEK293 cells by luciferase reporter gene assay	Homo sapiens	F	CHEMBL1889	Homo sapiens	Vasopressin V1a receptor	AVPR1A	PEPTIDE1{C.[X613].I.Q.N.C.P.[Dab].G.[am]}$PEPTIDE1,PEPTIDE1,6:R3-1:R3$$$	PEPTIDE1{C.[STrp].I.Q.N.C.P.[Dab].G.[NH2]}$PEPTIDE1,PEPTIDE1,6:R3-1:R3$$$	PEPTIDE1{C.[X613].I.Q.N.C.P.[Dab].G.[am]}$PEPTIDE1,PEPTIDE1,6:R3-1:R3$$$	CHEMBL1819546
CHEMBL1819547	CHEMBL1819839	18.81	CC[C@H](C)[C@@H]1NC(=O)[C@H](Cc2cscn2)NC(=O)[C@@H](N)CSSC[C@@H](C(=O)N2CCC[C@H]2C(=O)N[C@@H](CCN)C(=O)NCC(N)=O)NC(=O)[C@H](CC(N)=O)NC(=O)[C@H](CCC(N)=O)NC1=O	EC50	0.00, 0.02	nM	Agonist activity at recombinant human vasopressin V1a receptor expressed in HEK293 cells by luciferase reporter gene assay	Homo sapiens	F	CHEMBL1889	Homo sapiens	Vasopressin V1a receptor	AVPR1A	PEPTIDE1{C.[Tza].I.Q.N.C.P.[Dab].G.[am]}$PEPTIDE1,PEPTIDE1,6:R3-1:R3$$$	PEPTIDE1{C.[Tza].I.Q.N.C.P.[Dab].G.[NH2]}$PEPTIDE1,PEPTIDE1,6:R3-1:R3$$$	PEPTIDE1{C.[Tza].I.Q.N.C.P.[Dab].G.[am]}$PEPTIDE1,PEPTIDE1,6:R3-1:R3$$$	CHEMBL1819547
CHEMBL1819548	CHEMBL1819839	0.5385	CC[C@H](C)[C@@H]1NC(=O)[C@H](Cc2cccs2)NC(=O)[C@@H](N)CSSC[C@@H](C(=O)N2CCC[C@H]2C(=O)N[C@@H](CCN)C(=O)NCC(N)=O)NC(=O)[C@H](CC(N)=O)NC(=O)[C@H](CCC(N)=O)NC1=O	EC50	0.00, 0.00	nM	Agonist activity at recombinant human vasopressin V1a receptor expressed in HEK293 cells by luciferase reporter gene assay	Homo sapiens	F	CHEMBL1889	Homo sapiens	Vasopressin V1a receptor	AVPR1A	PEPTIDE1{C.[Thi].I.Q.N.C.P.[Dab].G.[am]}$PEPTIDE1,PEPTIDE1,6:R3-1:R3$$$	PEPTIDE1{C.[Thi].I.Q.N.C.P.[Dab].G.[NH2]}$PEPTIDE1,PEPTIDE1,6:R3-1:R3$$$	PEPTIDE1{C.[Thi].I.Q.N.C.P.[Dab].G.[am]}$PEPTIDE1,PEPTIDE1,6:R3-1:R3$$$	CHEMBL1819548
CHEMBL1819549	CHEMBL1819839	0.6133	CC[C@H](C)[C@@H]1NC(=O)[C@H](Cc2ccsc2)NC(=O)[C@@H](N)CSSC[C@@H](C(=O)N2CCC[C@H]2C(=O)N[C@@H](CCN)C(=O)NCC(N)=O)NC(=O)[C@H](CC(N)=O)NC(=O)[C@H](CCC(N)=O)NC1=O	EC50	0.00, 0.00	nM	Agonist activity at recombinant human vasopressin V1a receptor expressed in HEK293 cells by luciferase reporter gene assay	Homo sapiens	F	CHEMBL1889	Homo sapiens	Vasopressin V1a receptor	AVPR1A	PEPTIDE1{C.[X677].I.Q.N.C.P.[Dab].G.[am]}$PEPTIDE1,PEPTIDE1,6:R3-1:R3$$$	PEPTIDE1{C.[ArgNO27].I.Q.N.C.P.[Dab].G.[NH2]}$PEPTIDE1,PEPTIDE1,6:R3-1:R3$$$	PEPTIDE1{C.[X677].I.Q.N.C.P.[Dab].G.[am]}$PEPTIDE1,PEPTIDE1,6:R3-1:R3$$$	CHEMBL1819549
CHEMBL1819550	CHEMBL1819839	2.2195	CC[C@H](C)[C@@H]1NC(=O)[C@H](Cc2ccco2)NC(=O)[C@@H](N)CSSC[C@@H](C(=O)N2CCC[C@H]2C(=O)N[C@@H](CCN)C(=O)NCC(N)=O)NC(=O)[C@H](CC(N)=O)NC(=O)[C@H](CCC(N)=O)NC1=O	EC50	0.00, 0.00	nM	Agonist activity at recombinant human vasopressin V1a receptor expressed in HEK293 cells by luciferase reporter gene assay	Homo sapiens	F	CHEMBL1889	Homo sapiens	Vasopressin V1a receptor	AVPR1A	PEPTIDE1{C.[X487].I.Q.N.C.P.[Dab].G.[am]}$PEPTIDE1,PEPTIDE1,6:R3-1:R3$$$	PEPTIDE1{C.[Furan].I.Q.N.C.P.[Dab].G.[NH2]}$PEPTIDE1,PEPTIDE1,6:R3-1:R3$$$	PEPTIDE1{C.[X487].I.Q.N.C.P.[Dab].G.[am]}$PEPTIDE1,PEPTIDE1,6:R3-1:R3$$$	CHEMBL1819550
CHEMBL1819551	CHEMBL1819839	1000	CC[C@H](C)[C@@H]1NC(=O)[C@H](C)NC(=O)[C@@H](N)CSSC[C@@H](C(=O)N2CCC[C@H]2C(=O)N[C@@H](CCN)C(=O)NCC(N)=O)NC(=O)[C@H](CC(N)=O)NC(=O)[C@H](CCC(N)=O)NC1=O	EC50	1.00	nM	Agonist activity at recombinant human vasopressin V1a receptor expressed in HEK293 cells by luciferase reporter gene assay	Homo sapiens	F	CHEMBL1889	Homo sapiens	Vasopressin V1a receptor	AVPR1A	PEPTIDE1{C.A.I.Q.N.C.P.[Dab].G.[am]}$PEPTIDE1,PEPTIDE1,6:R3-1:R3$$$	PEPTIDE1{C.A.I.Q.N.C.P.[Dab].G.[NH2]}$PEPTIDE1,PEPTIDE1,6:R3-1:R3$$$	PEPTIDE1{C.A.I.Q.N.C.P.[Dab].G.[am]}$PEPTIDE1,PEPTIDE1,6:R3-1:R3$$$	CHEMBL1819551
CHEMBL1819552	CHEMBL1819839	10.86	CC[C@H](C)[C@@H]1NC(=O)[C@H](CC(C)(C)C)NC(=O)[C@@H](N)CSSC[C@@H](C(=O)N2CCC[C@H]2C(=O)N[C@@H](CCN)C(=O)NCC(N)=O)NC(=O)[C@H](CC(N)=O)NC(=O)[C@H](CCC(N)=O)NC1=O	EC50	0.00, 0.01	nM	Agonist activity at recombinant human vasopressin V1a receptor expressed in HEK293 cells by luciferase reporter gene assay	Homo sapiens	F	CHEMBL1889	Homo sapiens	Vasopressin V1a receptor	AVPR1A	PEPTIDE1{C.[X274].I.Q.N.C.P.[Dab].G.[am]}$PEPTIDE1,PEPTIDE1,6:R3-1:R3$$$	PEPTIDE1{C.[Tba].I.Q.N.C.P.[Dab].G.[NH2]}$PEPTIDE1,PEPTIDE1,6:R3-1:R3$$$	PEPTIDE1{C.[X274].I.Q.N.C.P.[Dab].G.[am]}$PEPTIDE1,PEPTIDE1,6:R3-1:R3$$$	CHEMBL1819552
CHEMBL1819553	CHEMBL1819839	12.795	CC[C@H](C)[C@@H]1NC(=O)[C@H](CC(C)C)NC(=O)[C@@H](N)CSSC[C@@H](C(=O)N2CCC[C@H]2C(=O)N[C@@H](CCN)C(=O)NCC(N)=O)NC(=O)[C@H](CC(N)=O)NC(=O)[C@H](CCC(N)=O)NC1=O	EC50	0.00, 0.01	nM	Agonist activity at recombinant human vasopressin V1a receptor expressed in HEK293 cells by luciferase reporter gene assay	Homo sapiens	F	CHEMBL1889	Homo sapiens	Vasopressin V1a receptor	AVPR1A	PEPTIDE1{C.L.I.Q.N.C.P.[Dab].G.[am]}$PEPTIDE1,PEPTIDE1,6:R3-1:R3$$$	PEPTIDE1{C.L.I.Q.N.C.P.[Dab].G.[NH2]}$PEPTIDE1,PEPTIDE1,6:R3-1:R3$$$	PEPTIDE1{C.L.I.Q.N.C.P.[Dab].G.[am]}$PEPTIDE1,PEPTIDE1,6:R3-1:R3$$$	CHEMBL1819553
CHEMBL1819554	CHEMBL1819839	0.79715	CC[C@H](C)[C@@H]1NC(=O)[C@H](CC2CCCC2)NC(=O)[C@@H](N)CSSC[C@@H](C(=O)N2CCC[C@H]2C(=O)N[C@@H](CCN)C(=O)NCC(N)=O)NC(=O)[C@H](CC(N)=O)NC(=O)[C@H](CCC(N)=O)NC1=O	EC50	0.00, 0.00	nM	Agonist activity at recombinant human vasopressin V1a receptor expressed in HEK293 cells by luciferase reporter gene assay	Homo sapiens	F	CHEMBL1889	Homo sapiens	Vasopressin V1a receptor	AVPR1A	PEPTIDE1{C.[X1977].I.Q.N.C.P.[Dab].G.[am]}$PEPTIDE1,PEPTIDE1,6:R3-1:R3$$$	PEPTIDE1{C.[Acc6977].I.Q.N.C.P.[Dab].G.[NH2]}$PEPTIDE1,PEPTIDE1,6:R3-1:R3$$$	PEPTIDE1{C.[X1977].I.Q.N.C.P.[Dab].G.[am]}$PEPTIDE1,PEPTIDE1,6:R3-1:R3$$$	CHEMBL1819554
CHEMBL1819555	CHEMBL1819839	0.2506	CC[C@H](C)[C@@H]1NC(=O)[C@H](CC2CCCCC2)NC(=O)[C@@H](N)CSSC[C@@H](C(=O)N2CCC[C@H]2C(=O)N[C@@H](CCN)C(=O)NCC(N)=O)NC(=O)[C@H](CC(N)=O)NC(=O)[C@H](CCC(N)=O)NC1=O	EC50	0.00, 0.00	nM	Agonist activity at recombinant human vasopressin V1a receptor expressed in HEK293 cells by luciferase reporter gene assay	Homo sapiens	F	CHEMBL1889	Homo sapiens	Vasopressin V1a receptor	AVPR1A	PEPTIDE1{C.[Cha].I.Q.N.C.P.[Dab].G.[am]}$PEPTIDE1,PEPTIDE1,6:R3-1:R3$$$	PEPTIDE1{C.[Cha].I.Q.N.C.P.[Dab].G.[NH2]}$PEPTIDE1,PEPTIDE1,6:R3-1:R3$$$	PEPTIDE1{C.[Cha].I.Q.N.C.P.[Dab].G.[am]}$PEPTIDE1,PEPTIDE1,6:R3-1:R3$$$	CHEMBL1819555
CHEMBL1819556	CHEMBL1819839	0.93665	CC[C@H](C)[C@@H]1NC(=O)C2(CCC2)NC(=O)[C@@H](N)CSSC[C@@H](C(=O)N2CCC[C@H]2C(=O)N[C@@H](CCN)C(=O)NCC(N)=O)NC(=O)[C@H](CC(N)=O)NC(=O)[C@H](CCC(N)=O)NC1=O	EC50	0.00, 0.00	nM	Agonist activity at recombinant human vasopressin V1a receptor expressed in HEK293 cells by luciferase reporter gene assay	Homo sapiens	F	CHEMBL1889	Homo sapiens	Vasopressin V1a receptor	AVPR1A	PEPTIDE1{C.[X409].I.Q.N.C.P.[Dab].G.[am]}$PEPTIDE1,PEPTIDE1,6:R3-1:R3$$$	PEPTIDE1{C.[Acc4].I.Q.N.C.P.[Dab].G.[NH2]}$PEPTIDE1,PEPTIDE1,6:R3-1:R3$$$	PEPTIDE1{C.[X409].I.Q.N.C.P.[Dab].G.[am]}$PEPTIDE1,PEPTIDE1,6:R3-1:R3$$$	CHEMBL1819556
CHEMBL1817692	CHEMBL1819839	1.4225	CC[C@H](C)[C@@H]1NC(=O)[C@H](Cc2ccccc2)NC(=O)[C@@H](N)CSSC[C@@H](C(=O)N2CCC[C@H]2C(=O)N[C@@H](CCCN)C(=O)NCC(N)=O)NC(=O)[C@H](CC(N)=O)NC(=O)[C@H](CC(N)=O)NC1=O	EC50	0.00, 0.00	nM	Agonist activity at recombinant human vasopressin V1a receptor expressed in HEK293 cells by luciferase reporter gene assay	Homo sapiens	F	CHEMBL1889	Homo sapiens	Vasopressin V1a receptor	AVPR1A	PEPTIDE1{C.F.I.N.N.C.P.[Orn].G.[am]}$PEPTIDE1,PEPTIDE1,6:R3-1:R3$$$	PEPTIDE1{C.F.I.N.N.C.P.[Orn].G.[NH2]}$PEPTIDE1,PEPTIDE1,6:R3-1:R3$$$	PEPTIDE1{C.F.I.N.N.C.P.[Orn].G.[am]}$PEPTIDE1,PEPTIDE1,6:R3-1:R3$$$	CHEMBL1817692
CHEMBL1817702	CHEMBL1819839	0.89565	CC[C@H](C)[C@@H]1NC(=O)[C@H](Cc2ccccc2)NC(=O)[C@@H](N)CSSC[C@@H](C(=O)N2CCC[C@H]2C(=O)N[C@@H](CCCN)C(=O)NCC(N)=O)NC(=O)[C@H](CC(N)=O)NC(=O)[C@H](CCCC(N)=O)NC1=O	EC50	0.00, 0.00	nM	Agonist activity at recombinant human vasopressin V1a receptor expressed in HEK293 cells by luciferase reporter gene assay	Homo sapiens	F	CHEMBL1889	Homo sapiens	Vasopressin V1a receptor	AVPR1A	PEPTIDE1{[am]}|PEPTIDE2{C.F.I.[Aad].N.C.P.[Orn].G.[am]}$PEPTIDE2,PEPTIDE2,6:R3-1:R3|PEPTIDE2,PEPTIDE1,4:R3-1:R1$$$	PEPTIDE1{[NH2]}|PEPTIDE2{C.F.I.[hE].N.C.P.[Orn].G.[am]}$PEPTIDE2,PEPTIDE2,6:R3-1:R3|PEPTIDE2,PEPTIDE1,4:R3-1:R1$$$	PEPTIDE1{[am]}|PEPTIDE2{C.F.I.[Aad].N.C.P.[Orn].G.[am]}$PEPTIDE2,PEPTIDE2,6:R3-1:R3|PEPTIDE2,PEPTIDE1,4:R3-1:R1$$$	CHEMBL1817702
CHEMBL1817703	CHEMBL1819839	29.755	CC[C@H](C)[C@@H]1NC(=O)[C@H](Cc2ccccc2)NC(=O)[C@@H](N)CSSC[C@@H](C(=O)N2CCC[C@H]2C(=O)N[C@@H](CN)C(=O)NCC(N)=O)NC(=O)[C@H](CC(N)=O)NC(=O)[C@H](CCC(N)=O)NC1=O	EC50	0.00, 0.03	nM	Agonist activity at recombinant human vasopressin V1a receptor expressed in HEK293 cells by luciferase reporter gene assay	Homo sapiens	F	CHEMBL1889	Homo sapiens	Vasopressin V1a receptor	AVPR1A	PEPTIDE1{C.F.I.Q.N.C.P.[Dpr].G.[am]}$PEPTIDE1,PEPTIDE1,6:R3-1:R3$$$	PEPTIDE1{C.F.I.Q.N.C.P.[db2Dap].G.[NH2]}$PEPTIDE1,PEPTIDE1,6:R3-1:R3$$$	PEPTIDE1{C.F.I.Q.N.C.P.[Dpr].G.[am]}$PEPTIDE1,PEPTIDE1,6:R3-1:R3$$$	CHEMBL1817703
CHEMBL1817704	CHEMBL1819839	0.3801	CC[C@H](C)[C@@H]1NC(=O)[C@H](Cc2ccccc2)NC(=O)[C@@H](N)CSSC[C@@H](C(=O)N2CCC[C@H]2C(=O)N[C@@H](CCCNC(C)C)C(=O)NCC(N)=O)NC(=O)[C@H](CC(N)=O)NC(=O)[C@H](CCC(N)=O)NC1=O	EC50	0.00, 0.00	nM	Agonist activity at recombinant human vasopressin V1a receptor expressed in HEK293 cells by luciferase reporter gene assay	Homo sapiens	F	CHEMBL1889	Homo sapiens	Vasopressin V1a receptor	AVPR1A	PEPTIDE1{C.F.I.Q.N.C.P.[X1968].G.[am]}$PEPTIDE1,PEPTIDE1,6:R3-1:R3$$$	PEPTIDE1{C.F.I.Q.N.C.P.[Acc6968].G.[NH2]}$PEPTIDE1,PEPTIDE1,6:R3-1:R3$$$	PEPTIDE1{C.F.I.Q.N.C.P.[X1968].G.[am]}$PEPTIDE1,PEPTIDE1,6:R3-1:R3$$$	CHEMBL1817704
CHEMBL1817705	CHEMBL1819839	0.2615	CC[C@H](C)[C@@H]1NC(=O)[C@H](Cc2ccccc2)NC(=O)[C@@H](N)CSSC[C@@H](C(=O)N2CCC[C@H]2C(=O)N[C@@H](CCCNC)C(=O)NCC(N)=O)NC(=O)[C@H](CC(N)=O)NC(=O)[C@H](CCC(N)=O)NC1=O	EC50	0.00, 0.00	nM	Agonist activity at recombinant human vasopressin V1a receptor expressed in HEK293 cells by luciferase reporter gene assay	Homo sapiens	F	CHEMBL1889	Homo sapiens	Vasopressin V1a receptor	AVPR1A	PEPTIDE1{C.F.I.Q.N.C.P.[X356].G.[am]}$PEPTIDE1,PEPTIDE1,6:R3-1:R3$$$	PEPTIDE1{C.F.I.Q.N.C.P.[Phe4F56].G.[NH2]}$PEPTIDE1,PEPTIDE1,6:R3-1:R3$$$	PEPTIDE1{C.F.I.Q.N.C.P.[X356].G.[am]}$PEPTIDE1,PEPTIDE1,6:R3-1:R3$$$	CHEMBL1817705
CHEMBL1817706	CHEMBL1819839	0.20945	CCCNCCC[C@H](NC(=O)[C@@H]1CCCN1C(=O)[C@@H]1CSSC[C@H](N)C(=O)N[C@@H](Cc2ccccc2)C(=O)N[C@@H]([C@@H](C)CC)C(=O)N[C@@H](CCC(N)=O)C(=O)N[C@@H](CC(N)=O)C(=O)N1)C(=O)NCC(N)=O	EC50	0.00, 0.00	nM	Agonist activity at recombinant human vasopressin V1a receptor expressed in HEK293 cells by luciferase reporter gene assay	Homo sapiens	F	CHEMBL1889	Homo sapiens	Vasopressin V1a receptor	AVPR1A	PEPTIDE1{C.F.I.Q.N.C.P.[X1976].G.[am]}$PEPTIDE1,PEPTIDE1,6:R3-1:R3$$$	PEPTIDE1{C.F.I.Q.N.C.P.[Acc6976].G.[NH2]}$PEPTIDE1,PEPTIDE1,6:R3-1:R3$$$	PEPTIDE1{C.F.I.Q.N.C.P.[X1976].G.[am]}$PEPTIDE1,PEPTIDE1,6:R3-1:R3$$$	CHEMBL1817706
CHEMBL1817707	CHEMBL1819839	0.5727	CCNCCC[C@H](NC(=O)[C@@H]1CCCN1C(=O)[C@@H]1CSSC[C@H](N)C(=O)N[C@@H](Cc2ccccc2)C(=O)N[C@@H]([C@@H](C)CC)C(=O)N[C@@H](CCC(N)=O)C(=O)N[C@@H](CC(N)=O)C(=O)N1)C(=O)NCC(N)=O	EC50	0.00, 0.00	nM	Agonist activity at recombinant human vasopressin V1a receptor expressed in HEK293 cells by luciferase reporter gene assay	Homo sapiens	F	CHEMBL1889	Homo sapiens	Vasopressin V1a receptor	AVPR1A	PEPTIDE1{C.F.I.Q.N.C.P.[X2054].G.[am]}$PEPTIDE1,PEPTIDE1,6:R3-1:R3$$$	PEPTIDE1{C.F.I.Q.N.C.P.[X2054].G.[NH2]}$PEPTIDE1,PEPTIDE1,6:R3-1:R3$$$	PEPTIDE1{C.F.I.Q.N.C.P.[X2054].G.[am]}$PEPTIDE1,PEPTIDE1,6:R3-1:R3$$$	CHEMBL1817707
CHEMBL1817708	CHEMBL1819839	0.8164	CC[C@H](C)[C@@H]1NC(=O)[C@H](Cc2ccccc2)NC(=O)[C@@H](N)CSSC[C@@H](C(=O)N2CCC[C@H]2C(=O)N[C@@H](CCCNCCC(C)C)C(=O)NCC(N)=O)NC(=O)[C@H](CC(N)=O)NC(=O)[C@H](CCC(N)=O)NC1=O	EC50	0.00, 0.00	nM	Agonist activity at recombinant human vasopressin V1a receptor expressed in HEK293 cells by luciferase reporter gene assay	Homo sapiens	F	CHEMBL1889	Homo sapiens	Vasopressin V1a receptor	AVPR1A	PEPTIDE1{C.F.I.Q.N.C.P.[X2040].G.[am]}$PEPTIDE1,PEPTIDE1,6:R3-1:R3$$$	PEPTIDE1{C.F.I.Q.N.C.P.[NEtG0].G.[NH2]}$PEPTIDE1,PEPTIDE1,6:R3-1:R3$$$	PEPTIDE1{C.F.I.Q.N.C.P.[X2040].G.[am]}$PEPTIDE1,PEPTIDE1,6:R3-1:R3$$$	CHEMBL1817708
CHEMBL1817709	CHEMBL1819839	2.3995	CC[C@H](C)[C@@H]1NC(=O)[C@H](Cc2ccccc2)NC(=O)[C@@H](N)CSSC[C@@H](C(=O)N2CCC[C@H]2C(=O)N[C@@H](CCCNC(C)C)C(=O)NCC(N)=O)NC(=O)[C@H](CC(N)=O)NC(=O)[C@H](CCCC(N)=O)NC1=O	EC50	0.00, 0.00	nM	Agonist activity at recombinant human vasopressin V1a receptor expressed in HEK293 cells by luciferase reporter gene assay	Homo sapiens	F	CHEMBL1889	Homo sapiens	Vasopressin V1a receptor	AVPR1A	PEPTIDE1{[am]}|PEPTIDE2{C.F.I.[Aad].N.C.P.[X1968].G.[am]}$PEPTIDE2,PEPTIDE2,6:R3-1:R3|PEPTIDE2,PEPTIDE1,4:R3-1:R1$$$	PEPTIDE1{[NH2]}|PEPTIDE2{C.F.I.[hE].N.C.P.[Acc6968].G.[am]}$PEPTIDE2,PEPTIDE2,6:R3-1:R3|PEPTIDE2,PEPTIDE1,4:R3-1:R1$$$	PEPTIDE1{[am]}|PEPTIDE2{C.F.I.[Aad].N.C.P.[X1968].G.[am]}$PEPTIDE2,PEPTIDE2,6:R3-1:R3|PEPTIDE2,PEPTIDE1,4:R3-1:R1$$$	CHEMBL1817709
CHEMBL1817671	CHEMBL1819839	18.1	CC[C@H](C)[C@@H]1NC(=O)[C@H](Cc2ccccc2)NC(=O)[C@@H](N)CSSC[C@@H](C(=O)N2CCC[C@H]2C(=O)N[C@@H](CCNC(C)C)C(=O)NCC(N)=O)NC(=O)[C@H](CC(N)=O)NC(=O)[C@H](CCCC(N)=O)NC1=O	EC50	0.00, 0.02	nM	Agonist activity at recombinant human vasopressin V1a receptor expressed in HEK293 cells by luciferase reporter gene assay	Homo sapiens	F	CHEMBL1889	Homo sapiens	Vasopressin V1a receptor	AVPR1A	PEPTIDE1{[am]}|PEPTIDE2{C.F.I.[Aad].N.C.P.[X2073].G.[am]}$PEPTIDE2,PEPTIDE2,6:R3-1:R3|PEPTIDE2,PEPTIDE1,4:R3-1:R1$$$	PEPTIDE1{[NH2]}|PEPTIDE2{C.F.I.[hE].N.C.P.[X2073].G.[am]}$PEPTIDE2,PEPTIDE2,6:R3-1:R3|PEPTIDE2,PEPTIDE1,4:R3-1:R1$$$	PEPTIDE1{[am]}|PEPTIDE2{C.F.I.[Aad].N.C.P.[X2073].G.[am]}$PEPTIDE2,PEPTIDE2,6:R3-1:R3|PEPTIDE2,PEPTIDE1,4:R3-1:R1$$$	CHEMBL1817671
CHEMBL1817749	CHEMBL1819839	2.892	CC[C@H](C)[C@@H]1NC(=O)[C@H](Cc2ccccc2)NC(=O)[C@@H](N)CSSC[C@@H](C(=O)N2CCC[C@H]2C(=O)N[C@@H](CCN)C(=O)NCC(N)=O)NC(=O)[C@H](CC(N)=O)NC(=O)[C@H](CC(N)=O)NC1=O	EC50	0.00, 0.00	nM	Agonist activity at recombinant human vasopressin V1a receptor expressed in HEK293 cells by luciferase reporter gene assay	Homo sapiens	F	CHEMBL1889	Homo sapiens	Vasopressin V1a receptor	AVPR1A	PEPTIDE1{C.F.I.N.N.C.P.[Dab].G.[am]}$PEPTIDE1,PEPTIDE1,6:R3-1:R3$$$	PEPTIDE1{C.F.I.N.N.C.P.[Dab].G.[NH2]}$PEPTIDE1,PEPTIDE1,6:R3-1:R3$$$	PEPTIDE1{C.F.I.N.N.C.P.[Dab].G.[am]}$PEPTIDE1,PEPTIDE1,6:R3-1:R3$$$	CHEMBL1817749
CHEMBL1817752	CHEMBL1819839	1.3745	CC[C@H](C)[C@@H]1NC(=O)[C@H](Cc2ccccc2)NC(=O)[C@@H](N)CSSC[C@@H](C(=O)N2CCC[C@H]2C(=O)N[C@@H](CCCNC(C)C)C(=O)NCC(N)=O)NC(=O)[C@H](CC(N)=O)NC(=O)[C@H](CC(N)=O)NC1=O	EC50	0.00, 0.00	nM	Agonist activity at recombinant human vasopressin V1a receptor expressed in HEK293 cells by luciferase reporter gene assay	Homo sapiens	F	CHEMBL1889	Homo sapiens	Vasopressin V1a receptor	AVPR1A	PEPTIDE1{C.F.I.N.N.C.P.[X1968].G.[am]}$PEPTIDE1,PEPTIDE1,6:R3-1:R3$$$	PEPTIDE1{C.F.I.N.N.C.P.[Acc6968].G.[NH2]}$PEPTIDE1,PEPTIDE1,6:R3-1:R3$$$	PEPTIDE1{C.F.I.N.N.C.P.[X1968].G.[am]}$PEPTIDE1,PEPTIDE1,6:R3-1:R3$$$	CHEMBL1817752
CHEMBL1817753	CHEMBL1819839	2.3995	CC[C@H](C)[C@@H]1NC(=O)[C@H](Cc2ccccc2)NC(=O)[C@@H](N)CSSC[C@@H](C(=O)N2CCC[C@H]2C(=O)N[C@@H](CCCNC)C(=O)NCC(N)=O)NC(=O)[C@H](CC(N)=O)NC(=O)[C@H](CC(N)=O)NC1=O	EC50	0.00, 0.00	nM	Agonist activity at recombinant human vasopressin V1a receptor expressed in HEK293 cells by luciferase reporter gene assay	Homo sapiens	F	CHEMBL1889	Homo sapiens	Vasopressin V1a receptor	AVPR1A	PEPTIDE1{C.F.I.N.N.C.P.[X356].G.[am]}$PEPTIDE1,PEPTIDE1,6:R3-1:R3$$$	PEPTIDE1{C.F.I.N.N.C.P.[Phe4F56].G.[NH2]}$PEPTIDE1,PEPTIDE1,6:R3-1:R3$$$	PEPTIDE1{C.F.I.N.N.C.P.[X356].G.[am]}$PEPTIDE1,PEPTIDE1,6:R3-1:R3$$$	CHEMBL1817753
CHEMBL1817754	CHEMBL1819839	0.995	CCNCCC[C@H](NC(=O)[C@@H]1CCCN1C(=O)[C@@H]1CSSC[C@H](N)C(=O)N[C@@H](Cc2ccccc2)C(=O)N[C@@H]([C@@H](C)CC)C(=O)N[C@@H](CC(N)=O)C(=O)N[C@@H](CC(N)=O)C(=O)N1)C(=O)NCC(N)=O	EC50	0.00, 0.00	nM	Agonist activity at recombinant human vasopressin V1a receptor expressed in HEK293 cells by luciferase reporter gene assay	Homo sapiens	F	CHEMBL1889	Homo sapiens	Vasopressin V1a receptor	AVPR1A	PEPTIDE1{C.F.I.N.N.C.P.[X2054].G.[am]}$PEPTIDE1,PEPTIDE1,6:R3-1:R3$$$	PEPTIDE1{C.F.I.N.N.C.P.[X2054].G.[NH2]}$PEPTIDE1,PEPTIDE1,6:R3-1:R3$$$	PEPTIDE1{C.F.I.N.N.C.P.[X2054].G.[am]}$PEPTIDE1,PEPTIDE1,6:R3-1:R3$$$	CHEMBL1817754
CHEMBL1817755	CHEMBL1819839	1.507	CCCNCCC[C@H](NC(=O)[C@@H]1CCCN1C(=O)[C@@H]1CSSC[C@H](N)C(=O)N[C@@H](Cc2ccccc2)C(=O)N[C@@H]([C@@H](C)CC)C(=O)N[C@@H](CC(N)=O)C(=O)N[C@@H](CC(N)=O)C(=O)N1)C(=O)NCC(N)=O	EC50	0.00, 0.00	nM	Agonist activity at recombinant human vasopressin V1a receptor expressed in HEK293 cells by luciferase reporter gene assay	Homo sapiens	F	CHEMBL1889	Homo sapiens	Vasopressin V1a receptor	AVPR1A	PEPTIDE1{C.F.I.N.N.C.P.[X1976].G.[am]}$PEPTIDE1,PEPTIDE1,6:R3-1:R3$$$	PEPTIDE1{C.F.I.N.N.C.P.[Acc6976].G.[NH2]}$PEPTIDE1,PEPTIDE1,6:R3-1:R3$$$	PEPTIDE1{C.F.I.N.N.C.P.[X1976].G.[am]}$PEPTIDE1,PEPTIDE1,6:R3-1:R3$$$	CHEMBL1817755
CHEMBL1817756	CHEMBL1819839	2.615	CC[C@H](C)[C@@H]1NC(=O)[C@H](Cc2ccco2)NC(=O)[C@@H](N)CSSC[C@@H](C(=O)N2CCC[C@H]2C(=O)N[C@@H](CCCNC(C)C)C(=O)NCC(N)=O)NC(=O)[C@H](CC(N)=O)NC(=O)[C@H](CCC(N)=O)NC1=O	EC50	0.00, 0.00	nM	Agonist activity at recombinant human vasopressin V1a receptor expressed in HEK293 cells by luciferase reporter gene assay	Homo sapiens	F	CHEMBL1889	Homo sapiens	Vasopressin V1a receptor	AVPR1A	PEPTIDE1{C.[X487].I.Q.N.C.P.[X1968].G.[am]}$PEPTIDE1,PEPTIDE1,6:R3-1:R3$$$	PEPTIDE1{C.[Furan].I.Q.N.C.P.[Acc6968].G.[NH2]}$PEPTIDE1,PEPTIDE1,6:R3-1:R3$$$	PEPTIDE1{C.[X487].I.Q.N.C.P.[X1968].G.[am]}$PEPTIDE1,PEPTIDE1,6:R3-1:R3$$$	CHEMBL1817756
CHEMBL1817757	CHEMBL1819839	10	CC[C@H](C)[C@@H]1NC(=O)[C@H](Cc2ccco2)NC(=O)[C@@H](N)CSSC[C@@H](C(=O)N2CCC[C@H]2C(=O)N[C@@H](CCCN)C(=O)NCC(N)=O)NC(=O)[C@H](CC(N)=O)NC(=O)[C@H](CC(N)=O)NC1=O	EC50	0.00	nM	Agonist activity at recombinant human vasopressin V1a receptor expressed in HEK293 cells by luciferase reporter gene assay	Homo sapiens	F	CHEMBL1889	Homo sapiens	Vasopressin V1a receptor	AVPR1A	PEPTIDE1{C.[X487].I.N.N.C.P.[Orn].G.[am]}$PEPTIDE1,PEPTIDE1,6:R3-1:R3$$$	PEPTIDE1{C.[Furan].I.N.N.C.P.[Orn].G.[NH2]}$PEPTIDE1,PEPTIDE1,6:R3-1:R3$$$	PEPTIDE1{C.[X487].I.N.N.C.P.[Orn].G.[am]}$PEPTIDE1,PEPTIDE1,6:R3-1:R3$$$	CHEMBL1817757
CHEMBL1817758	CHEMBL1819839	15.245	CC[C@H](C)[C@@H]1NC(=O)[C@H](Cc2ccco2)NC(=O)[C@@H](N)CSSC[C@@H](C(=O)N2CCC[C@H]2C(=O)N[C@@H](CCCNC(C)C)C(=O)NCC(N)=O)NC(=O)[C@H](CC(N)=O)NC(=O)[C@H](CC(N)=O)NC1=O	EC50	0.00, 0.02	nM	Agonist activity at recombinant human vasopressin V1a receptor expressed in HEK293 cells by luciferase reporter gene assay	Homo sapiens	F	CHEMBL1889	Homo sapiens	Vasopressin V1a receptor	AVPR1A	PEPTIDE1{C.[X487].I.N.N.C.P.[X1968].G.[am]}$PEPTIDE1,PEPTIDE1,6:R3-1:R3$$$	PEPTIDE1{C.[Furan].I.N.N.C.P.[Acc6968].G.[NH2]}$PEPTIDE1,PEPTIDE1,6:R3-1:R3$$$	PEPTIDE1{C.[X487].I.N.N.C.P.[X1968].G.[am]}$PEPTIDE1,PEPTIDE1,6:R3-1:R3$$$	CHEMBL1817758
CHEMBL1817759	CHEMBL1819839	14.225	CC[C@H](C)[C@@H]1NC(=O)[C@H](Cc2ccco2)NC(=O)[C@@H](N)CSSC[C@@H](C(=O)N2CCC[C@H]2C(=O)N[C@@H](CCN)C(=O)NCC(N)=O)NC(=O)[C@H](CC(N)=O)NC(=O)[C@H](CC(N)=O)NC1=O	EC50	0.00, 0.01	nM	Agonist activity at recombinant human vasopressin V1a receptor expressed in HEK293 cells by luciferase reporter gene assay	Homo sapiens	F	CHEMBL1889	Homo sapiens	Vasopressin V1a receptor	AVPR1A	PEPTIDE1{C.[X487].I.N.N.C.P.[Dab].G.[am]}$PEPTIDE1,PEPTIDE1,6:R3-1:R3$$$	PEPTIDE1{C.[Furan].I.N.N.C.P.[Dab].G.[NH2]}$PEPTIDE1,PEPTIDE1,6:R3-1:R3$$$	PEPTIDE1{C.[X487].I.N.N.C.P.[Dab].G.[am]}$PEPTIDE1,PEPTIDE1,6:R3-1:R3$$$	CHEMBL1817759
CHEMBL1817760	CHEMBL1819839	14.725	CC[C@H](C)[C@@H]1NC(=O)[C@H](Cc2cccs2)NC(=O)[C@@H](N)CSSC[C@@H](C(=O)N2CCC[C@H]2C(=O)N[C@@H](CCCN)C(=O)NCC(N)=O)NC(=O)[C@H](CC(N)=O)NC(=O)[C@H](CC(N)=O)NC1=O	EC50	0.00, 0.01	nM	Agonist activity at recombinant human vasopressin V1a receptor expressed in HEK293 cells by luciferase reporter gene assay	Homo sapiens	F	CHEMBL1889	Homo sapiens	Vasopressin V1a receptor	AVPR1A	PEPTIDE1{C.[Thi].I.N.N.C.P.[Orn].G.[am]}$PEPTIDE1,PEPTIDE1,6:R3-1:R3$$$	PEPTIDE1{C.[Thi].I.N.N.C.P.[Orn].G.[NH2]}$PEPTIDE1,PEPTIDE1,6:R3-1:R3$$$	PEPTIDE1{C.[Thi].I.N.N.C.P.[Orn].G.[am]}$PEPTIDE1,PEPTIDE1,6:R3-1:R3$$$	CHEMBL1817760
CHEMBL1817761	CHEMBL1819839	0.6909	CC[C@H](C)[C@@H]1NC(=O)[C@H](Cc2cccs2)NC(=O)[C@@H](N)CSSC[C@@H](C(=O)N2CCC[C@H]2C(=O)N[C@@H](CCCNC(C)C)C(=O)NCC(N)=O)NC(=O)[C@H](CC(N)=O)NC(=O)[C@H](CCC(N)=O)NC1=O	EC50	0.00, 0.00	nM	Agonist activity at recombinant human vasopressin V1a receptor expressed in HEK293 cells by luciferase reporter gene assay	Homo sapiens	F	CHEMBL1889	Homo sapiens	Vasopressin V1a receptor	AVPR1A	PEPTIDE1{C.[Thi].I.Q.N.C.P.[X1968].G.[am]}$PEPTIDE1,PEPTIDE1,6:R3-1:R3$$$	PEPTIDE1{C.[Thi].I.Q.N.C.P.[Acc6968].G.[NH2]}$PEPTIDE1,PEPTIDE1,6:R3-1:R3$$$	PEPTIDE1{C.[Thi].I.Q.N.C.P.[X1968].G.[am]}$PEPTIDE1,PEPTIDE1,6:R3-1:R3$$$	CHEMBL1817761
CHEMBL1817762	CHEMBL1819839	11.74	CC[C@H](C)[C@@H]1NC(=O)[C@H](Cc2cccs2)NC(=O)[C@@H](N)CSSC[C@@H](C(=O)N2CCC[C@H]2C(=O)N[C@@H](CCN)C(=O)NCC(N)=O)NC(=O)[C@H](CC(N)=O)NC(=O)[C@H](CC(N)=O)NC1=O	EC50	0.00, 0.01	nM	Agonist activity at recombinant human vasopressin V1a receptor expressed in HEK293 cells by luciferase reporter gene assay	Homo sapiens	F	CHEMBL1889	Homo sapiens	Vasopressin V1a receptor	AVPR1A	PEPTIDE1{C.[Thi].I.N.N.C.P.[Dab].G.[am]}$PEPTIDE1,PEPTIDE1,6:R3-1:R3$$$	PEPTIDE1{C.[Thi].I.N.N.C.P.[Dab].G.[NH2]}$PEPTIDE1,PEPTIDE1,6:R3-1:R3$$$	PEPTIDE1{C.[Thi].I.N.N.C.P.[Dab].G.[am]}$PEPTIDE1,PEPTIDE1,6:R3-1:R3$$$	CHEMBL1817762
CHEMBL1817763	CHEMBL1819839	13.9	CC[C@H](C)[C@@H]1NC(=O)[C@H](Cc2cccs2)NC(=O)[C@@H](N)CSSC[C@@H](C(=O)N2CCC[C@H]2C(=O)N[C@@H](CCCNC(C)C)C(=O)NCC(N)=O)NC(=O)[C@H](CC(N)=O)NC(=O)[C@H](CC(N)=O)NC1=O	EC50	0.00, 0.01	nM	Agonist activity at recombinant human vasopressin V1a receptor expressed in HEK293 cells by luciferase reporter gene assay	Homo sapiens	F	CHEMBL1889	Homo sapiens	Vasopressin V1a receptor	AVPR1A	PEPTIDE1{C.[Thi].I.N.N.C.P.[X1968].G.[am]}$PEPTIDE1,PEPTIDE1,6:R3-1:R3$$$	PEPTIDE1{C.[Thi].I.N.N.C.P.[Acc6968].G.[NH2]}$PEPTIDE1,PEPTIDE1,6:R3-1:R3$$$	PEPTIDE1{C.[Thi].I.N.N.C.P.[X1968].G.[am]}$PEPTIDE1,PEPTIDE1,6:R3-1:R3$$$	CHEMBL1817763
CHEMBL1817764	CHEMBL1819839	7.272	CC[C@H](C)[C@@H]1NC(=O)[C@H](Cc2ccsc2)NC(=O)[C@@H](N)CSSC[C@@H](C(=O)N2CCC[C@H]2C(=O)N[C@@H](CCCN)C(=O)NCC(N)=O)NC(=O)[C@H](CC(N)=O)NC(=O)[C@H](CC(N)=O)NC1=O	EC50	0.01, 0.01	nM	Agonist activity at recombinant human vasopressin V1a receptor expressed in HEK293 cells by luciferase reporter gene assay	Homo sapiens	F	CHEMBL1889	Homo sapiens	Vasopressin V1a receptor	AVPR1A	PEPTIDE1{C.[X677].I.N.N.C.P.[Orn].G.[am]}$PEPTIDE1,PEPTIDE1,6:R3-1:R3$$$	PEPTIDE1{C.[ArgNO27].I.N.N.C.P.[Orn].G.[NH2]}$PEPTIDE1,PEPTIDE1,6:R3-1:R3$$$	PEPTIDE1{C.[X677].I.N.N.C.P.[Orn].G.[am]}$PEPTIDE1,PEPTIDE1,6:R3-1:R3$$$	CHEMBL1817764
CHEMBL1817765	CHEMBL1819839	7.4065	CC[C@H](C)[C@@H]1NC(=O)[C@H](Cc2ccsc2)NC(=O)[C@@H](N)CSSC[C@@H](C(=O)N2CCC[C@H]2C(=O)N[C@@H](CCN)C(=O)NCC(N)=O)NC(=O)[C@H](CC(N)=O)NC(=O)[C@H](CC(N)=O)NC1=O	EC50	0.01, 0.01	nM	Agonist activity at recombinant human vasopressin V1a receptor expressed in HEK293 cells by luciferase reporter gene assay	Homo sapiens	F	CHEMBL1889	Homo sapiens	Vasopressin V1a receptor	AVPR1A	PEPTIDE1{C.[X677].I.N.N.C.P.[Dab].G.[am]}$PEPTIDE1,PEPTIDE1,6:R3-1:R3$$$	PEPTIDE1{C.[ArgNO27].I.N.N.C.P.[Dab].G.[NH2]}$PEPTIDE1,PEPTIDE1,6:R3-1:R3$$$	PEPTIDE1{C.[X677].I.N.N.C.P.[Dab].G.[am]}$PEPTIDE1,PEPTIDE1,6:R3-1:R3$$$	CHEMBL1817765
CHEMBL1817766	CHEMBL1819839	7.9215	CC[C@H](C)[C@@H]1NC(=O)C2(CCC2)NC(=O)[C@@H](N)CSSC[C@@H](C(=O)N2CCC[C@H]2C(=O)N[C@@H](CCCN)C(=O)NCC(N)=O)NC(=O)[C@H](CC(N)=O)NC(=O)[C@H](CC(N)=O)NC1=O	EC50	0.01, 0.01	nM	Agonist activity at recombinant human vasopressin V1a receptor expressed in HEK293 cells by luciferase reporter gene assay	Homo sapiens	F	CHEMBL1889	Homo sapiens	Vasopressin V1a receptor	AVPR1A	PEPTIDE1{C.[X409].I.N.N.C.P.[Orn].G.[am]}$PEPTIDE1,PEPTIDE1,6:R3-1:R3$$$	PEPTIDE1{C.[Acc4].I.N.N.C.P.[Orn].G.[NH2]}$PEPTIDE1,PEPTIDE1,6:R3-1:R3$$$	PEPTIDE1{C.[X409].I.N.N.C.P.[Orn].G.[am]}$PEPTIDE1,PEPTIDE1,6:R3-1:R3$$$	CHEMBL1817766
CHEMBL1817767	CHEMBL1819839	12.15	CC[C@H](C)[C@@H]1NC(=O)C2(CCC2)NC(=O)[C@@H](N)CSSC[C@@H](C(=O)N2CCC[C@H]2C(=O)N[C@@H](CCN)C(=O)NCC(N)=O)NC(=O)[C@H](CC(N)=O)NC(=O)[C@H](CC(N)=O)NC1=O	EC50	0.00, 0.01	nM	Agonist activity at recombinant human vasopressin V1a receptor expressed in HEK293 cells by luciferase reporter gene assay	Homo sapiens	F	CHEMBL1889	Homo sapiens	Vasopressin V1a receptor	AVPR1A	PEPTIDE1{C.[X409].I.N.N.C.P.[Dab].G.[am]}$PEPTIDE1,PEPTIDE1,6:R3-1:R3$$$	PEPTIDE1{C.[Acc4].I.N.N.C.P.[Dab].G.[NH2]}$PEPTIDE1,PEPTIDE1,6:R3-1:R3$$$	PEPTIDE1{C.[X409].I.N.N.C.P.[Dab].G.[am]}$PEPTIDE1,PEPTIDE1,6:R3-1:R3$$$	CHEMBL1817767
CHEMBL1817768	CHEMBL1819839	7.731	CC[C@H](C)[C@@H]1NC(=O)[C@H](CC2CCCC2)NC(=O)[C@@H](N)CSSC[C@@H](C(=O)N2CCC[C@H]2C(=O)N[C@@H](CCCN)C(=O)NCC(N)=O)NC(=O)[C@H](CC(N)=O)NC(=O)[C@H](CC(N)=O)NC1=O	EC50	0.01, 0.01	nM	Agonist activity at recombinant human vasopressin V1a receptor expressed in HEK293 cells by luciferase reporter gene assay	Homo sapiens	F	CHEMBL1889	Homo sapiens	Vasopressin V1a receptor	AVPR1A	PEPTIDE1{C.[X1977].I.N.N.C.P.[Orn].G.[am]}$PEPTIDE1,PEPTIDE1,6:R3-1:R3$$$	PEPTIDE1{C.[Acc6977].I.N.N.C.P.[Orn].G.[NH2]}$PEPTIDE1,PEPTIDE1,6:R3-1:R3$$$	PEPTIDE1{C.[X1977].I.N.N.C.P.[Orn].G.[am]}$PEPTIDE1,PEPTIDE1,6:R3-1:R3$$$	CHEMBL1817768
CHEMBL1817769	CHEMBL1819839	10.735	CC[C@H](C)[C@@H]1NC(=O)[C@H](CC2CCCC2)NC(=O)[C@@H](N)CSSC[C@@H](C(=O)N2CCC[C@H]2C(=O)N[C@@H](CCN)C(=O)NCC(N)=O)NC(=O)[C@H](CC(N)=O)NC(=O)[C@H](CC(N)=O)NC1=O	EC50	0.00, 0.01	nM	Agonist activity at recombinant human vasopressin V1a receptor expressed in HEK293 cells by luciferase reporter gene assay	Homo sapiens	F	CHEMBL1889	Homo sapiens	Vasopressin V1a receptor	AVPR1A	PEPTIDE1{C.[X1977].I.N.N.C.P.[Dab].G.[am]}$PEPTIDE1,PEPTIDE1,6:R3-1:R3$$$	PEPTIDE1{C.[Acc6977].I.N.N.C.P.[Dab].G.[NH2]}$PEPTIDE1,PEPTIDE1,6:R3-1:R3$$$	PEPTIDE1{C.[X1977].I.N.N.C.P.[Dab].G.[am]}$PEPTIDE1,PEPTIDE1,6:R3-1:R3$$$	CHEMBL1817769
CHEMBL1817770	CHEMBL1819839	1.4065	CC[C@H](C)[C@@H]1NC(=O)[C@H](CC2CCCCC2)NC(=O)[C@@H](N)CSSC[C@@H](C(=O)N2CCC[C@H]2C(=O)N[C@@H](CCCNC(C)C)C(=O)NCC(N)=O)NC(=O)[C@H](CC(N)=O)NC(=O)[C@H](CC(N)=O)NC1=O	EC50	0.00, 0.00	nM	Agonist activity at recombinant human vasopressin V1a receptor expressed in HEK293 cells by luciferase reporter gene assay	Homo sapiens	F	CHEMBL1889	Homo sapiens	Vasopressin V1a receptor	AVPR1A	PEPTIDE1{C.[Cha].I.N.N.C.P.[X1968].G.[am]}$PEPTIDE1,PEPTIDE1,6:R3-1:R3$$$	PEPTIDE1{C.[Cha].I.N.N.C.P.[Acc6968].G.[NH2]}$PEPTIDE1,PEPTIDE1,6:R3-1:R3$$$	PEPTIDE1{C.[Cha].I.N.N.C.P.[X1968].G.[am]}$PEPTIDE1,PEPTIDE1,6:R3-1:R3$$$	CHEMBL1817770
CHEMBL1817771	CHEMBL1819839	3.218	CC[C@H](C)[C@@H]1NC(=O)[C@H](CC2CCCCC2)NC(=O)[C@@H](N)CSSC[C@@H](C(=O)N2CCC[C@H]2C(=O)N[C@@H](CCCN)C(=O)NCC(N)=O)NC(=O)[C@H](CC(N)=O)NC(=O)[C@H](CC(N)=O)NC1=O	EC50	0.00, 0.00	nM	Agonist activity at recombinant human vasopressin V1a receptor expressed in HEK293 cells by luciferase reporter gene assay	Homo sapiens	F	CHEMBL1889	Homo sapiens	Vasopressin V1a receptor	AVPR1A	PEPTIDE1{C.[Cha].I.N.N.C.P.[Orn].G.[am]}$PEPTIDE1,PEPTIDE1,6:R3-1:R3$$$	PEPTIDE1{C.[Cha].I.N.N.C.P.[Orn].G.[NH2]}$PEPTIDE1,PEPTIDE1,6:R3-1:R3$$$	PEPTIDE1{C.[Cha].I.N.N.C.P.[Orn].G.[am]}$PEPTIDE1,PEPTIDE1,6:R3-1:R3$$$	CHEMBL1817771
CHEMBL1817772	CHEMBL1819839	1.5925	CC[C@H](C)[C@@H]1NC(=O)[C@H](CC2CCCCC2)NC(=O)[C@@H](N)CSSC[C@@H](C(=O)N2CCC[C@H]2C(=O)N[C@@H](CCN)C(=O)NCC(N)=O)NC(=O)[C@H](CC(N)=O)NC(=O)[C@H](CC(N)=O)NC1=O	EC50	0.00, 0.00	nM	Agonist activity at recombinant human vasopressin V1a receptor expressed in HEK293 cells by luciferase reporter gene assay	Homo sapiens	F	CHEMBL1889	Homo sapiens	Vasopressin V1a receptor	AVPR1A	PEPTIDE1{C.[Cha].I.N.N.C.P.[Dab].G.[am]}$PEPTIDE1,PEPTIDE1,6:R3-1:R3$$$	PEPTIDE1{C.[Cha].I.N.N.C.P.[Dab].G.[NH2]}$PEPTIDE1,PEPTIDE1,6:R3-1:R3$$$	PEPTIDE1{C.[Cha].I.N.N.C.P.[Dab].G.[am]}$PEPTIDE1,PEPTIDE1,6:R3-1:R3$$$	CHEMBL1817772
