## Supplementary material for "PepSeA: Peptide Sequence Alignment and Visualization Tools to Enable Lead Optimization": monomers_map.txt

symbol	Unicode	polymertype	letter3	name	monomertype
R	0100	PEPTIDE	R	Arginine	Backbone
P	0101	PEPTIDE	P	Proline	Backbone
G	0102	PEPTIDE	G	Glycine	Backbone
X149	0103	PEPTIDE	X14	X149	Backbone
S	0104	PEPTIDE	S	Serine	Backbone
F	0105	PEPTIDE	F	Phenylalanine	Backbone
X949	0106	PEPTIDE	X94	X949	Backbone
Phe(4-NH2)	0107	PEPTIDE	Phe	p-Aminophenylalanine	Backbone
A	0108	PEPTIDE	A	Alanine	Backbone
D	0109	PEPTIDE	D	Aspartic acid	Backbone
Cha	010A	PEPTIDE	Cha	3-cyclohexylalanine	Backbone
X757	010B	PEPTIDE	X75	X757	Backbone
Y	010C	PEPTIDE	Y	Tyrosine	Backbone
L	010D	PEPTIDE	L	Leucine	Backbone
X33	010E	PEPTIDE	X33	X33	Backbone
X652	010F	PEPTIDE	X65	X652	Backbone
X172	0110	PEPTIDE	X17	X172	Backbone
N	0111	PEPTIDE	N	Asparagine	Backbone
K	0112	PEPTIDE	K	Lysine	Backbone
am	0113	PEPTIDE	am	C-Terminal amine	Backbone
dF	0114	PEPTIDE	dF	D-Phenylalanine	Backbone
meR	0115	PEPTIDE	meR	N-Methyl-Arginine	Backbone
dC	0116	PEPTIDE	dC	D-Cysteine	Backbone
dY	0117	PEPTIDE	dY	D-Tyrosine	Backbone
H	0118	PEPTIDE	H	Histidine	Backbone
dP	0119	PEPTIDE	dP	D-Proline	Backbone
Sar	011A	PEPTIDE	Sar	sarcosine (N-methylglycine)	Backbone
C	011B	PEPTIDE	C	Cysteine	Backbone
X1986	011C	PEPTIDE	X19	X1986	Backbone
dR	011D	PEPTIDE	dR	D-Arginine	Backbone
X3	011E	PEPTIDE	X3	X3	Backbone
W	011F	PEPTIDE	W	Tryptophan	Backbone
T	0120	PEPTIDE	T	Threonine	Backbone
dL	0121	PEPTIDE	dL	D-Leucine	Backbone
X37	0122	PEPTIDE	X37	X37	Backbone
dS	0123	PEPTIDE	dS	D-Serine	Backbone
Aib	0124	PEPTIDE	Aib	alpha-aminoisobutyric acid (2-aminoalanine)	Backbone
E	0125	PEPTIDE	E	Glutamic acid	Backbone
V	0126	PEPTIDE	V	Valine	Backbone
I	0127	PEPTIDE	I	Isoleucine	Backbone
meL	0128	PEPTIDE	meL	N-Methyl-Leucine	Backbone
dHcy	0129	PEPTIDE	dHc	D-homocysteine	Backbone
Hcy	012A	PEPTIDE	Hcy	homocysteine	Backbone
X245	012B	PEPTIDE	X24	X245	Backbone
X1965	012C	PEPTIDE	X19	X1965	Backbone
X2186	012D	PEPTIDE	X21	X2186	Backbone
meF	012E	PEPTIDE	meF	N-Methyl-Phenylalanine	Backbone
X2605	012F	PEPTIDE	X26	X2605	Backbone
Hph	0130	PEPTIDE	Hph	Homophenylalanine	Backbone
X2008	0131	PEPTIDE	X20	X2008	Backbone
X2757	0132	PEPTIDE	X27	X2757	Backbone
X966	0133	PEPTIDE	X96	X966	Backbone
dW	0134	PEPTIDE	dW	D-Tryptophan	Backbone
X2242	0135	PEPTIDE	X22	X2242	Backbone
dH	0136	PEPTIDE	dH	D-Histidine	Backbone
Nal	0137	PEPTIDE	Nal	3-naphthylalanine	Backbone
meA	0138	PEPTIDE	meA	N-Methyl-Alanine	Backbone
X733	0139	PEPTIDE	X73	X733	Backbone
ac	013A	PEPTIDE	ac	N-Terminal Acetic Acid	Backbone
X1993	013B	PEPTIDE	X19	X1993	Backbone
Phg	013C	PEPTIDE	Phg	2-phenylglycine	Backbone
Phe(4-Cl)	013D	PEPTIDE	Phe	4-Chloro-L-phenylalanine	Backbone
Nle	013E	PEPTIDE	Nle	norleucine	Backbone
X1805	013F	PEPTIDE	X18	X1805	Backbone
dN	0140	PEPTIDE	dN	D-Asparagine	Backbone
Boc_W	0141	PEPTIDE	Boc	N-alpha-t.-Boc-L-tryptophan	Backbone
X258	0142	PEPTIDE	X25	X258	Backbone
dCha	0143	PEPTIDE	dCh	D-2-Amino-3-cyclohexyl-propionic acid	Backbone
dPen	0144	PEPTIDE	dPe	D-penicillamine (3-mercaptovaline)	Backbone
X1548	0145	PEPTIDE	X15	X1548	Backbone
dK	0146	PEPTIDE	dK	D-Lysine	Backbone
Q	0147	PEPTIDE	Q	Glutamine	Backbone
X127	0148	PEPTIDE	X12	X127	Backbone
X2904	0149	PEPTIDE	X29	X2904	Backbone
Orn	014A	PEPTIDE	Orn	L-ornithine	Backbone
X187	014B	PEPTIDE	X18	X187	Backbone
X2516	014C	PEPTIDE	X25	X2516	Backbone
Dab	014D	PEPTIDE	Dab	2,4-diaminobutanoic acid	Backbone
dNal	014E	PEPTIDE	dNa	D-3-naphthylalanine	Backbone
X2827	014F	PEPTIDE	X28	X2827	Backbone
Dpr	0150	PEPTIDE	Dpr	2,3-diaminopropanoic acid	Backbone
X1992	0151	PEPTIDE	X19	X1992	Backbone
dPen_Me	0152	PEPTIDE	dPe	D-penicillamine (3-mercaptovaline) methyl	Backbone
X2897	0153	PEPTIDE	X28	X2897	Backbone
X2828	0154	PEPTIDE	X28	X2828	Backbone
X1751	0155	PEPTIDE	X17	X1751	Backbone
X2117	0156	PEPTIDE	X21	X2117	Backbone
Me_dR	0157	PEPTIDE	Me_	N-Methyl-D-Arginine	Backbone
dD	0158	PEPTIDE	dD	D-Aspartic acid	Backbone
M	0159	PEPTIDE	M	Methionine	Backbone
X2784	015A	PEPTIDE	X27	X2784	Backbone
X2876	015B	PEPTIDE	X28	X2876	Backbone
X2851	015C	PEPTIDE	X28	X2851	Backbone
dV	015D	PEPTIDE	dV	D-Valine	Backbone
X89	015E	PEPTIDE	X89	X89	Backbone
X2775	015F	PEPTIDE	X27	X2775	Backbone
X56	0160	PEPTIDE	X56	X56	Backbone
Pen	0161	PEPTIDE	Pen	penicillamine (3-mercaptovaline)	Backbone
X2852	0162	PEPTIDE	X28	X2852	Backbone
X2258	0163	PEPTIDE	X22	X2258	Backbone
X783	0164	PEPTIDE	X78	X783	Backbone
3-Pal	0165	PEPTIDE	3-P	3-(2-pyridyl)-alanine	Backbone
dT	0166	PEPTIDE	dT	D-Threonine	Backbone
Me_Nal	0167	PEPTIDE	Me_	methyl 3-naphthylalanine	Backbone
Me_3-Pal	0168	PEPTIDE	Me_	methyl 3-(2-pyridyl)-alanine	Backbone
X499	0169	PEPTIDE	X49	X499	Backbone
meK	016A	PEPTIDE	meK	N-Methyl-Lysine	Backbone
dalloT	016B	PEPTIDE	dal	D-allo-Threonine	Backbone
X11	016C	PEPTIDE	X11	X11	Backbone
X198	016D	PEPTIDE	X19	X198	Backbone
X28	016E	PEPTIDE	X28	X28	Backbone
lalloT	016F	PEPTIDE	lal	L-allo-Threonine	Backbone
dE	0170	PEPTIDE	dE	D-Glutamic acid	Backbone
Nva	0171	PEPTIDE	Nva	norvaline	Backbone
X1118	0172	PEPTIDE	X11	X1118	Backbone
Me_Phe(4-Cl)	0173	PEPTIDE	Me_	methyl 4-Chloro-L-phenylalanine	Backbone
dA	0174	PEPTIDE	dA	D-Alanine	Backbone
dalloI	0175	PEPTIDE	dal	D-allo-Isoleucine	Backbone
X985	0176	PEPTIDE	X98	X985	Backbone
X1082	0177	PEPTIDE	X10	X1082	Backbone
dQ	0178	PEPTIDE	dQ	D-Glutamine	Backbone
X369	0179	PEPTIDE	X36	X369	Backbone
Me_dW	017A	PEPTIDE	Me_	methyl D-Tryptophan	Backbone
Me_dT	017B	PEPTIDE	Me_	N-Methyl-D-Threonine	Backbone
dAbu	017C	PEPTIDE	dAb	D-2-aminobutanoic acid	Backbone
Me_dC	017D	PEPTIDE	Me_	methyl D-Cysteine	Backbone
X114	017E	PEPTIDE	X11	X114	Backbone
1-Nal	017F	PEPTIDE	1-N	3-(1-naphthyl)-alanine	Backbone
X1318	0180	PEPTIDE	X13	X1318	Backbone
X139	0181	PEPTIDE	X13	X139	Backbone
X1212	0182	PEPTIDE	X12	X1212	Backbone
X180	0183	PEPTIDE	X18	X180	Backbone
d1-Nal	0184	PEPTIDE	d1-	D-3-(1-naphthyl)-alanine	Backbone
X165	0185	PEPTIDE	X16	X165	Backbone
X2009	0186	PEPTIDE	X20	X2009	Backbone
dI	0187	PEPTIDE	dI	D-Isoleucine	Backbone
X726	0188	PEPTIDE	X72	X726	Backbone
X659	0189	PEPTIDE	X65	X659	Backbone
X387	018A	PEPTIDE	X38	X387	Backbone
X2166	018B	PEPTIDE	X21	X2166	Backbone
X737	018C	PEPTIDE	X73	X737	Backbone
X2440	018D	PEPTIDE	X24	X2440	Backbone
X164	018E	PEPTIDE	X16	X164	Backbone
Tic	018F	PEPTIDE	Tic	1,2,3,4-tetrahydro-3-isoquinolinecarboxylic acid	Backbone
X1539	0190	PEPTIDE	X15	X1539	Backbone
X156	0191	PEPTIDE	X15	X156	Backbone
X403	0192	PEPTIDE	X40	X403	Backbone
X1947	0193	PEPTIDE	X19	X1947	Backbone
X770	0194	PEPTIDE	X77	X770	Backbone
X1207	0195	PEPTIDE	X12	X1207	Backbone
X1226	0196	PEPTIDE	X12	X1226	Backbone
X2010	0197	PEPTIDE	X20	X2010	Backbone
lalloI	0198	PEPTIDE	lal	L-allo-Isoleucine	Backbone
X1953	0199	PEPTIDE	X19	X1953	Backbone
X1455	019A	PEPTIDE	X14	X1455	Backbone
X1180	019B	PEPTIDE	X11	X1180	Backbone
X101	019C	PEPTIDE	X10	X101	Backbone
X1990	019D	PEPTIDE	X19	X1990	Backbone
X1661	019E	PEPTIDE	X16	X1661	Backbone
dTic	019F	PEPTIDE	dTi	D-1,2,3,4-tetrahydro-3-isoquinolinecarboxylic acid	Backbone
X2057	01A0	PEPTIDE	X20	X2057	Backbone
X1231	01A1	PEPTIDE	X12	X1231	Backbone
Hyp	01A2	PEPTIDE	Hyp	4-hydroxyproline	Backbone
X1955	01A3	PEPTIDE	X19	X1955	Backbone
X1973	01A4	PEPTIDE	X19	X1973	Backbone
X1954	01A5	PEPTIDE	X19	X1954	Backbone
Chg	01A6	PEPTIDE	Chg	alpha-cyclohexylglycine	Backbone
X334	01A7	PEPTIDE	X33	X334	Backbone
X1312	01A8	PEPTIDE	X13	X1312	Backbone
X478	01A9	PEPTIDE	X47	X478	Backbone
Hpr	01AA	PEPTIDE	Hpr	Pipecolic acid	Backbone
X115	01AB	PEPTIDE	X11	X115	Backbone
X945	01AC	PEPTIDE	X94	X945	Backbone
X1232	01AD	PEPTIDE	X12	X1232	Backbone
meW	01AE	PEPTIDE	meW	N-Methyl-Tryptophan	Backbone
X773	01AF	PEPTIDE	X77	X773	Backbone
meY	01B0	PEPTIDE	meY	N-Methyl-Tyrosine	Backbone
meE	01B1	PEPTIDE	meE	N-Methyl-Glutamic acid	Backbone
X543	01B2	PEPTIDE	X54	X543	Backbone
meI	01B3	PEPTIDE	meI	N-Methyl-Isoleucine	Backbone
X1870	01B4	PEPTIDE	X18	X1870	Backbone
Me_lalloT	01B5	PEPTIDE	Me_	N-methyl-L-allo-Threonine	Backbone
X1759	01B6	PEPTIDE	X17	X1759	Backbone
Abu	01B7	PEPTIDE	Abu	2-aminobutanoic acid	Backbone
meV	01B8	PEPTIDE	meV	N-Methyl-Valine	Backbone
Me_dL	01B9	PEPTIDE	Me_	N-Methyl-D-Leucine	Backbone
X1670	01BA	PEPTIDE	X16	X1670	Backbone
X1854	01BB	PEPTIDE	X18	X1854	Backbone
X1696	01BC	PEPTIDE	X16	X1696	Backbone
X1758	01BD	PEPTIDE	X17	X1758	Backbone
X1704	01BE	PEPTIDE	X17	X1704	Backbone
X1855	01BF	PEPTIDE	X18	X1855	Backbone
Me_Cha	01C0	PEPTIDE	Me_	methyl 3-cyclohexylalanine	Backbone
X1774	01C1	PEPTIDE	X17	X1774	Backbone
X1745	01C2	PEPTIDE	X17	X1745	Backbone
X883	01C3	PEPTIDE	X88	X883	Backbone
X46	01C4	PEPTIDE	X46	X46	Backbone
X238	01C5	PEPTIDE	X23	X238	Backbone
d2-Pal	01C6	PEPTIDE	d2-	D-3-(2-Pyridyl)-alanine	Backbone
X345	01C7	PEPTIDE	X34	X345	Backbone
X136	01C8	PEPTIDE	X13	X136	Backbone
X291	01C9	PEPTIDE	X29	X291	Backbone
X417	01CA	PEPTIDE	X41	X417	Backbone
2-Pal	01CB	PEPTIDE	2-P	3-(2-Pyridyl)-alanine	Backbone
X274	01CC	PEPTIDE	X27	X274	Backbone
X68	01CD	PEPTIDE	X68	X68	Backbone
d3-Pal	01CE	PEPTIDE	d3-	D-3-(2-pyridyl)-alanine	Backbone
X2156	01CF	PEPTIDE	X21	X2156	Backbone
Asu	01D0	PEPTIDE	Asu	2-aminosuberic acid	Backbone
X1197	01D1	PEPTIDE	X11	X1197	Backbone
X2582	01D2	PEPTIDE	X25	X2582	Backbone
X2550	01D3	PEPTIDE	X25	X2550	Backbone
X2484	01D4	PEPTIDE	X24	X2484	Backbone
X2155	01D5	PEPTIDE	X21	X2155	Backbone
X2662	01D6	PEPTIDE	X26	X2662	Backbone
X2036	01D7	PEPTIDE	X20	X2036	Backbone
X1127	01D8	PEPTIDE	X11	X1127	Backbone
X1213	01D9	PEPTIDE	X12	X1213	Backbone
Aca	01DA	PEPTIDE	Aca	2-aminocapric acid	Backbone
X2727	01DB	PEPTIDE	X27	X2727	Backbone
X2509	01DC	PEPTIDE	X25	X2509	Backbone
X2584	01DD	PEPTIDE	X25	X2584	Backbone
Apm	01DE	PEPTIDE	Apm	2-aminopimelic acid	Backbone
X1754	01DF	PEPTIDE	X17	X1754	Backbone
Cit	01E0	PEPTIDE	Cit	citrullin	Backbone
X1196	01E1	PEPTIDE	X11	X1196	Backbone
X2524	01E2	PEPTIDE	X25	X2524	Backbone
X2066	01E3	PEPTIDE	X20	X2066	Backbone
X1697	01E4	PEPTIDE	X16	X1697	Backbone
X2586	01E5	PEPTIDE	X25	X2586	Backbone
X2724	01E6	PEPTIDE	X27	X2724	Backbone
X1124	01E7	PEPTIDE	X11	X1124	Backbone
X2583	01E8	PEPTIDE	X25	X2583	Backbone
X556	01E9	PEPTIDE	X55	X556	Backbone
X2585	01EA	PEPTIDE	X25	X2585	Backbone
X1946	01EB	PEPTIDE	X19	X1946	Backbone
X1874	01EC	PEPTIDE	X18	X1874	Backbone
Me_dI	01ED	PEPTIDE	Me_	N-Methyl-D-Isoleucine	Backbone
meT	01EE	PEPTIDE	meT	N-Methyl-Threonine	Backbone
X1698	01EF	PEPTIDE	X16	X1698	Backbone
Tyr(Bzl)	01F0	PEPTIDE	Tyr	O-Benzyl-L-tyrosine	Backbone
Glp	01F1	PEPTIDE	Glp	pyroglutamic acid	Backbone
X2134	01F2	PEPTIDE	X21	X2134	Backbone
X2136	01F3	PEPTIDE	X21	X2136	Backbone
Aze	01F4	PEPTIDE	Aze	2-carboxyazetidine	Backbone
Tle	01F5	PEPTIDE	Tle	3-methylvaline	Backbone
X162	01F6	PEPTIDE	X16	X162	Backbone
X2308	01F7	PEPTIDE	X23	X2308	Backbone
X1977	01F8	PEPTIDE	X19	X1977	Backbone
X1776	01F9	PEPTIDE	X17	X1776	Backbone
Me_dF	01FA	PEPTIDE	Me_	N-Methyl-D-Phenylalanine	Backbone
meC	01FB	PEPTIDE	meC	N-Methyl-Cysteine	Backbone
X2135	01FC	PEPTIDE	X21	X2135	Backbone
X2187	01FD	PEPTIDE	X21	X2187	Backbone
Me_dY	01FE	PEPTIDE	Me_	methyl D-Tyrosine	Backbone
X2163	01FF	PEPTIDE	X21	X2163	Backbone
X2145	0200	PEPTIDE	X21	X2145	Backbone
X2669	0201	PEPTIDE	X26	X2669	Backbone
X2452	0202	PEPTIDE	X24	X2452	Backbone
X2374	0203	PEPTIDE	X23	X2374	Backbone
X1857	0204	PEPTIDE	X18	X1857	Backbone
Phe(4-Me)	0205	PEPTIDE	Phe	p-Methylphenylalanine	Backbone
dHpr	0206	PEPTIDE	dHp	D-Pipecolic acid	Backbone
X1866	0207	PEPTIDE	X18	X1866	Backbone
X2483	0208	PEPTIDE	X24	X2483	Backbone
X1927	0209	PEPTIDE	X19	X1927	Backbone
X1731	020A	PEPTIDE	X17	X1731	Backbone
X1711	020B	PEPTIDE	X17	X1711	Backbone
X1710	020C	PEPTIDE	X17	X1710	Backbone
X1793	020D	PEPTIDE	X17	X1793	Backbone
X1933	020E	PEPTIDE	X19	X1933	Backbone
X1895	020F	PEPTIDE	X18	X1895	Backbone
X384	0210	PEPTIDE	X38	X384	Backbone
X1730	0211	PEPTIDE	X17	X1730	Backbone
X1850	0212	PEPTIDE	X18	X1850	Backbone
X1844	0213	PEPTIDE	X18	X1844	Backbone
X1940	0214	PEPTIDE	X19	X1940	Backbone
X1861	0215	PEPTIDE	X18	X1861	Backbone
X1732	0216	PEPTIDE	X17	X1732	Backbone
X1926	0217	PEPTIDE	X19	X1926	Backbone
X1878	0218	PEPTIDE	X18	X1878	Backbone
X1828	0219	PEPTIDE	X18	X1828	Backbone
X286	021A	PEPTIDE	X28	X286	Backbone
X1865	021B	PEPTIDE	X18	X1865	Backbone
Tza	021C	PEPTIDE	Tza	3-thiazolylalanine	Backbone
X2725	021D	PEPTIDE	X27	X2725	Backbone
X1794	021E	PEPTIDE	X17	X1794	Backbone
Thi	021F	PEPTIDE	Thi	3-thienylalanine	Backbone
X1934	0220	PEPTIDE	X19	X1934	Backbone
X1845	0221	PEPTIDE	X18	X1845	Backbone
X2174	0222	PEPTIDE	X21	X2174	Backbone
X393	0223	PEPTIDE	X39	X393	Backbone
K_Me	0224	PEPTIDE	K_M	Lysine methyl	Backbone
X96	0225	PEPTIDE	X96	X96	Backbone
X2237	0226	PEPTIDE	X22	X2237	Backbone
meD	0227	PEPTIDE	meD	N-Methyl-Aspartic acid	Backbone
Lys(Cbz)	0228	PEPTIDE	Lys	N-epsilon-CBZ-L-lysine	Backbone
X756	0229	PEPTIDE	X75	X756	Backbone
X2560	022A	PEPTIDE	X25	X2560	Backbone
X1206	022B	PEPTIDE	X12	X1206	Backbone
X2488	022C	PEPTIDE	X24	X2488	Backbone
dChg	022D	PEPTIDE	dCh	D-alpha-cyclohexylglycine	Backbone
X677	022E	PEPTIDE	X67	X677	Backbone
Me_dA	022F	PEPTIDE	Me_	N-Methyl-D-Alanine	Backbone
X588	0230	PEPTIDE	X58	X588	Backbone
X189	0231	PEPTIDE	X18	X189	Backbone
dPhg	0232	PEPTIDE	dPh	D-2-phenylglycine	Backbone
X195	0233	PEPTIDE	X19	X195	Backbone
X2026	0234	PEPTIDE	X20	X2026	Backbone
X1243	0235	PEPTIDE	X12	X1243	Backbone
X716	0236	PEPTIDE	X71	X716	Backbone
X146	0237	PEPTIDE	X14	X146	Backbone
X1950	0238	PEPTIDE	X19	X1950	Backbone
X495	0239	PEPTIDE	X49	X495	Backbone
X281	023A	PEPTIDE	X28	X281	Backbone
X1348	023B	PEPTIDE	X13	X1348	Backbone
X2023	023C	PEPTIDE	X20	X2023	Backbone
dThi	023D	PEPTIDE	dTh	D-3-thienylalanine	Backbone
X1969	023E	PEPTIDE	X19	X1969	Backbone
dPhe(4-Cl)	023F	PEPTIDE	dPh	4-Chloro-D-phenylalanine	Backbone
X153	0240	PEPTIDE	X15	X153	Backbone
X2087	0241	PEPTIDE	X20	X2087	Backbone
X414	0242	PEPTIDE	X41	X414	Backbone
X1258	0243	PEPTIDE	X12	X1258	Backbone
dHyp	0244	PEPTIDE	dHy	D-4-hydroxyproline	Backbone
X678	0245	PEPTIDE	X67	X678	Backbone
X1257	0246	PEPTIDE	X12	X1257	Backbone
Phi	0247	PEPTIDE	Phi	Perhydroindolic acid	Backbone
X324	0248	PEPTIDE	X32	X324	Backbone
X1442	0249	PEPTIDE	X14	X1442	Backbone
X661	024A	PEPTIDE	X66	X661	Backbone
X998	024B	PEPTIDE	X99	X998	Backbone
X398	024C	PEPTIDE	X39	X398	Backbone
X157	024D	PEPTIDE	X15	X157	Backbone
X774	024E	PEPTIDE	X77	X774	Backbone
X573	024F	PEPTIDE	X57	X573	Backbone
G_OMe	0250	PEPTIDE	G_O	Glycine methyl ester	Backbone
X2445	0251	PEPTIDE	X24	X2445	Backbone
X954	0252	PEPTIDE	X95	X954	Backbone
Me_1-Nal	0253	PEPTIDE	Me_	methyl 3-(1-naphthyl)-alanine	Backbone
X4	0254	PEPTIDE	X4	X4	Backbone
Lys(Me)2	0255	PEPTIDE	Lys	N-epsilon-Dimethyllysine	Backbone
X2316	0256	PEPTIDE	X23	X2316	Backbone
X111	0257	PEPTIDE	X11	X111	Backbone
X536	0258	PEPTIDE	X53	X536	Backbone
X2507	0259	PEPTIDE	X25	X2507	Backbone
Spg	025A	PEPTIDE	Spg	1-amino-1-carboxycyclopentane	Backbone
X320	025B	PEPTIDE	X32	X320	Backbone
meNle	025C	PEPTIDE	meN	N-Methyl-norleucine	Backbone
X1604	025D	PEPTIDE	X16	X1604	Backbone
X458	025E	PEPTIDE	X45	X458	Backbone
X1109	025F	PEPTIDE	X11	X1109	Backbone
X687	0260	PEPTIDE	X68	X687	Backbone
X1380	0261	PEPTIDE	X13	X1380	Backbone
X2	0262	PEPTIDE	X2	X2	Backbone
X1412	0263	PEPTIDE	X14	X1412	Backbone
X961	0264	PEPTIDE	X96	X961	Backbone
Boc_D	0265	PEPTIDE	Boc	N-alpha-t.-Boc-L-aspartic acid	Backbone
X951	0266	PEPTIDE	X95	X951	Backbone
X459	0267	PEPTIDE	X45	X459	Backbone
X987	0268	PEPTIDE	X98	X987	Backbone
X460	0269	PEPTIDE	X46	X460	Backbone
X686	026A	PEPTIDE	X68	X686	Backbone
X1516	026B	PEPTIDE	X15	X1516	Backbone
X814	026C	PEPTIDE	X81	X814	Backbone
X1606	026D	PEPTIDE	X16	X1606	Backbone
X1088	026E	PEPTIDE	X10	X1088	Backbone
dDpr	026F	PEPTIDE	dDp	D-2,3-diaminopropanoic acid	Backbone
X1999	0270	PEPTIDE	X19	X1999	Backbone
dDab	0271	PEPTIDE	dDa	D-2,4-diaminobutanoic acid	Backbone
X2510	0272	PEPTIDE	X25	X2510	Backbone
X2400	0273	PEPTIDE	X24	X2400	Backbone
X928	0274	PEPTIDE	X92	X928	Backbone
dOrn	0275	PEPTIDE	dOr	D-ornithine	Backbone
X581	0276	PEPTIDE	X58	X581	Backbone
X1432	0277	PEPTIDE	X14	X1432	Backbone
X584	0278	PEPTIDE	X58	X584	Backbone
X1164	0279	PEPTIDE	X11	X1164	Backbone
X612	027A	PEPTIDE	X61	X612	Backbone
X822	027B	PEPTIDE	X82	X822	Backbone
X699	027C	PEPTIDE	X69	X699	Backbone
X378	027D	PEPTIDE	X37	X378	Backbone
X566	027E	PEPTIDE	X56	X566	Backbone
X703	027F	PEPTIDE	X70	X703	Backbone
X702	0280	PEPTIDE	X70	X702	Backbone
X201	0281	PEPTIDE	X20	X201	Backbone
X1609	0282	PEPTIDE	X16	X1609	Backbone
L_OMe	0283	PEPTIDE	L_O	L-Leucine methyl ester	Backbone
V_OMe	0284	PEPTIDE	V_O	L-Valine methyl ester	Backbone
A_OMe	0285	PEPTIDE	A_O	L-Alanine methyl ester	Backbone
X1620	0286	PEPTIDE	X16	X1620	Backbone
X1364	0287	PEPTIDE	X13	X1364	Backbone
EtCO_d1-Nal	0288	PEPTIDE	EtC	ethylcarboxyl D-3-(1-naphthyl)-alanine	Backbone
EtCO_dPhe(4-Cl)	0289	PEPTIDE	EtC	ethylcarboxyl 4-Chloro-D-phenylalanine	Backbone
EtCO_F	028A	PEPTIDE	EtC	ethylcarboxyl Phenylalanine	Backbone
X784	028B	PEPTIDE	X78	X784	Backbone
X1048	028C	PEPTIDE	X10	X1048	Backbone
X1470	028D	PEPTIDE	X14	X1470	Backbone
EtCO_dCha	028E	PEPTIDE	EtC	ethylcarboxyl D-2-Amino-3-cyclohexyl-propionic acid	Backbone
X1392	028F	PEPTIDE	X13	X1392	Backbone
X19	0290	PEPTIDE	X19	X19	Backbone
X2407	0291	PEPTIDE	X24	X2407	Backbone
X2048	0292	PEPTIDE	X20	X2048	Backbone
EtCO_d3-Pal	0293	PEPTIDE	EtC	ethylcarboxyl D-3-(2-pyridyl)-alanine	Backbone
EtCO_dW	0294	PEPTIDE	EtC	ethylcarboxyl D-Tryptophan	Backbone
X467	0295	PEPTIDE	X46	X467	Backbone
Fmoc_F	0296	PEPTIDE	Fmo	N-alpha-Fmoc-L-phenylalanine	Backbone
dmeD	0297	PEPTIDE	dme	D-N-Methyl-Aspartic acid	Backbone
EtCO_dHph	0298	PEPTIDE	EtC	ethylcarboxyl D-Homophenylalanine	Backbone
EtCO_dPhg	0299	PEPTIDE	EtC	ethylcarboxyl D-2-phenylglycine	Backbone
X695	029A	PEPTIDE	X69	X695	Backbone
EtCO_dY	029B	PEPTIDE	EtC	ethylcarboxyl D-Tyrosine	Backbone
EtCO_dPhe(4-NH2)	029C	PEPTIDE	EtC	ethylcarboxyl D-p-Aminophenylalanine	Backbone
X2050	029D	PEPTIDE	X20	X2050	Backbone
X466	029E	PEPTIDE	X46	X466	Backbone
EtCO_dNal	029F	PEPTIDE	EtC	ethylcarboxyl D-3-naphthylalanine	Backbone
X717	02A0	PEPTIDE	X71	X717	Backbone
X1978	02A1	PEPTIDE	X19	X1978	Backbone
Boc_F	02A2	PEPTIDE	Boc	N-alpha-t.-Boc-L-phenylalanine	Backbone
X463	02A3	PEPTIDE	X46	X463	Backbone
X80	02A4	PEPTIDE	X80	X80	Backbone
EtCO_dA	02A5	PEPTIDE	EtC	ethylcarboxyl D-Alanine	Backbone
X131	02A6	PEPTIDE	X13	X131	Backbone
Me_Hph	02A7	PEPTIDE	Me_	methyl Homophenylalanine	Backbone
X468	02A8	PEPTIDE	X46	X468	Backbone
X837	02A9	PEPTIDE	X83	X837	Backbone
X1693	02AA	PEPTIDE	X16	X1693	Backbone
X1450	02AB	PEPTIDE	X14	X1450	Backbone
X311	02AC	PEPTIDE	X31	X311	Backbone
X533	02AD	PEPTIDE	X53	X533	Backbone
X1035	02AE	PEPTIDE	X10	X1035	Backbone
X2839	02AF	PEPTIDE	X28	X2839	Backbone
X2794	02B0	PEPTIDE	X27	X2794	Backbone
X2867	02B1	PEPTIDE	X28	X2867	Backbone
X2861	02B2	PEPTIDE	X28	X2861	Backbone
X2862	02B3	PEPTIDE	X28	X2862	Backbone
X2884	02B4	PEPTIDE	X28	X2884	Backbone
X2796	02B5	PEPTIDE	X27	X2796	Backbone
X2841	02B6	PEPTIDE	X28	X2841	Backbone
X2885	02B7	PEPTIDE	X28	X2885	Backbone
X2877	02B8	PEPTIDE	X28	X2877	Backbone
X2903	02B9	PEPTIDE	X29	X2903	Backbone
X2883	02BA	PEPTIDE	X28	X2883	Backbone
X2795	02BB	PEPTIDE	X27	X2795	Backbone
X2892	02BC	PEPTIDE	X28	X2892	Backbone
X2812	02BD	PEPTIDE	X28	X2812	Backbone
X2811	02BE	PEPTIDE	X28	X2811	Backbone
X2899	02BF	PEPTIDE	X28	X2899	Backbone
dHph	02C0	PEPTIDE	dHp	D-Homophenylalanine	Backbone
X2797	02C1	PEPTIDE	X27	X2797	Backbone
X2840	02C2	PEPTIDE	X28	X2840	Backbone
X2838	02C3	PEPTIDE	X28	X2838	Backbone
X2905	02C4	PEPTIDE	X29	X2905	Backbone
X667	02C5	PEPTIDE	X66	X667	Backbone
meS	02C6	PEPTIDE	meS	N-Methyl-Serine	Backbone
X1980	02C7	PEPTIDE	X19	X1980	Backbone
X1949	02C8	PEPTIDE	X19	X1949	Backbone
Me_dK	02C9	PEPTIDE	Me_	methyl D-Lysine	Backbone
Me_dalloT	02CA	PEPTIDE	Me_	N-methyl-D-allo-Threonine	Backbone
X2022	02CB	PEPTIDE	X20	X2022	Backbone
X1987	02CC	PEPTIDE	X19	X1987	Backbone
X374	02CD	PEPTIDE	X37	X374	Backbone
EtCO_Phe(4-Cl)	02CE	PEPTIDE	EtC	ethylcarboxyl 4-Chloro-L-phenylalanine	Backbone
X2653	02CF	PEPTIDE	X26	X2653	Backbone
X2220	02D0	PEPTIDE	X22	X2220	Backbone
X2787	02D1	PEPTIDE	X27	X2787	Backbone
X2473	02D2	PEPTIDE	X24	X2473	Backbone
X2614	02D3	PEPTIDE	X26	X2614	Backbone
X2559	02D4	PEPTIDE	X25	X2559	Backbone
X2652	02D5	PEPTIDE	X26	X2652	Backbone
X2282	02D6	PEPTIDE	X22	X2282	Backbone
X2261	02D7	PEPTIDE	X22	X2261	Backbone
X2294	02D8	PEPTIDE	X22	X2294	Backbone
Boc_V	02D9	PEPTIDE	Boc	N-alpha-t.-Boc-L-valine	Backbone
Thr(Bzl)	02DA	PEPTIDE	Thr	O-Benzyl-L-threonine	Backbone
Aib_OMe	02DB	PEPTIDE	Aib	alpha-aminoisobutyric acid (2-aminoalanine) methyl ester	Backbone
Boc_Aib	02DC	PEPTIDE	Boc	N-alpha-t.-Boc-alpha-aminoisobutyric acid	Backbone
Boc_G	02DD	PEPTIDE	Boc	N-alpha-t.-Boc-glycine	Backbone
Boc_L	02DE	PEPTIDE	Boc	N-alpha-t.-Boc-L-leucine	Backbone
Boc_dV	02DF	PEPTIDE	Boc	N-alpha-t.-Boc-D-valine	Backbone
dThr(Bzl)	02E0	PEPTIDE	dTh	O-Benzyl-D-Threonine	Backbone
Boc_dL	02E1	PEPTIDE	Boc	N-alpha-t.-Boc-D-leucine	Backbone
Me_meV	02E2	PEPTIDE	Me_	methyl N-Methyl-Valine	Backbone
X297	02E3	PEPTIDE	X29	X297	Backbone
X1030	02E4	PEPTIDE	X10	X1030	Backbone
X203	02E5	PEPTIDE	X20	X203	Backbone
X262	02E6	PEPTIDE	X26	X262	Backbone
X215	02E7	PEPTIDE	X21	X215	Backbone
X300	02E8	PEPTIDE	X30	X300	Backbone
X51	02E9	PEPTIDE	X51	X51	Backbone
X2072	02EA	PEPTIDE	X20	X2072	Backbone
X1057	02EB	PEPTIDE	X10	X1057	Backbone
X1020	02EC	PEPTIDE	X10	X1020	Backbone
X202	02ED	PEPTIDE	X20	X202	Backbone
X1952	02EE	PEPTIDE	X19	X1952	Backbone
X298	02EF	PEPTIDE	X29	X298	Backbone
X1492	02F0	PEPTIDE	X14	X1492	Backbone
X1	02F1	PEPTIDE	X1	X1	Backbone
X636	02F2	PEPTIDE	X63	X636	Backbone
X983	02F3	PEPTIDE	X98	X983	Backbone
X1911	02F4	PEPTIDE	X19	X1911	Backbone
X1834	02F5	PEPTIDE	X18	X1834	Backbone
X1743	02F6	PEPTIDE	X17	X1743	Backbone
X1742	02F7	PEPTIDE	X17	X1742	Backbone
X1694	02F8	PEPTIDE	X16	X1694	Backbone
X1733	02F9	PEPTIDE	X17	X1733	Backbone
X1782	02FA	PEPTIDE	X17	X1782	Backbone
X303	02FB	PEPTIDE	X30	X303	Backbone
M_OMe	02FC	PEPTIDE	M_O	L-Methionine methyl ester	Backbone
X489	02FD	PEPTIDE	X48	X489	Backbone
X302	02FE	PEPTIDE	X30	X302	Backbone
X523	02FF	PEPTIDE	X52	X523	Backbone
X895	0300	PEPTIDE	X89	X895	Backbone
X304	0301	PEPTIDE	X30	X304	Backbone
X1491	0302	PEPTIDE	X14	X1491	Backbone
X1476	0303	PEPTIDE	X14	X1476	Backbone
X619	0304	PEPTIDE	X61	X619	Backbone
X1165	0305	PEPTIDE	X11	X1165	Backbone
X143	0306	PEPTIDE	X14	X143	Backbone
X715	0307	PEPTIDE	X71	X715	Backbone
X316	0308	PEPTIDE	X31	X316	Backbone
X1457	0309	PEPTIDE	X14	X1457	Backbone
X1513	030A	PEPTIDE	X15	X1513	Backbone
Phe(3-Cl)	030B	PEPTIDE	Phe	m-Chlorophenylalanine	Backbone
dNle	030C	PEPTIDE	dNl	D-norleucine	Backbone
X741	030D	PEPTIDE	X74	X741	Backbone
X880	030E	PEPTIDE	X88	X880	Backbone
X395	030F	PEPTIDE	X39	X395	Backbone
X339	0310	PEPTIDE	X33	X339	Backbone
X338	0311	PEPTIDE	X33	X338	Backbone
X340	0312	PEPTIDE	X34	X340	Backbone
X1440	0313	PEPTIDE	X14	X1440	Backbone
X1102	0314	PEPTIDE	X11	X1102	Backbone
X2709	0315	PEPTIDE	X27	X2709	Backbone
X582	0316	PEPTIDE	X58	X582	Backbone
X547	0317	PEPTIDE	X54	X547	Backbone
X546	0318	PEPTIDE	X54	X546	Backbone
X67	0319	PEPTIDE	X67	X67	Backbone
X1498	031A	PEPTIDE	X14	X1498	Backbone
X1008	031B	PEPTIDE	X10	X1008	Backbone
X144	031C	PEPTIDE	X14	X144	Backbone
X713	031D	PEPTIDE	X71	X713	Backbone
dPhe(3-Cl)	031E	PEPTIDE	dPh	D-m-Chlorophenylalanine	Backbone
X714	031F	PEPTIDE	X71	X714	Backbone
X537	0320	PEPTIDE	X53	X537	Backbone
X932	0321	PEPTIDE	X93	X932	Backbone
X613	0322	PEPTIDE	X61	X613	Backbone
X347	0323	PEPTIDE	X34	X347	Backbone
X1103	0324	PEPTIDE	X11	X1103	Backbone
X138	0325	PEPTIDE	X13	X138	Backbone
X507	0326	PEPTIDE	X50	X507	Backbone
X2701	0327	PEPTIDE	X27	X2701	Backbone
X2789	0328	PEPTIDE	X27	X2789	Backbone
X341	0329	PEPTIDE	X34	X341	Backbone
X524	032A	PEPTIDE	X52	X524	Backbone
X496	032B	PEPTIDE	X49	X496	Backbone
X1390	032C	PEPTIDE	X13	X1390	Backbone
X1170	032D	PEPTIDE	X11	X1170	Backbone
X831	032E	PEPTIDE	X83	X831	Backbone
X1007	032F	PEPTIDE	X10	X1007	Backbone
4-Pal	0330	PEPTIDE	4-P	3-(4-Pyridyl)-alanine	Backbone
X480	0331	PEPTIDE	X48	X480	Backbone
X1689	0332	PEPTIDE	X16	X1689	Backbone
X2398	0333	PEPTIDE	X23	X2398	Backbone
Ser(Bzl)	0334	PEPTIDE	Ser	O-Benzyl-L-serine	Backbone
X2731	0335	PEPTIDE	X27	X2731	Backbone
X2770	0336	PEPTIDE	X27	X2770	Backbone
X126	0337	PEPTIDE	X12	X126	Backbone
X1956	0338	PEPTIDE	X19	X1956	Backbone
X42	0339	PEPTIDE	X42	X42	Backbone
X382	033A	PEPTIDE	X38	X382	Backbone
Lys(Tac)	033B	PEPTIDE	Lys	N-epsilon-Thioacetyllysine	Backbone
meH	033C	PEPTIDE	meH	N-Methyl-Histidine	Backbone
X592	033D	PEPTIDE	X59	X592	Backbone
X1186	033E	PEPTIDE	X11	X1186	Backbone
X343	033F	PEPTIDE	X34	X343	Backbone
X1500	0340	PEPTIDE	X15	X1500	Backbone
X1355	0341	PEPTIDE	X13	X1355	Backbone
X593	0342	PEPTIDE	X59	X593	Backbone
X1015	0343	PEPTIDE	X10	X1015	Backbone
X1393	0344	PEPTIDE	X13	X1393	Backbone
X1018	0345	PEPTIDE	X10	X1018	Backbone
X225	0346	PEPTIDE	X22	X225	Backbone
X653	0347	PEPTIDE	X65	X653	Backbone
X1193	0348	PEPTIDE	X11	X1193	Backbone
X1222	0349	PEPTIDE	X12	X1222	Backbone
X758	034A	PEPTIDE	X75	X758	Backbone
X150	034B	PEPTIDE	X15	X150	Backbone
X427	034C	PEPTIDE	X42	X427	Backbone
X950	034D	PEPTIDE	X95	X950	Backbone
X2159	034E	PEPTIDE	X21	X2159	Backbone
X529	034F	PEPTIDE	X52	X529	Backbone
X542	0350	PEPTIDE	X54	X542	Backbone
X1988	0351	PEPTIDE	X19	X1988	Backbone
X2043	0352	PEPTIDE	X20	X2043	Backbone
Lys(Me)	0353	PEPTIDE	Lys	N-epsilon-Methyllysine	Backbone
X2434	0354	PEPTIDE	X24	X2434	Backbone
X2389	0355	PEPTIDE	X23	X2389	Backbone
X2689	0356	PEPTIDE	X26	X2689	Backbone
X1499	0357	PEPTIDE	X14	X1499	Backbone
X991	0358	PEPTIDE	X99	X991	Backbone
X36	0359	PEPTIDE	X36	X36	Backbone
X1183	035A	PEPTIDE	X11	X1183	Backbone
X2708	035B	PEPTIDE	X27	X2708	Backbone
X97	035C	PEPTIDE	X97	X97	Backbone
X2710	035D	PEPTIDE	X27	X2710	Backbone
X1184	035E	PEPTIDE	X11	X1184	Backbone
X358	035F	PEPTIDE	X35	X358	Backbone
X1461	0360	PEPTIDE	X14	X1461	Backbone
X35	0361	PEPTIDE	X35	X35	Backbone
X236	0362	PEPTIDE	X23	X236	Backbone
X361	0363	PEPTIDE	X36	X361	Backbone
X204	0364	PEPTIDE	X20	X204	Backbone
X2139	0365	PEPTIDE	X21	X2139	Backbone
X2503	0366	PEPTIDE	X25	X2503	Backbone
X857	0367	PEPTIDE	X85	X857	Backbone
X1943	0368	PEPTIDE	X19	X1943	Backbone
Cbz_S	0369	PEPTIDE	Cbz	N-alpha-CBZ-L-serine	Backbone
X39	036A	PEPTIDE	X39	X39	Backbone
Hse	036B	PEPTIDE	Hse	homoserine	Backbone
X532	036C	PEPTIDE	X53	X532	Backbone
Cys(tBu)	036D	PEPTIDE	Cys	S-t.-Butyl-L-cysteine	Backbone
X597	036E	PEPTIDE	X59	X597	Backbone
X1227	036F	PEPTIDE	X12	X1227	Backbone
X53	0370	PEPTIDE	X53	X53	Backbone
X352	0371	PEPTIDE	X35	X352	Backbone
X848	0372	PEPTIDE	X84	X848	Backbone
X351	0373	PEPTIDE	X35	X351	Backbone
X1504	0374	PEPTIDE	X15	X1504	Backbone
X57	0375	PEPTIDE	X57	X57	Backbone
X1505	0376	PEPTIDE	X15	X1505	Backbone
X1506	0377	PEPTIDE	X15	X1506	Backbone
X2210	0378	PEPTIDE	X22	X2210	Backbone
X109	0379	PEPTIDE	X10	X109	Backbone
X2522	037A	PEPTIDE	X25	X2522	Backbone
X2521	037B	PEPTIDE	X25	X2521	Backbone
X2535	037C	PEPTIDE	X25	X2535	Backbone
X2245	037D	PEPTIDE	X22	X2245	Backbone
X2520	037E	PEPTIDE	X25	X2520	Backbone
X2457	037F	PEPTIDE	X24	X2457	Backbone
X2198	0380	PEPTIDE	X21	X2198	Backbone
X107	0381	PEPTIDE	X10	X107	Backbone
X2687	0382	PEPTIDE	X26	X2687	Backbone
X106	0383	PEPTIDE	X10	X106	Backbone
X1675	0384	PEPTIDE	X16	X1675	Backbone
Me_Lys(Me)	0385	PEPTIDE	Me_	methyl N-epsilon-Methyllysine	Backbone
Me_Lys(Me)2	0386	PEPTIDE	Me_	methyl N-epsilon-Dimethyllysine	Backbone
X1790	0387	PEPTIDE	X17	X1790	Backbone
X1890	0388	PEPTIDE	X18	X1890	Backbone
X1707	0389	PEPTIDE	X17	X1707	Backbone
X1725	038A	PEPTIDE	X17	X1725	Backbone
X1785	038B	PEPTIDE	X17	X1785	Backbone
X1818	038C	PEPTIDE	X18	X1818	Backbone
dLys(Me)2	038D	PEPTIDE	dLy	D-N-epsilon-Dimethyllysine	Backbone
X1791	038E	PEPTIDE	X17	X1791	Backbone
X1709	038F	PEPTIDE	X17	X1709	Backbone
X1819	0390	PEPTIDE	X18	X1819	Backbone
X1892	0391	PEPTIDE	X18	X1892	Backbone
X1626	0392	PEPTIDE	X16	X1626	Backbone
X861	0393	PEPTIDE	X86	X861	Backbone
X428	0394	PEPTIDE	X42	X428	Backbone
X864	0395	PEPTIDE	X86	X864	Backbone
X1627	0396	PEPTIDE	X16	X1627	Backbone
X429	0397	PEPTIDE	X42	X429	Backbone
X900	0398	PEPTIDE	X90	X900	Backbone
X859	0399	PEPTIDE	X85	X859	Backbone
X901	039A	PEPTIDE	X90	X901	Backbone
X226	039B	PEPTIDE	X22	X226	Backbone
X862	039C	PEPTIDE	X86	X862	Backbone
X1194	039D	PEPTIDE	X11	X1194	Backbone
Aad	039E	PEPTIDE	Aad	2-aminoadipic acid	Backbone
X431	039F	PEPTIDE	X43	X431	Backbone
X863	03A0	PEPTIDE	X86	X863	Backbone
X265	03A1	PEPTIDE	X26	X265	Backbone
X865	03A2	PEPTIDE	X86	X865	Backbone
X228	03A3	PEPTIDE	X22	X228	Backbone
X168	03A4	PEPTIDE	X16	X168	Backbone
X71	03A5	PEPTIDE	X71	X71	Backbone
X439	03A6	PEPTIDE	X43	X439	Backbone
X134	03A7	PEPTIDE	X13	X134	Backbone
X633	03A8	PEPTIDE	X63	X633	Backbone
X674	03A9	PEPTIDE	X67	X674	Backbone
Cbz_G	03AA	PEPTIDE	Cbz	N-alpha-CBZ-glycine	Backbone
X1405	03AB	PEPTIDE	X14	X1405	Backbone
X444	03AC	PEPTIDE	X44	X444	Backbone
X246	03AD	PEPTIDE	X24	X246	Backbone
X487	03AE	PEPTIDE	X48	X487	Backbone
X409	03AF	PEPTIDE	X40	X409	Backbone
X1968	03B0	PEPTIDE	X19	X1968	Backbone
X356	03B1	PEPTIDE	X35	X356	Backbone
X1976	03B2	PEPTIDE	X19	X1976	Backbone
X2054	03B3	PEPTIDE	X20	X2054	Backbone
X2040	03B4	PEPTIDE	X20	X2040	Backbone
X2073	03B5	PEPTIDE	X20	X2073	Backbone
X342	03B6	PEPTIDE	X34	X342	Backbone
X955	03B7	PEPTIDE	X95	X955	Backbone
X1638	03B8	PEPTIDE	X16	X1638	Backbone
X1637	03B9	PEPTIDE	X16	X1637	Backbone
X1294	03BA	PEPTIDE	X12	X1294	Backbone
X842	03BB	PEPTIDE	X84	X842	Backbone
X1300	03BC	PEPTIDE	X13	X1300	Backbone
X1040	03BD	PEPTIDE	X10	X1040	Backbone
X934	03BE	PEPTIDE	X93	X934	Backbone
X935	03BF	PEPTIDE	X93	X935	Backbone
X1646	03C0	PEPTIDE	X16	X1646	Backbone
X1301	03C1	PEPTIDE	X13	X1301	Backbone
X1041	03C2	PEPTIDE	X10	X1041	Backbone
X1211	03C3	PEPTIDE	X12	X1211	Backbone
X70	03C4	PEPTIDE	X70	X70	Backbone
X1209	03C5	PEPTIDE	X12	X1209	Backbone
X2525	03C6	PEPTIDE	X25	X2525	Backbone
X1691	03C7	PEPTIDE	X16	X1691	Backbone
X648	03C8	PEPTIDE	X64	X648	Backbone
X658	03C9	PEPTIDE	X65	X658	Backbone
X916	03CA	PEPTIDE	X91	X916	Backbone
X1296	03CB	PEPTIDE	X12	X1296	Backbone
X396	03CC	PEPTIDE	X39	X396	Backbone
X232	03CD	PEPTIDE	X23	X232	Backbone
X947	03CE	PEPTIDE	X94	X947	Backbone
X2093	03CF	PEPTIDE	X20	X2093	Backbone
dTle	03D0	PEPTIDE	dTl	D-3-methylvaline	Backbone
X193	03D1	PEPTIDE	X19	X193	Backbone
X2799	03D2	PEPTIDE	X27	X2799	Backbone
Tml	03D3	PEPTIDE	Tml	epsilon-N-trimethyllysine	Backbone
X2893	03D4	PEPTIDE	X28	X2893	Backbone
X898	03D5	PEPTIDE	X89	X898	Backbone
X1236	03D6	PEPTIDE	X12	X1236	Backbone
Cbz_A	03D7	PEPTIDE	Cbz	N-alpha-CBZ-L-alanine	Backbone
X2814	03D8	PEPTIDE	X28	X2814	Backbone
X2815	03D9	PEPTIDE	X28	X2815	Backbone
X2875	03DA	PEPTIDE	X28	X2875	Backbone
X2869	03DB	PEPTIDE	X28	X2869	Backbone
X2842	03DC	PEPTIDE	X28	X2842	Backbone
X2027	03DD	PEPTIDE	X20	X2027	Backbone
X2863	03DE	PEPTIDE	X28	X2863	Backbone
X2900	03DF	PEPTIDE	X29	X2900	Backbone
X1864	03E0	PEPTIDE	X18	X1864	Backbone
X1720	03E1	PEPTIDE	X17	X1720	Backbone
Tyr(tBu)	03E2	PEPTIDE	Tyr	O-t.-Butyl-L-tyrosine	Backbone
X510	03E3	PEPTIDE	X51	X510	Backbone
Ser(tBu)	03E4	PEPTIDE	Ser	O-t.-Butyl-L-serine	Backbone
Lys(Boc)	03E5	PEPTIDE	Lys	N-epsilon-t.-Boc-L-lysine	Backbone
Asp(OtBu)	03E6	PEPTIDE	Asp	L-Aspartic acid beta-t.-butyl ester	Backbone
Boc_K	03E7	PEPTIDE	Boc	N-alpha-t.-Boc-L-lysine	Backbone
Boc_A	03E8	PEPTIDE	Boc	N-alpha-t.-Boc-L-alanine	Backbone
X402	03E9	PEPTIDE	X40	X402	Backbone
X392	03EA	PEPTIDE	X39	X392	Backbone
X445	03EB	PEPTIDE	X44	X445	Backbone
X866	03EC	PEPTIDE	X86	X866	Backbone
X1295	03ED	PEPTIDE	X12	X1295	Backbone
X3018	03EE	PEPTIDE	X30	X3018	Backbone
Me_dNal	03EF	PEPTIDE	Me_	methyl D-3-naphthylalanine	Backbone
dPhe(2-F)	03F0	PEPTIDE	dPh	D-o-Fluorophenylalanine	Backbone
X2617	03F1	PEPTIDE	X26	X2617	Backbone
X3011	03F2	PEPTIDE	X30	X3011	Backbone
dPhe(2-Cl)	03F3	PEPTIDE	dPh	D-o-Chlorophenylalanine	Backbone
dPhe(4-Me)	03F4	PEPTIDE	dPh	D-p-Methylphenylalanine	Backbone
dPhe(2-Me)	03F5	PEPTIDE	dPh	D-o-Methylphenylalanine	Backbone
X266	03F6	PEPTIDE	X26	X266	Backbone
X3010	03F7	PEPTIDE	X30	X3010	Backbone
X3002	03F8	PEPTIDE	X30	X3002	Backbone
dPhe(2-NO2)	03F9	PEPTIDE	dPh	D-o-Nitrophenylalanine	Backbone
dPhe(3-OMe)	03FA	PEPTIDE	dPh	D-m-Metoxyphenylalanine	Backbone
X2028	03FB	PEPTIDE	X20	X2028	Backbone
dPhe(3-CN)	03FC	PEPTIDE	dPh	D-m-Cyanophenylalanine	Backbone
X3021	03FD	PEPTIDE	X30	X3021	Backbone
X933	03FE	PEPTIDE	X93	X933	Backbone
X3013	03FF	PEPTIDE	X30	X3013	Backbone
X3004	0400	PEPTIDE	X30	X3004	Backbone
dPhe(4-NH2)	0401	PEPTIDE	dPh	D-p-Aminophenylalanine	Backbone
X960	0402	PEPTIDE	X96	X960	Backbone
dPhe(3-NO2)	0403	PEPTIDE	dPh	D-m-Nitrophenylalanine	Backbone
dPhe(2-CN)	0404	PEPTIDE	dPh	D-o-Cyanophenylalanine	Backbone
X327	0405	PEPTIDE	X32	X327	Backbone
X1799	0406	PEPTIDE	X17	X1799	Backbone
X3007	0407	PEPTIDE	X30	X3007	Backbone
X3023	0408	PEPTIDE	X30	X3023	Backbone
X3020	0409	PEPTIDE	X30	X3020	Backbone
X1490	040A	PEPTIDE	X14	X1490	Backbone
